# Single-cell Transcriptome of Bronchoalveolar Lavage Fluid Reveals Dynamic Change of Macrophages During SARS-CoV-2 Infection in Ferrets

**DOI:** 10.1101/2020.11.18.388280

**Authors:** Jeong Seok Lee, June-Young Koh, Kijong Yi, Young-Il Kim, Su-Jin Park, Eun-Ha Kim, Se-Mi Kim, Sung Ho Park, Young Seok Ju, Young Ki Choi, Su-Hyung Park

## Abstract

Although the profile of immune cells changes during the natural course of SARS-CoV-2 inflection in human patients, few studies have used a longitudinal approach to reveal their dynamic features. Here, we performed single-cell RNA sequencing of bronchoalveolar lavage fluid cells longitudinally obtained from SARS-CoV-2-infected ferrets. Landscape analysis of the lung immune microenvironment showed dynamic changes in cell proportions and characteristics in uninfected control, at 2 days post-infection (dpi) (early stage of SARS-CoV-2 infection with peak viral titer), and 5 dpi (resolution phase). NK cells and CD8^+^ T cells exhibited activated subclusters with interferon-stimulated features, which were peaked at 2 dpi. Intriguingly, macrophages were classified into 10 distinct subpopulations, and their relative proportions changed over the time. We observed prominent transcriptome changes among monocyte-derived infiltrating macrophages and differentiated M1/M2 macrophages, especially at 2 dpi. Moreover, trajectory analysis revealed gene expression changes from monocyte-derived infiltrating macrophages toward M1 or M2 macrophages and identified the distinct macrophage subpopulation that had rapidly undergone SARS-CoV-2-mediated activation of inflammatory responses. Finally, we found that different spectrums of M1 or M2 macrophages showed distinct patterns of gene modules downregulated by immune-modulatory drugs. Overall, these results elucidate fundamental aspects of the immune response dynamics provoked by SARS-CoV-2 infection.
