## Supplementary material for "Single-cell Transcriptome of Bronchoalveolar Lavage Fluid Reveals Dynamic Change of Macrophages During SARS-CoV-2 Infection in Ferrets": Suppl. tables: table S1.xlsx

### Sheet: major clusters
Dendritic cell	Macrophage	Granulocyte	Mast cell	NK cell	γδ T cell	CD8 T cell	CD4 T cell	B cell	Plasma cell	Proliferatin T cell	Epithelial cell	RBC	Doublet
BCL2A1	FABP4	AP000781.2	TPSAB1	NCR1	TRDC	GZMA	TRBC2	CD79B	ENSMPUG00000009361	GZMB	SCGB1C2	HBB	EPCAM
CCL22	BPI	CA4	CPA3	ENSMPUG00000000853	ENSMPUG00000026215	CCL5	ENSMPUG00000007297	CD79A	ENSMPUG00000010256	GZMA	SCGB3A1	HBA2	PLAC8
ENSMPUG00000014998	APOE	ENSMPUG00000007102	MS4A2	XCL2	KLRB1	GZMB	ENSMPUG00000015202	BCAS4	IGHG4	H2AW	WFDC2	ENSMPUG00000010158	AC092143.1
CST3	C1QB	FGD2	FCER1A	DAPL1	ENSMPUG00000018228	NKG7	IL7R	LTB	JCHAIN	HMGB2	ENSMPUG00000014996	ALAS2	BCAS4
FSCN1	MRC1	ANPEP	GATA2	IL2RB	CCL5	GZMH	CD3E	MS4A1	ENSMPUG00000007966	NKG7	TFF3	SPINK4	TCF4
RGS10	SPP1	CEBPE	ENSMPUG00000014541	KLRK1	RHEX	CD8A	CD3G	MEF2C	IGHM	PCLAF	SFTPA2	ENSMPUG00000006616	RASSF9
BASP1	ENSMPUG00000014030	ENSMPUG00000001451	PTGS1	TRAT1	CTSW	CTSW	ETS1	ENSMPUG00000008486	TXNDC5	GZMH	SLPI	PRDX2	NIBAN3
TIFAB	S100P	OLR1	ENSMPUG00000016058	NKG7	CD3E	ENSMPUG00000015202	CD3D	PTPRCAP	MZB1	CENPF	LYPD2	CTSE	CD247
NAPSA	ENSMPUG00000003304	CTSE	HTRA1	KLRD1	CD3G	TRBC2	CD2	ID3	ENSMPUG00000002610	TOP2A	ENSMPUG00000003424	AHSP	RUNX2
AC011479.2	SMPDL3A	CD300LB	ENSMPUG00000001232	CTSW	PTPRCAP	CD3E	JAML	TCF4	ENSMPUG00000001568	ENSMPUG00000007297	PIGR	HBQ1	CCDC50
BATF3	CLEC10A	ENSMPUG00000009580	HPGDS	GZMB	JAML	CD3G	BST2	TNFRSF13B	DERL3	CLSPN	MSLN	MARCHF2	TIFAB
CXCL9	CD14	PADI4	ENSMPUG00000016056	NCR3	CD3D	CD3D	CD5	FCMR	CD79A	SMC4	ENSMPUG00000008923	R3HDM4	FZD2
CDKN1A	TYROBP	FLNB	HS3ST1	MFGE8	LGALS1	ENSMPUG00000007297	PTPRCAP	FCRL3	ENSMPUG00000003101	CD3D	CYP2F1	SLC25A39	DERL3
TBC1D4	S100A8	DACH1	SLC45A3	GZMK	ENSMPUG00000011654	CCL4	ENSMPUG00000004752	INKA1	FKBP11	AURKB	ENSMPUG00000006369		CPNE8
SERPINB6	SAT1	FAAH	RGS1	PVRIG	CD247	CD8B2	LGALS1	IGHM	TNFRSF17	BIRC5	KRT19		CDH17
RASSF4	CD36	CDH17	ENSMPUG00000014528	FXYD2	ETS1	PVRIG	CD247	OCIAD2	SPATS2L	ETS1	ENSMPUG00000006002		ENSMPUG00000028340
IL18BP	MARCO	ADGRG5	EPDR1	ENSMPUG00000018221	TRAT1	ENSMPUG00000013479	EZR	TEX9	CD69	SPC24	SFTPD		THY1
DNASE1L3	HP	SORL1	ENSMPUG00000001671	ENSMPUG00000018230	BST2	KLRK1	AL590764.2	POU2AF1	ENSMPUG00000009451	KLRK1	KLF5		BCL11A
GADD45B	S100A9	SYTL1	BTK	ENSMPUG00000006569	ENSMPUG00000004752	PTPRCAP	FGL2	BEND5	EAF2	CENPE	SLC34A2		ARSI
S100A4	ENSMPUG00000007687	FCRL3	TSC22D3	ENSMPUG00000006561	AL590764.2	CORO1A	CORO1A	RPL38	CHCHD10	KIF15	ENSMPUG00000006441		PTN
BCAS4	PLBD1	ADGRG3	PMP22	CDH17	FGL2	CD2	ENSMPUG00000015726	RPS29	SPATS2	PVRIG	FAM183A		CST7
NR4A3	RETN	ENSMPUG00000001232	TSPAN8	F2RL3	CORO1A	ZAP70	SKAP1	ENSMPUG00000019843	PRDM1	KIF11	AQP5		SEMA4A
CCNG2	TNFSF13	CSF1	PDGFRA	TXK	SYTL3	ETS1	PVRIG	ENSMPUG00000013424	XBP1	ASF1B	PTN		FZD6
RAB7B	LIPA	TRERF1	HPGD	ENSMPUG00000006532	IL7R	ENSMPUG00000004752	ANXA6	CORO1A	ELL2	ANXA6	C17orf97		CCDC181
CCL17	ENSMPUG00000003275	RBP7	SMAD7	MYBPHL	BLK	IL2RB	LTB	RALGPS2	IRF4	CD2	SELENOP		CDH1
CCR7	FOLR3	ENSMPUG00000016058	KRT24	SIGLECL1	AQP3	ENSMPUG00000018228	ARHGDIB	VPREB1	SELENOM	UBE2T	ENSMPUG00000030624		GLT1D1
HLA-DPB1	CSF3R	ENSMPUG00000014537	PRKX	CLNK	SKAP1	ANXA6	GATA3	BTG1	ENSMPUG00000015185	UHRF1	ENSMPUG00000000381		ABCA5
ENSMPUG00000010452	DAB2	ENSMPUG00000026260	DPP4	SAMD3	ENSMPUG00000015202	CD96	CD40LG	ENSMPUG00000003778	POU2AF1	KIF22	MAL2		NAPSA
Z83844.3	RNASE6	ADGRE1	SYTL3	SCN4B	ZAP70	CD79A	PTPRC	RPL12	PRDX4	CD8B2	PLEKHS1		TSPAN8
TXN	F5	ENSMPUG00000008923	PTGS2	FSCN1	ANXA6	JAML	SPOCK2	RPL34	MEF2C	ENSMPUG00000017619	EHF		DAAM1
ID2	PLD3	TMEM273	GRAP2	KLRF2	ENSMPUG00000011023	ENSMPUG00000015726	CD6	ENSMPUG00000017189	ENSMPUG00000000172	ENSMPUG00000015726	SFTPB		IMPA2
PPP1R14A	SERPINA2	ADORA3	IL18R1	KLRF1	ARHGDIB	SKAP1	PSMB9	RPS10	SEC11C	MCM3	WFDC12		ENSMPUG00000009300
CD1E	LST1	SEPTIN5	SCIN	RAMP1	THY1	AL590764.2	ZAP70	ARHGDIB	ENSMPUG00000000495	CD5	CFAP126		ENSMPUG00000025760
CSRP1	CCL8	ENSMPUG00000010726	NIBAN1	GP6	ENSMPUG00000007328	KLRD1	CARD19	RPL11	LMAN1	ASPM	CYP2B6		TMEM97
RALA	F13A1	GATA1	ENSMPUG00000014533	GGTLC1	SPOCK2	C17orf64	CTSW	RPL28	VPREB3	DCK	RSPH9		SINHCAF
PKIB	HSPB1	IL1RL1	ANGPT1	ENSMPUG00000031484	HTRA1	BST2	CXCR3	RPS8	ENSMPUG00000010645	ZAP70	SELENBP1		MCOLN3
SLC30A4	ENSMPUG00000030033	TRPC6	LAX1	ETS1	ENSMPUG00000015726	PTPRC	IL2RB	RPS11	CCR10	KIF20B	FMO2		TMEM268
CBR3	ENSMPUG00000015670	RAB44	ENSMPUG00000018382	CRTAM	PSMB9	OASL	CCL5	ENSMPUG00000011738	ENSMPUG00000001538	MKI67	RSPH1		PPM1J
ANXA6	CCL23	ENSMPUG00000027639	FCRL3	YBX3	ENSMPUG00000031834	EZR	ENSMPUG00000011023	ENSMPUG00000004124	FCMR	RRM2	TNP2		DKK1
ENSMPUG00000012834	ENSMPUG00000013916	ENSMPUG00000031215	MRVI1	ADGRG1	ITGAE	TRAT1	TBC1D10C	RPL23A	NOL3	GTSE1	EXPH5		PTPRCAP
IFI30	MAL	DGAT2	GPM6A	S100A4	ENSMPUG00000018230	CD247	ENSMPUG00000011610	RPS5	ENSMPUG00000019899	TPX2	S100A16		TRPC6
ENSMPUG00000010692	CTSS	CIDEA	FAM102A	MATK	ENSMPUG00000010428	ZBP1	PMEPA1	RPS18	IGKV2D-40	IL2RB	SCNN1A		BEND5
SP140	CD68	ENSMPUG00000028624	IL1RL1	ENSMPUG00000015202	TRBC2	GZMK	EMP3	RPL23	ST6GALNAC4	ENSMPUG00000004570	AZGP1		BLNK
RGS1	CTSA	CYP4F8	PAFAH2	GZMH	GATA3	CXCR3	TRAT1	ENSMPUG00000019637	CD79B	OASL	PERP		SLA
PSME2	CFP	ENSMPUG00000030243	BHLHE40	GZMA	CYTIP	SYTL3	TNFRSF18	ENSMPUG00000001148	TCF4	PRC1	LMO7		JAML
CD74	SPI1	TNFAIP6	GATM	CD96	NCR3	GBP6	ID2	RPL13A	CLEC2D	KIF23	DNAH11		AC011479.2
B4GALT6	FBP1	CREB3L1	CCN3	SKAP1	TNFSF14	LGALS1	C17orf64	POU2F2	MEF2B	KNL1	ENSMPUG00000026283		PACSIN1
MATK	ENSMPUG00000008121	TSPAN8	FGFR1	EFHC2	CST7	DOCK10	KLRB1	ENSMPUG00000001597	RALGPS2	NDC80	CP		TMCC2
C10orf99	CPO	ITGAM	MAPK13	PRF1	NKG7	CD5	GRIN3B	ENSMPUG00000013316	ENSMPUG00000001803	NCAPG	ENSMPUG00000013334		CDH2
PRKX	LGMN	RHEX	SOX13	KLRB1	C17orf64	SPOCK2	ZBP1	FCRL1	KHDRBS3	CDC25B	PTPRF		TMEM255A
FGD2	AC068580.4	CKAP4	TIAM1	GATA3	ENSMPUG00000016488	ENSMPUG00000018221	C12orf75	VPREB3	ENSMPUG00000007401	SKAP1	LRRC26		SLCO4C1
TNNT2	PYCARD	EDN1	UNC5B	F2R	ID2	CST7	TNFSF10	ENSMPUG00000013950	MAP7D2	NUF2	CKMT1B		CAPS2
TKT	LYZ	ENSMPUG00000009669	RGS10	SYTL3	ENSMPUG00000011610	PSMB9	IL17F	LY86	TRAF4	TRAT1	LURAP1L		ACTN1
WARS1	LRP1	PGD	IL5RA	ENSMPUG00000028780	ITGB7	TNFSF10	TRAF3IP3	CD19	TEX9	ATAD5	C16orf89		SSX2IP
PSMB9	UPP1	TKT	MYB	INPP4B	ENSMPUG00000001148	TBC1D10C	ENSMPUG00000003517	RPL17	TSPAN13	CKAP2	SLC44A4		CYFIP2
MEF2C	FCGR1A	FGR	HDC	PTPRCAP	FKBP1B	GATA3	CYTIP	UBA52	SLC41A1	C17orf64	DSG2		SCT
ENSMPUG00000007401	ENSMPUG00000007293	ITGB2	RGS13	ZAP70	PTPRC	ITGB7	TIAM1	ENSMPUG00000006166	C12orf75	C12orf75	MYH14		CCND1
CCDC88A	TGM2	CD9	CDH17	MTSS1	ENSMPUG00000013424	IL7R	CADPS2	ENSMPUG00000010452	TCF3	CDC20	VSIG2		P2RY14
SERPINB1	MS4A7	ALOX5AP	ENSMPUG00000013736	TBC1D10C	RPS16	ENSMPUG00000011610	MNDA	ENSMPUG00000015571	TPST1	DLGAP5	NEK10		CENPU
CPNE8	PPT1	VWF	TRIB2	AL590764.2	RPS11	CYFIP2	BATF	ENSMPUG00000003891	CD19	CEP55	CLDN10		PRR30
SAMSN1	CPVL	RRP12	CD300LB	ANXA6	MFGE8	ENSMPUG00000017866	RAB27A	RPL18A	ENSMPUG00000005889	CDK1	MYO6		RAB3C
ENSMPUG00000011610	C1QC	HK2	ALS2	RPL13A	ENSMPUG00000009320	ARHGDIB	CAST	FAU	KCNN2	MIS18BP1	DNAH12		MMD
SLAMF9	CD74	ENSMPUG00000026846	PGF	TRBC2	ZBTB16	SYCE2	RPL38	ENSMPUG00000002526	ENSMPUG00000028337	SPC25	DSP		STXBP6
NAGA	CTSH	TFDP2	PLCL1	SPOCK2	CD79A	LAG3	GLIPR1	RPL8	TNFRSF13B	CDCA8	ANXA3		CCL13
CNN2	HLA-DMB	CD8A	TNS1	EZR	ENSMPUG00000011738	ACAP1	ICOS	ENSMPUG00000019809	PDCD4	ESCO2	CDH1		IMPDH1
CSNK1G3	ENSMPUG00000010656	DPP4	MPZL2	ENSMPUG00000019843	ENSMPUG00000003778	TRAF3IP3	CYFIP2	ENSMPUG00000016488	SDC1	MFGE8	ENSMPUG00000003541		ENSMPUG00000000188
TLR3	TMEM92	BCL2L15	ADGRG3	CD247	EMP3	DAPL1	SEPTIN7	RPS3	ENSMPUG00000030160	ENSMPUG00000018857	SFTPC		OCLN
IL4I1	FOS	MYB	ENSMPUG00000007102	RPL34	ENSMPUG00000006054	ENSMPUG00000028780	UBA52	FCRLA	INKA1	TBC1D10C	PROM1		ZEB1
NUB1	MAN2B1	CORO1A	MEIS2	TRDC	RPL3	LAPTM5	GBP6	RPS19	WNT10A	CD96	VMO1		CD27
SEPTIN6	IGSF6	LPCAT2	BMP2	ENSMPUG00000011738	ENSMPUG00000013316	PRF1	FAS	ENSMPUG00000007139	PLEKHA8	ATAD2	AQP3		SYNDIG1L
CYRIA	SCD	BATF3	VIPR1	RPS8	CALM1	FYB1	LAPTM5	RPS25	ENSMPUG00000002636	SGO2	MPZL2		RUBCNL
MACO1	RGS2	ENO1	CCNJL	CORO1A	MTSS1	THEMIS	ENSMPUG00000016612	CD22	ENSMPUG00000010655	CD6	EFCAB10		OLFML2B
CORO1A	PPARG	SEH1L	PIK3R6	ENSMPUG00000004150	RPL11	STK17B	DOCK10	TMEM273	ISG20	ENSMPUG00000006147	DNAH7		FLT3
LAD1	AIF1	NCF2	SLC24A3	ENSMPUG00000013424	RPL12	MNDA	SEPTIN6	ENSMPUG00000009451	ENSMPUG00000007413	MAD2L1	BCAS4		MYB
HMOX1	QPCT	ANXA6	ENO2	ENSMPUG00000008486	TSPAN8	P2RY10	ENSMPUG00000008486	ENSMPUG00000009794	PARM1	CDCA3	ENSMPUG00000017715		HBA2
ENSMPUG00000003517	ENSMPUG00000028729	ENSMPUG00000016737	RAB44	ENSMPUG00000015571	RPL17	TMIGD2	ANTXR2	FCRL2	PDIA5	TMEM71	MUC1		ANTXR1
RPS27L	HNMT	ARHGDIB	COL5A2	ENSMPUG00000003891	ENSMPUG00000012148	APOL6	ENSMPUG00000028780	ENSMPUG00000009806	ERN1	HELLS	EPCAM		MARVELD2
MPZL2	HEXB	BHLHE40	SLC22A16	ENSMPUG00000003605	LTB	MFGE8	ENSMPUG00000004570	FCRL5	EPDR1	PTPN7	ENSMPUG00000003658		PAK1
SPINT2	DNASE1L1	ALDOA	CDC42BPA	ENSMPUG00000004124	TRAV19	SON	ENSMPUG00000019843	RUBCNL	PKP4	SGO1	CLIC3		SDC1
HK1	IL4I1	RAB27A	RARRES1	ENSMPUG00000013316	ENSMPUG00000015571	FASLG	ABCA7	ENSMPUG00000026155	ITM2A	ENSMPUG00000009265	ERICH2		ENSMPUG00000029475
PPP1CB	TIMP2	TESC	KIT	RPS25	IL2RB	DKKL1	P2RY10	LTA	GID4	THEMIS	ENSMPUG00000000294		TCF3
NECAP2	IFNGR2	LST1	ENSMPUG00000026155	RPL10A	RPL8	CD6	ENSMPUG00000011738	ELL3	ENSMPUG00000000889	ENSMPUG00000008844	SULT1C4		TDRD3
ATP2B1	TREM1	ENSMPUG00000024658	THBS1	APOL6	PVRIG	FAM102A	RPL11	HLA-DOA	CD200	HMMR	C4B		SEPTIN6
ZEB1	ENSMPUG00000012837	ENSMPUG00000007401	KANK4	ENSMPUG00000009353	ENSMPUG00000019843	TOX	CST7	ENSMPUG00000005294	ENSMPUG00000001298	ENSMPUG00000018612	IFI6		MIS18BP1
CALD1	MMP12	GPX1	ENSMPUG00000025930	ENSMPUG00000001148	ENSMPUG00000004150	ADAM19	RPS11	RPL27	PHGDH	KIF14	TMC5		IRF8
RASSF2	SLC15A3	PIM1	ECE1	TRAF3IP3	RPL18A	GRAP2	RPL34	ENSMPUG00000012398	SPARC	LIG1	ODF3B		MEF2C
CD40	TPP1	STK17B	SBSPON	THEMIS	CAPG	STK39	RASGRP2	MX1	ARID3A	NFATC2	ENSMPUG00000013724		SLC15A4
RAB8B	NID2	ENSMPUG00000004023	GATA1	RPS27A	ENSMPUG00000012398	SEMA4A	SEPTIN9	MNDA	MAP1B	PHGDH	ENSMPUG00000012666		PECAM1
INPP5F	TALDO1	PLAU	ARPP21	ENSMPUG00000003778	ENSMPUG00000013950	NFATC2	ENSMPUG00000003778	ENSMPUG00000004150	RAB30	NCAPG2	LTF		PPIF
ENSMPUG00000016612	ENSMPUG00000009561	PADI2	PCSK1	RPS18	ENSMPUG00000004124	ENSMPUG00000008567	ENSMPUG00000001148	ENSMPUG00000004570	BEND5	ENSMPUG00000005342	CST6		IL16
NFKB1	CD86	RAB37	GCOM1	ENSMPUG00000006054	RPL19	PRKCQ	FAM107B	ARPC5L	ENSMPUG00000008803	CCNB2	ENSMPUG00000008499		CLEC2D
DOCK8	PDK4	CAMK1	COBLL1	RPL3	UBA52	STAT4	ENSMPUG00000013424	RPL19	TES	OIP5	CAPSL		SLC35C1
PAK1	ARNTL2	HMGB2	AP1S3	ENSMPUG00000013950	RPL23	PTPN7	RPL23A	ENSMPUG00000008114	ERG28	ENSMPUG00000009309	ENSMPUG00000008918		GRN
ABCA7	IL1B	DHRS7	DACH1	PTPN7	ENSMPUG00000009353	CADPS2	SAMHD1	RPS12	SYTL1	SYCE2	CCDC146		CCNG2
ETV3	AC009690.1	ENSMPUG00000005476	CTSE	RPL38	ENSMPUG00000018190	IKZF3	LMNA	ENSMPUG00000012532	C17orf64	TBX21	TSPAN8		SORL1
LY75	SLC11A1	HCK	EGFL7	RPL23A	RPL13A	ENSMPUG00000004570	GZMH	ENSMPUG00000012148	ENSMPUG00000008486	INCENP	ATOX1		STAMBPL1
APPL1	APP	ENSMPUG00000015670	TMEM273	ENSMPUG00000017189	RPL34	KCNMA1	ENSMPUG00000017189	RPSA	SEMA4A	STK39	DYNLRB2		TMIGD2
CLIC2	KLF4	RGS18	COL15A1	RPL17	ENSMPUG00000019809	TBX21	TSPAN13	RPL10A	B2M	N4BP3	ENSMPUG00000030418		ST6GALNAC4
ENSMPUG00000007293	GPCPD1	SPI1	ADORA3	ENSMPUG00000017866	RPS3	TMEM71	YWHAH	ATG7	FAS	BARD1	ENSMPUG00000008486		RUFY3
PLA2G2D	TCF7L2	SIGLEC14	CCDC68	ENSMPUG00000019809	RPS25	CARD11	GATM	ENSMPUG00000013776	PCMTD1	CDCA2	CFAP53		ATP8A1
SWAP70	HPCAL1	TRIOBP	FBLN2	CD2	RPL27	SYTL2	ENSMPUG00000004124	BTLA	ENSMPUG00000019872	KIFC1	ENSMPUG00000004023		PLSCR1
RAB38	CSTB	ENSMPUG00000009561	ZNF521	RPL23	RPS10	GPR174	ITGB7	NAA16	CDKN2C	NCAPH	ENSMPUG00000002962		SEMA7A
FNIP2	TXNIP	ID2	SYNPR	UBA52	MYO6	ITM2A	ENSMPUG00000013316	ENSMPUG00000019141	SPCS2	CADPS2	CLU		ITGB7
PKP2	ENSMPUG00000009669	CASP7	PLXDC2	RPL11	CCR6	SERPINB9	RPL12	ANXA6	FAM214A	KIF20A	STARD10		NT5C
MACROH2A1	APOC1	CD48	PTPRG	ENSMPUG00000012148	EZR	MYBPHL	PSIP1	MIS18BP1	PDE4B	DEPDC1B	TST		CORO1A
IL13RA1	RIN2	PXN	TESPA1	BST2	RABAC1	GRK5	RPL13A	EEF1B2	PLEKHA3	PRF1	SPA17		ARHGEF3
WDFY4	ALCAM	PYGL	MLPH	RPL12	ENSMPUG00000017189	ENO2	ACAP1	ENSMPUG00000009353	SYVN1	TOX	SOX4		AHCY
DOCK10	ENSMPUG00000030591	PNP	CCND1	ENSMPUG00000004752	ENSMPUG00000001597	CMA1	RPL17	ORC1	SDF2L1	CDT1	PLK2		PPA1
BCL6	ENSMPUG00000014197	GRAMD1A	F2RL3	ENSMPUG00000001597	ORC1	CRTAM	STK17B	ENSMPUG00000006054	MVD	ENSMPUG00000014648	ENSMPUG00000001358		STX7
PTGER4	BLVRB	CNN2	SPARC	RPS10	CD96	EFHC2	CD96	RPS16	SSR3	PRKCQ	SLC12A2		RPSA
LPAR3	ENPP1	ITGB7	CDH11	LTB	RPL23A	CCDC88C	RPS16	FGD2	CRELD2	MCM10	ENSMPUG00000002388		FYB1
GLUD1	ENSMPUG00000012802	ENSMPUG00000027624	LPAR3	TMEM71	CHRNE	HSH2D	THEMIS	ENSMPUG00000009320	TXNDC11	TTK	ENPP3		ATP13A2
ADAM19	PNPLA6	GADD45A	ENSMPUG00000009591	FLT3LG	ENSMPUG00000010240	ENSMPUG00000008486	ENSMPUG00000019637	RPS27A	DAAM1	KIF18B	NAA38		ENSMPUG00000004555
SMS	ALOX5AP	ENSMPUG00000027158	MPDZ	PTPRC	ITM2A	SEPTIN7	ENSMPUG00000015571	ENSMPUG00000002610	CYTIP	FOXM1	DYNC2H1		CNN2
CKB	FCER1G	RASSF5	SFRP4	ARHGDIB	EIF3K	ENSMPUG00000012204	PIP4K2A	MYCBP2	TRAF3	MIS18A	ACSL1		GALK1
MOB1A	SGK1	ENSMPUG00000003859	RRAGD	TBX21	GATM	SEPTIN6	SRPK1	EZR	NUCB2	CDCA4	TRAF3IP1		HSH2D
DUSP2	COL12A1	BAZ2B	C3orf67	RPS5	RPS8	TNFSF8	PPP1R12A	ENSMPUG00000010240	RRAD	CENPK	IFT57		RPIA
IRF4	CYBA	MMP25	ANGPTL1	RPS16	ENSMPUG00000003891	TRAV18	MFGE8	BLNK	HM13	TCF19	LYZ		MILR1
NGLY1	SIGLEC1	ANXA5	CD63	SYTL2	KCNMA1	CLEC2D	ENSMPUG00000009262	SPOCK2	PQBP1	NCAPD3	HYI		RPL11
NFKB2	CCL24	ACAA2	SMAD6	RPS11	ENSMPUG00000005294	PHGDH	NFATC2	ENSMPUG00000012197	MANF	CCNA2	MLF1		CXXC5
BCL2L11	SDC2	SYNE1	ENSMPUG00000016512	BTG1	ENSMPUG00000007139	YBX3	FYB1	ITGA4	RFK	BUB1B-PAK6	CTSV		ANP32A
TMEM9	SERPINB10	CSF2RB	ARHGDIB	ENSMPUG00000007139	SUMO3	ATP8A1	ENSMPUG00000006054	TNFSF8	CEP164	POLQ	CETN2		P2RY10
SERPINB9	ENSMPUG00000019191	AUH	ENSMPUG00000004555	FYB1	SLC2A8	ISG20	FAM102A	ETS1	CLPS	NUP210			APBB1IP
ENSMPUG00000024263	ENSMPUG00000010387	ENSMPUG00000004029	MMD	ENSMPUG00000004555	RPSA	RESF1	ITGB1	RPL26	TMED9	FASLG			ENSMPUG00000000591
HACD3	IFI30	SERPINB10	ACSL4	ID2	RBM3	C12orf75	SUMO3	SUSD3	DNAJB9	ENSMPUG00000019338			PAXX
DPYSL2	CLEC4E	ODC1	IL17RB	PCBD1	PTPN7	APBB1IP	RPS10	CLEC2D	ARFGAP3	DEPDC1			EEF2
FLT3	ENSMPUG00000010692	FGL2	SQSTM1	ENSMPUG00000002526	ENSMPUG00000016612	TM4SF5	REX1BD	CHCHD10	MDM2	ENSMPUG00000018462			HIPK2
IDH2	BLVRA	RASSF2	ENSMPUG00000012834	SEPTIN7	TOX	ENSMPUG00000019843	SF3B6	ENSMPUG00000008499	PPIB	SYTL2			ENSMPUG00000006054
PLEKHO1	ITGB5	CD33	STK17B	RPL27	RAB27A	LAT	SLA	ENSMPUG00000011734	DNAJC3	ECT2			GPR155
TRAF3	FCGR3B	SCAP	SLC9A7	ACAP1	ENSMPUG00000002526	GLIPR1	PRDX4	TBC1D10C	TRAM1	E2F8			PLEKHA3
TCF4	CLDN1	PTPRC	TGFB2	ENSMPUG00000019637	LAPTM5	ARHGEF1	RPL8	RTF1	ICAM2	SHCBP1			ENSMPUG00000009320
CLINT1	LHX2	GRK2	ACAP1	ENSMPUG00000012398	TSPAN13	PPP1R12A	APBB1IP	MON1A	PDIA4	MCM4			RCL1
TESC	CHPT1	FYB1	ENSMPUG00000016737	MNDA	TBC1D10C	ITGAE	MGST3	RPLP2	ERLEC1	SPAG5			ENSMPUG00000003055
CDH1	FILIP1L	TSC22D3	PMEPA1	FASLG	ICOS	MX1	TNFSF14	ENSMPUG00000012858	SEC61A1	H3Y2			CD74
EFHD2	ENSMPUG00000002962	GMFG	GATA3	HTRA1	CAVIN3	SEPTIN9	TOX	CCDC88C	ITGA4	E2F2			MPZL1
VIM	SERPINE2	CAPZB	ENSMPUG00000011023	RPSA	ENSMPUG00000012532	ZNF292	RABAC1	FAS	UBE2J1	ZNF367			ACAP1
ENSMPUG00000004023	ABCA8	UBASH3B	ENSMPUG00000001347	FAM117A	ENSMPUG00000008287	MYO1G	JAK1	ENSMPUG00000003055	HYOU1	ENSMPUG00000009729			ENSMPUG00000007139
LIMCH1	SYNE2	ENSMPUG00000016512	ENSMPUG00000009561	CYFIP2	CAST	ENSMPUG00000001148	FLT3LG	NOP53	HSP90B1	CIP2A			ENSMPUG00000010452
ENSMPUG00000024739	PLPP2	CAPG	ENSMPUG00000016702	RPL18A	IFI6	PDCD1	TNFSF8	TRIM22	AC068631.3	FAM83D			TES
MGST3	MME	ARPC3	PRKACB	MYCBP2	DKKL1	EIF4E3	RPL10A	ENSMPUG00000007087	CD70	CDC6			TPMT
TRIO	TCIRG1	VASP	RILPL1	ENSMPUG00000016488	LMNA	ENSMPUG00000004023	ENSMPUG00000016488	DAAM1	HSPA5	ENSMPUG00000026309			YWHAH
NAV1	KDR	EFHD2	MAPRE3	MAGOHB	YWHAH	RPS11	RPL3	PTPRC	S100A4	SKA1			LGALS1
SEC11C	CNTN1	AP1S2	SLC5A6	RPL19	ENSMPUG00000005725	METTL27	ENSMPUG00000013950	ENSMPUG00000004876	ENSMPUG00000014381	KIF4A			CD69
HLA-DOA	CST3	ARRDC4	FKBP5	PSME2	MGST3	RUNX2	CNBP	SWAP70		CDKN3			DUSP5
ENSMPUG00000005567	CD63	RTN3	TUBB2A	ENSMPUG00000006166	BTF3	ENSMPUG00000016612	STK39	RPL36A		CDC25C			LMAN1
CYRIB	ENSMPUG00000005859	LAPTM5	VIM	FLNB	GLUD1	CDADC1	ENSMPUG00000012148	NUP210		RAD51			ENSMPUG00000007127
H2AC18	ARHGAP21	LGALS9C	TTC7B	RPL8	CARD19	ENSMPUG00000008499	CD69	SEMA4A		NEK2			CD2AP
MTPN	LGALS9C	CYRIB	CSRP1	LGALS1	NME2	PSIP1	ENSMPUG00000019809	RPL3		PRR11			RPS27A
ADORA3	CLEC4D	Z83844.3	ENSMPUG00000016488	PRKCQ	TRAF3IP3	IL16	EIF3K	EIF3K		ESPL1			ENSMPUG00000000204
ENSMPUG00000018974	VCAN	FBP1	MVP	BTF3	CNBP	LCP1	NDFIP1	HHEX		CDC45			UGCG
PLXNB2	NCF2	ENSMPUG00000028729	PIK3C2B	ITM2A	ENSMPUG00000003517	LTB	ENSMPUG00000018221	ICAM2		RACGAP1			PGLS
PPM1J	GUSB	APEX2	IL1A	CD69	MBD2	PSME2	ENSMPUG00000013776	MBD4		KNSTRN			SOD1
ARHGAP9	UACA	ENSMPUG00000004555	ZNF503	AC011511.4	PRDX4	RPL34	ANXA1	TSC22D3		MYBPHL			PSMB9
ZNF385A	LPL	LGALS1	CYFIP2	RPS12	RPS27A	SLA	BIN2	BLK		PKMYT1			ATP5PB
GALK1	GPC3	CALM1	ADCY4	RPLP2	GNAS	BATF	BTF3	TRERF1		CMA1			RPS10
PSME1	ENSMPUG00000026026	HK3	IRF2BP2	PHGDH	EEF1B2	EPB41	RPL18A	SMC6		CHAF1B			RYBP
LGALSL	COLEC12	PTGS2	DUSP6	STK39	ANXA1	ENSMPUG00000011738	IKZF1	EHD1		TROAP			CNTRL
FAM32A	PRDX5	ENSMPUG00000001347	ATP6V0A2	FUT7	RPS18	ZEB1	LCP1	SON		NEIL3			AOAH
REL	RNASE4	CDV3	SDCBP	EEF1B2	NDFIP1	BTG1	MYCBP2	PDE4B		ENSMPUG00000027777			CD164
HLA-DRB1	ENSMPUG00000005669	ANTXR2	DBI	DKKL1	ENSMPUG00000019141	ACTR3	CALM1	RASGRP3		C21orf58			NAAA
ST20-MTHFS	SULT1B1	MATK	PKIB	ENSMPUG00000012532	ATP6V0A2	FLT3LG	PDCD1	CD69		CENPT			UBE2H
AK5	RND3	IL18R1	FLI1	RPS3	EGLN3	CYTIP	PRKCQ	CNN2		ADAM19			VAV3
FZD6	ERGIC3	ESYT1	EPB41L2	ZEB1	BATF	AC011511.4	EPB41	ENSMPUG00000006143		ZWINT			ENSMPUG00000005294
TVP23A	JUN	SEMA7A	DDAH2	RPS19	GRIN3B	GRIN3B	ENSMPUG00000004150	ENSMPUG00000017961		NCAPD2			TXN
VAV3	VAT1	ENSMPUG00000007391	DNAJC6	ITGB7	ENSMPUG00000000204	GNAS	IKZF3	ENSMPUG00000005733		CAVIN3			ENSMPUG00000012148
ENSMPUG00000007162	TLR8	ZNF839	PLEKHA2	TIMP1	IKZF3	STARD10	AHNAK	PSMB9		CD3G			KARS1
ENSMPUG00000012858	PPIC	NFAM1	ANXA1	KCNMA1	ENSMPUG00000003055	CNN2	TUBA1A	BATF		FANCI			HRH2
SYT17	STAB1	VEGFA	UBASH3B	APBB1IP	ENSMPUG00000004570	MYCBP2	LIME1	BTF3		LAG3			LYPLA2
ANPEP	ATP6AP1	ACTR3	LMNA	ENSMPUG00000005294	RPL38	CD69	TCEA3	STK17B		CST7			RPS12
BAZ1A	ENSMPUG00000027069	CLINT1	GPX7	SYCE2	ENO2	ENSMPUG00000017189	KCNMA1	CNBP		ACAP1			TLR3
DHX58	MYOF	PTPRE	SWAP70	RPS29	ATG7	RPL13A	GLUD1	IKZF3		CD247			RPS18
SELENBP1	LRRC25	CAPZA1	SEPTIN9	JAK1	ENSMPUG00000018800	LIME1	ENSMPUG00000019141	CRLF3		CCL5			RIOK1
ENSMPUG00000014660	ZSWIM6	TGM2	GPBAR1	ENSMPUG00000008114	OCIAD2	TRIM22	TMEM50B	ENSMPUG00000009262		TRBC2			RPL19
LMNA	MMP14	CYFIP2	SPINT2	DOCK10	ENSMPUG00000019637	STK4	ENSMPUG00000012398	CSK		CD3E			CYBB
ENSMPUG00000008486	SVIL	LAMTOR2	PIK3IP1	RIN3	RBPJ	BIN2	CLIC1	ENSMPUG00000001663		ORC6			EEF1G
PIP4K2A	TNFAIP2	ARHGAP25	CLIC1	EPDR1	ENSMPUG00000017961	ID2	CAPN2	ENSMPUG00000010427		PDCD1			PRPF31
SINHCAF	ANXA5	ENSMPUG00000014381	ENSMPUG00000019637	ORC1	CLIC1	CD48	ENSMPUG00000006166	EIF3I		GATA3			DEGS1
PFDN6	WDR72	STXBP5	BAG3	ENSMPUG00000008499	AC011479.2	AGFG2	RPS25	CYFIP2		CYFIP2			ENSMPUG00000019809
STX4	RGS18	ACSS1	ARHGAP25	ENSMPUG00000009320	ENSMPUG00000012858	RPL3	ENSMPUG00000004023	EIF4E3		EXO1			ENSMPUG00000003891
ENSMPUG00000014609	MAMDC2	WDR1	SLC39A6	ENSMPUG00000010240	RPL10A	RPL38	ENSMPUG00000003891	SH2D3C		LMNB1			ELL
GRK3	TNFRSF21	CCPG1	CALM1	SEPTIN6	ENSMPUG00000013776	ENSMPUG00000012398	RPSA	ENSMPUG00000014448		CXCR3			CLECL1
FBXO27	AGA	UBE2H	PDP1	GBP6	LIME1	ENSMPUG00000006166	ITGA4	DOK3		CHAF1A			ENSMPUG00000002526
ANP32B	TGFBR3	ENSMPUG00000010300	NEK7	CD3D	GAPDH	RPS10	ENSMPUG00000012858	FUT8		ITGB7			UBAC2
PSMB8	NRP1	NUCB2	NR3C1	CLEC2D	ENSMPUG00000028780	PHF11	RPL19	PRRC2C		SPDL1			SLC25A5
MAFF	TMEM150B	BTK	IGFLR1	CD79A	MYL12A	PIP4K2A	CAVIN3	SRRM2		ENSMPUG00000008567			BIN2
AHR	FCGR2B	ATP6V0A2	CARMIL1	C1GALT1	SORL1	SMCHD1	MTSS1	EIF3F		ENSMPUG00000015202			ABCA7
CD200	HCK	RNASE6	GNPTAB	TNFRSF18	DHRS7	CBX4	PUF60	PCMTD1		KIF18A			AIFM2
GKN2	MAP1A	ADGRE3	NFKBIA	PRKX	EIF3G	TMEM50B	STAT4	ENSMPUG00000013084		SMC2			CLTB
PHGDH	TBC1D12	VSIR	MAST4	PSMB9	SEPTIN7	GBP1	MIF	RBM3		ENSMPUG00000011202			OGFRL1
OXR1	MSR1	CD63	ID2	RPL36A	GLIPR1	GAPDH	RPS29	SF3B1		ENSMPUG00000027624			ENSMPUG00000008803
WNK1	CRYBG3	NDFIP1	ENSMPUG00000002919	LAIR1	ELOB	JAK1	OCIAD2	ENSMPUG00000016612		ENSMPUG00000018619			ERP29
FCRL3	SLC16A13	PLEK	TNFAIP3	PAXX	SLA	SRPK1	RNF7	TRAF3IP3		CDKN2C			ZNF827
HP1BP3	ADIPOQ	MVD	SCN9A	CST7	ENSMPUG00000004023	FAS	ITM2A	RPL22L1		ICOS			SLC25A39
EPB41L2	GNG11	RPS29	AMD1	RPL28	SEMA4A	RAB27A	SF3B1	ENSMPUG00000005990		TRAF3IP3			PSENEN
ARPIN	FCGRT	PKM	CNBP	CD33	PCBD1	CD33	PIK3IP1	ENSMPUG00000019230		CARD11			XPNPEP1
CCDC50	NDRG2	CYB5R4	DDIT4	SSBP3	RGS1	NSD3	IFI6	SMCHD1		ZWILCH			RHOQ
TUBB	RRBP1	SMAD7	NFIC	CDADC1	P2RY10	ATF7IP	PTPN7	HNRNPD		GPSM2			H2AC18
HIKESHI	LRPAP1	RNF144B	ENSMPUG00000008486	ENSMPUG00000011734	IL18	PNN	HTRA1	SUGT1		MCM5			TOP1
PARVG	ADGRE3	TRAF3IP3	SLC36A1	CBX4	LCP1	PRRC2C	RPL27	PLAC8		STMN1			SPATS2
CD81	CLEC7A	ARRDC3	ENSMPUG00000003517	ENSMPUG00000013776	ENSMPUG00000008803	SF3B1	ENO2	PTPN6		GRAP2			GLIPR1
BTLA	ARRDC4	CRLF3	GALC	ENSMPUG00000018974	SF3B6	RPL23A	PHF11	PNN		LBR			MAPK9
NT5C	PEMT	MYO1G	STK39	SF3B6	AHNAK	CSK	CAPG	ENSMPUG00000015003		KIF2C			SORBS3
ZBTB18	WDFY3	SEPTIN9	ENSMPUG00000010240	RPL22L1	C3	SRRM2	ICAM2	ENSMPUG00000018745		LAT			ENSMPUG00000012858
TPST1	ITGA6	CD44	SERPINE1	ANTXR2	REX1BD	PMEPA1	ENSMPUG00000018190	RASGRP2		KNTC1			MGST1
PLEKHA2	CTSB	SNX20	DUSP1	S100A6	TUBA1A	RPS29	ENSMPUG00000012532	FLI1		STAT4			RPL17
CPNE5	TRIB1	INSR	ABCC4	PIK3R1	CAPN2	OAS2	RBM3	CXCR3		NSD2			PCMTD1
SNX6	SOD2	PPP1CB	ENPP3	EIF3I	ITGB1	MAGOHB	AC011511.4	PSIP1		HACD3			ENSMPUG00000015003
TRABD2A	EGFR	SELP	ITM2B	ATP8A1	SH3BGRL3	ENSMPUG00000004124	RPS8	PRPF4B		CCDC18			ENSMPUG00000014660
ACAA2	ADIPOR2	SH3KBP1	ENO1	SEPTIN9	CYFIP2	PSTPIP1	ATG7	TCF3		FANCD2			ENSMPUG00000010883
CAPZB	TRAV5	DOCK8	CKAP4	SON	GRAP2	REX1BD	TESC	ABCA7		CENPQ			MITD1
ENSMPUG00000010697	PLA2G15	P2RY10	ARHGEF6	ATG7	HACD3	FAM107B	ENSMPUG00000011734	PNISR		SKA2			IGF2R
RRAGC	NRP2	EIF4G2	CD82	ENSMPUG00000004876	ACAP1	UBAP2	ENSMPUG00000008287	ATM		WDR76			MVD
GLIPR1	MOB3B	ANP32A	SKIL	FCRL3	TUBB4B	ENSMPUG00000006054	ENSMPUG00000012197	CDADC1		TMPO			APAF1
SQSTM1	PDGFC	RARG	SPNS3	ENSMPUG00000019141	PPP1R12A	IKZF1	TUBB4B	FAM3B		AL590764.2			MFNG
ENSMPUG00000003605	DST	KCTD1	SUMO3	EMP3	FAM107B	RASAL3	BTG1	DDX46		SYTL3			NCF4
CNN3	ZEB2	UPP1	MAP3K1	TNFSF8	SPCS2	GNLY	ENSMPUG00000002526	ARID5B		CENPS			MACROH2A1
COX7A1	FNIP2	PLEKHA2	TRERF1	RUNX3	TSC22D3	ENSMPUG00000011023	MBD2	STAMBPL1		CD226			SLC25A3
VAC14	GLMP	PSTPIP1	KCNQ1	STK17B	ARL2	SIGIRR	KCNA3	CXXC5		GZMK			MCUB
SLCO4C1	TIMP1	CCDC125	WAC	ENSMPUG00000012197	EIF3I	ENSMPUG00000009262	SLAMF1	ARHGAP25		ITM2A			UBE2S
AHNAK	CD302	PSMB9	SLC38A2	ENSMPUG00000031561	TMED9	SH2D1A	EIF4E3	GSAP		TNFSF8			SAMSN1
BCL3	C19orf38	MOB1A	ENSMPUG00000013967	STAT4	MED29	CRLF3	RPL23	IGSF9		TUBA4A			ENSMPUG00000011610
WDR1	DPYD	MTPN	EEA1	CARD19	PUF60	APOBEC3H	EIF3G	PARP1		ERCC6L			ATG7
GPR157	ADK	PLCB2	TUBA1A	CNBP	MCM5	CDC42SE2	SON	ARHGAP15		CORO1A			ICAM2
SLC38A1	RBM47	USP6	GLIPR1	ACTR3	ITGA4	SSBP3	ENSMPUG00000001597	INPP5D		SLCO4A1			BTG1
VPS28	S100A6	FLNA	PCBD1	EIF3K	NUDC	PSMB10	ENSMPUG00000009353	MAP3K1		PTPRCAP			EIF3L
ENSMPUG00000006143	CLEC5A	TLN1	TMX4	MAP3K1	MYO1G	PRPS1	SYTL1	SSBP3		CTSW			OXR1
PBX3	GPNMB	IKZF3	GNAI1	P2RY10	DOCK10	RMND5B	ENSMPUG00000017961	PLEKHA2		SERPINB9			CCZ1
ADGRE3	SNX3	PTPN12	BCL2A1	ENSMPUG00000014448	APBB1IP	CLIC1	B2M	CD82		MCM7			IRF3
SMAP2	TRAPPC5	CYTIP	ENSMPUG00000009580	RASGRP2	TSPO	RPL10A	LAT	DOCK10		SLAMF1			STING1
NUP160	SNX10	CD36	SIGLEC14	ETFB	CASS4	ENSMPUG00000004876	SEC62	BANK1		TESC			ELOA
MAP3K14	SHTN1	ITGAL	SEMA7A	PKN1	TNFAIP3	TRAF5	ENSMPUG00000001663	MRPS35		PLK4			ENSMPUG00000019141
EIF2S2	NFAM1	ENSMPUG00000030033	AHNAK	PPP1R12A	EIF3L	EML4	ARMC12	ITPR2		SLA			HNRNPD
ACSL1	TBXAS1	ACSL4	MACF1	SIGIRR	STAT4	NOP53	RPS18			H2AZ2			ABI3
RUNX3	KIAA0319	SOAT2	KMT2E	CD2BP2	HNRNPD	RNF213	MYO1G			MCM2			HHEX
CLPS	ENSMPUG00000030418	PGM2	ENSMPUG00000005496	ACTR1B	ENSMPUG00000009262	RTF2	ELOB			AURKA			CERS5
CYTIP	SPNS1	GOLGA4	S100A6	IKZF1	ENSMPUG00000005496	Z83844.3	ENSMPUG00000001589			TMEM9			GCNT2
STXBP6	FRMD4A	ABTB1	EPHX1	SERBP1	ENSMPUG00000005990	TMEM156	TSC22D3			CASP3			MYD88
NME1	ENSMPUG00000010695	CHMP4A	EWSR1	IL7R	IKZF1	ETFB	CCDC88C			CD79A			SCARB1
FDX1	DDHD1	PPP1R12A	RAPGEF2	SPINT2	ENSMPUG00000019230	MAPRE2	OAS1			ENSMPUG00000012204			PSME2
LAG3	GLDN	TIMP2	ANXA6	EIF4E3	SEPTIN9	IL18	TRIR			ENSMPUG00000001445			CHCHD10
ENSMPUG00000007139	CLECL1	ELOVL5	MATR3	SF3B1	FAS	ARHGAP25	RPS3			ENO2			TRABD
ISG20	LIMA1	GATM	SPRED2	ENSMPUG00000012858	NOP53	ENSMPUG00000019485	TMEM71			GRK5			C16orf87
AQP3	ENSMPUG00000031718	TPM1	FLNB	ENSMPUG00000008287	ACTR3	HK1	GRAP2			APOL6			CTSS
TRIP10	SDCBP	HAAO	PRXL2A	STARD10	SEPTIN6	RSRC1	PSME2			DAPL1			IRF5
INPP5B	NPL	UIMC1	PPP1CB	ARL2	SRPK1	WAS	EGLN3			FAM102A			TMBIM6
PSIP1	DMXL2	HHEX	ESYT1	GNAS	NOTCH2	STK26	TBX21			ZBP1			CD38
PTH1R	SGMS1	RBPJ	PLK2	PIP4K2A	LRRFIP2	TPR	NUDC			FCHO1			ENSMPUG00000010317
SSBP3	RXRA	STAP1	GAPDH	ENSMPUG00000004023	RASGRP2	PIK3R1	ENSMPUG00000007087			JAML			JMJD1C
KTN1	HEBP1	ACAP2	PPP2R5E	PSTPIP1	ANP32E	IFI44	NSD3			FANCM			ENSMPUG00000005800
SMAD7	ESRP1	SWAP70	WLS	ENSMPUG00000001347	PSMB8	RBL2	EEF1B2			DDX39A			SEC11C
ENSMPUG00000028283	ENSMPUG00000002539	SEC61G	IKZF1	CWC27	TUBA4A	ABCA7	ENSMPUG00000031834			HMGB1			GLO1
ENSMPUG00000013776	MFHAS1	TNFSF14	AHR	ENSMPUG00000005990	PTGER4	IGSF9	HNRNPD			KCNMA1			TTC7A
SERBP1	RNF144B	SUSD3	CD9	CLIC1	RNF7	KMT2E	CD4			ENSMPUG00000004752			CZIB
PLEKHA5	FAM167A	UQCRQ	ITPRID2	GAPDH	PIK3R1	KRAS	SEMA4A			PSIP1			ENO3
SLC9A7	MAN1A1	MYL12B	EIF4G2	IL16	POC1B	TERF2IP	CD79A			TUBB4B			NDUFB11
VEGFC	ASAH1	METTL9	PTPRE	PSIP1	PIP4K2A	RASSF5	SF3B2			CENPW			MTDH
CTDNEP1	APOL2	ALAS1	CLINT1	CXXC5	ABCA7	SNRPN	ENSMPUG00000011639			CENPU			ENSMPUG00000015208
MLEC	ATP6V1F	ROCK1	ACSL3	ABI3	ENSMPUG00000000762	JAK3	ENSMPUG00000008567			ENSMPUG00000025641			GRSF1
MYCBP2	ENSMPUG00000008233	PREX1	TET2	RTN3	ATP2B4	SNX6	GAPDH			RAD18			ABHD17A
ENSMPUG00000032118	HMOX1	HECTD4	DUSP7	MIF	CCSER2	MX2	ENSMPUG00000009320			CD8A			ENSMPUG00000013776
RUBCNL	GLUL	AC090527.3	HHEX	TUBA1A	HK1	SP100	CARD11			GPR174			SNX6
ENSMPUG00000012148	NCEH1	STXBP2	OPTN	OASL	SEPTIN11	TTF1	SYCE2			CCL17			CNIH1
ENSMPUG00000012806	CDC42EP3	SVIL	CSF2RB	EIF3G		EIF3G	N4BP3			ENSMPUG00000008486			EIF3F
TMEM91	SLC25A33	PIGT	ITPR1	NIBAN1		ABI3	RESF1			SLBP			ITPR1
NTAN1	UCP2	CAMK2G	TES	MAPRE2		ITGB1	PSMD13			SEPTIN6			ID3
KARS1	ACOX1	AP2A2	LPGAT1	SRRM2		ENSMPUG00000008872	PSTPIP1			ISG20			PSMA3
HLA-DPA1	GALNT3	RTF2	JAK1	VRK1		SP140	CLEC2D			SPOCK2			NPC2
LAMP3	LYN	SEC14L1	CCNL1	ARHGAP25		IRF3	ACTR3			ENSMPUG00000001606			CCDC88A
ACTR3	CLEC12A	ARHGAP15	ILK	NOP53		ANP32E	RORA			EZR			ENSMPUG00000001068
ANAPC5	ADAM15	PAIP2	STX3	ENSMPUG00000001663		KCNAB2	IL18			USP1			LYST
SLIRP	PIP4P2	ENSMPUG00000013967	ENOX2	S1PR1		ABHD17A	ENSMPUG00000014660			SEMA4A			POLDIP3
LSP1	MGST1	ENSMPUG00000026473	LPCAT3	ATP6V1G3		LAIR1	ENSMPUG00000005496			ZEB1			TOP2B
NCOR2	SYK	PKN1	FCER1G	CD47		LUC7L3	PNN			H2AC21			NGLY1
ENSMPUG00000004555	ETS2	ACSL3	PNKD	PUF60		NUB1	ATP6V0A2			SMC3			TTLL7
LMNB1	FCHO2	TADA3	ENSMPUG00000013386	GRIN3B		BOD1L1	TRIM22			ENSMPUG00000028780			SNX20
ICOSLG	ATP6V1B2	RASGRP2	EID2	EML4		IFIT2	DDX24			RFC3			ENSMPUG00000016248
ARHGAP45	CRACR2B	SKIL	CBFB	AL117348.2		HCLS1	ENSMPUG00000015831			PTTG1			CSK
PDGFA	LAMTOR2	TEC	ENSMPUG00000017256	MYO1G		ENSMPUG00000003517	SERBP1			STIL			ECI2
ENO3	ALAS1	ESRP1	MCTP2	POC1B		SRSF11	DHRS7			MIF			PGD
MDM2	PSAP	MYH9	MYO1D	CHST11		LCP2	DIAPH1			SMC1A			ENSMPUG00000018849
ENSMPUG00000018849	CD9	MAP2K3	GRK2	VAV3		KMT2A	PSME1			CENPH			COQ2
PLA2G5	RAB31	CASS4	PRKAR1A	ENSMPUG00000017961		ARHGAP4	ARL2			NUDT1			MORC3
NCOA4	PLEKHO1	CSRP1	RTN3	PRPS1		ENSMPUG00000014381	MYL12A			TUBB			MICAL1
FBXO6	HSP90B1	OMA1	TMEM154	PRKACB		PNISR	TBCB			RRM1			MTPN
JAK2	TTYH3	PRR5L	PAG1	RAB27A		ATRX	RMND5B			BRCA1			HTATIP2
DENND1B	NPC1	NFIC	AC090527.3	ENSMPUG00000013479		ESYT1	TUBA4A			HSH2D			FNBP1
PNRC1	HLA-DRB1	TMEM154	STAT3	TMEM50B		RBM25	CDADC1			ARHGEF3			ENSMPUG00000015163
NFKBIA	SEMA3C	B4GALT1	TMEM159	SEC61G		UTRN	ENSMPUG00000004876			TMIGD2			AIMP1
RBPJ	ARHGAP5	DPM3	ENSMPUG00000024263	DUSP2		ENSMPUG00000013084	ATP2B4			PAK1			ENSMPUG00000001240
RPS27A	RNF130	CISH	RUNX3	SLC20A1		ARHGAP15	IGSF9			BATF			DAPK1
GINM1	VWA5A	COQ8A	VEZF1	ARRDC2		DDX46	STK26			ENSMPUG00000004579			EDEM2
MFSD6	GGH	C21orf91	TBC1D4	KDM5B		AHNAK	CRLF3			CBX5			SPPL2A
MTHFD2	MSRA	ANKRD44	ZC3H12A	ARHGEF1		FNBP1	STARD10			LGALS1			INPP5D
MTMR14	PDLIM1	ARFRP1	FRS2	ENSMPUG00000003517		IKBKE	RASAL3			AGFG2			ARHGAP17
ADA2	TMEM106C	TNNI2	SSRP1	PAFAH1B3		AC116366.3	CBX4			IL18R1			SFT2D2
CST7	LRP3	DOK3	NR4A1	COX5B		ARID4B	MX1			CHEK1			ENSMPUG00000017012
NCDN	SNX9	RGS14	SIK1B	AHNAK		ENSMPUG00000018619	NUB1			SYTL1			NKTR
KYNU	DNASE2	EXOC6	DHRS4	TRIM22		DHX58	EML4			BST2			ATXN7L3B
TAGAP	NDUFA8	KIAA1109	SAE1	CYTIP		ISG15	ZNF292			DTYMK			FNBP4
RNF115	NCF4	ENTPD4	PRRC2A	ARPC5L		TUT7	CCSER2			SSX2IP			ENSMPUG00000005496
ENSMPUG00000009651	PDLIM4	GLIPR2	AC004593.2	ARHGAP4		SYNE1	HK1			RBL1			DNAJC15
LAP3	GADD45G	ENSMPUG00000005151	C15orf61	GNLY		GIT2	NAA10			ENSMPUG00000008499			TRIM22
NIBAN1	ENSMPUG00000010300	ADD3	CD274	PTGER4		MRPS35	ARHGEF1			CENPJ			AKAP9
PDLIM4	GALNS	XPO6	PRAG1	NR4A2		RNF19A	SIGIRR			DHFR			ENSMPUG00000013084
EML4	RAB1A	CHD7	MAP2K3	TMEM159		CTNNBL1	STK4			IKZF3
EPCAM	LRRC8D	PPP4R1	CLK1	RGS1		SRFBP1	TMEM156			CCDC88C
GLO1	ZNF385A	C19orf38	PRKAG2	SAMSN1		TSC22D4	MRPS35			ARHGAP19
ENPP2	NOTUM	UBQLN4	TLE3			PRKACB	PSMB8			RUNX2
SDAD1	PNPLA2	GBE1	ARFGAP3			ENSMPUG00000010179	PIK3R1			ENSMPUG00000014609
PARP1	CANX	C14orf119	ABCC3			SLC20A1	TERF2IP			RAD21
PPP2R5E	PYGL	TRIB1	JAK2			UPF2	SMCHD1			TUBB4A
PREX1	ENSMPUG00000000834	SAMSN1	PER1			ARPC5L	LRRFIP2			BRIP1
SUMO3	ARHGAP22		SEMA4D			ARHGAP45	TPM3			EZH2
ACTN1	CDKN1A		WDR37			ZBTB38	IGFLR1			ANP32E
BCL2L12	MANSC1		LCP2			SETX	CISH			MNDA
RAC1	NYNRIN		ENSMPUG00000008295			CCSER2	PTGER4			TNFSF10
HNRNPD	DCHS1		SAMSN1			PRPF4B	UBAP2			FAAH
NME2	ENSMPUG00000016054		SGPP1			MAP3K1				FAM111A
ARHGAP18	ATP6V1A		KDM2A			OAS1				Z83844.3
RTRAF	GAS2L1		HIF1A			ENSMPUG00000005059				PTPRC
MAP4K4	ATG3		AMFR			AHI1				POC1A
GMPS	SNX7		CASTOR1			BCKDHB				DKKL1
ENSMPUG00000019637	RNASEL		POGLUT3			ANKRD11				DEK
FCHSD2	ENSMPUG00000002919		CMAS			CENPC				UBE2S
ENSMPUG00000013967	TMEM168		FLOT1			ZFC3H1				ATP8A1
CYP2S1	PLTP									CCDC150
MUC20	TRIM38									RNASEH2C
PSMA2	ENSMPUG00000027296									SUZ12
COPS2	SCARB2									RASGRP2
RAB11FIP1	CTSZ									NUCKS1
FUT7	TGFB2									CDADC1
RPL13A	ITM2C									SRPK1
DAPK1	ARHGAP29									SLC38A1
METTL27	GALNT1									MCM6
IFNGR2	LAMP2									ARHGEF1
ATAD2B	OSBPL11									PSTPIP1
SRRM2	KLF3									RFC4
INPP5D	WDFY4									RMND5B
TERF1	EPS8									RSRC1
CAVIN3	ATP11C									PSMB9
KHDRBS1	DNMT1									PMEPA1
ENSMPUG00000019141	EPHX1									METTL27
ANKRD44	NRBF2									DNAJC9
ENSMPUG00000005433	IL13RA1									TES
CAPG	ADAM9									ENSMPUG00000011606
PARM1	TEC									ENSMPUG00000017012
WASHC2C	ASRGL1									DOCK10
PCLAF	LRRK2									PIP4K2A
KIF5B	REEP3									CEP152
ENSMPUG00000001478	ATP6V0D2									CD69
ANP32E	LMO2									P2RY10
ENSMPUG00000016830	PLOD3									SH2D2A
TMEM38B	TBC1D2									RNASEH2A
ENSMPUG00000003055	DRAM2									CCDC34
PLEK	METRNL									RHNO1
AC073610.2	PDE8A									POLA1
UQCRH	ITGAV									ENSMPUG00000011610
MCUB	GBA									ITGB1
PHC2	PON2									CHTF18
PTPN1	CTSF									ENSMPUG00000005567
DOP1B	CERS6									ENSMPUG00000007401
TAP2	LRP6									NCAPH2
PNP	BACH1									CEP70
HDGF	BANK1									SMCHD1
BTG1	C1orf226									SIGIRR
CASP7	ENSMPUG00000002034									SIVA1
MAP4K1	NDRG3									ENSMPUG00000015003
TUBA1A	GRN									ARHGAP11A
LYPLA2	VMP1									TUBA1A
ENSMPUG00000009626	BST1									SEPTIN7
BIRC3	TGIF1									MAGOHB
ENSMPUG00000016113	GLRX									SUMO3
BTF3	NLRP3									ENSMPUG00000002772
ENSMPUG00000002458	CTNNA1									SLC43A3
IZUMO4	NAAA									MX1
CD48	STARD13									STARD10
CCND1	CFHR5									ENSMPUG00000018063
PLK2	AC093525.1									UNG
BEX3	WAC									TNFRSF18
TRAF7	TRIM25									PPP1R12A
ENSMPUG00000019843	PCYOX1									TRERF1
ABHD3	SPC24									HDGF
ENSMPUG00000008550	ACP5									ARHGDIB
ILK	COLGALT1									CENPC
STK4	TLR2									STK17A
VDAC2	LY96									ENSMPUG00000009299
ENSMPUG00000012197	IVNS1ABP									TIAM1
LRRC8C	ATP10A									FYB1
EXOC6	AHCTF1									C1orf35
ENSMPUG00000007102	MGLL									CARHSP1
YWHAH	PHACTR2									ENSMPUG00000018657
LCP1	FAM3C									RANGAP1
TM7SF3	NDUFS8									HTRA1
OTULIN	HLA-DMA									SASS6
EIF4B	ADGRL2									PRPS1
TPMT	RASAL2									TEDC2
TM4SF5	SUMF1									EPB41
SDC4	HK2									LIME1
MYO1G	HSD17B14									RUNX3
TBC1D1	SLC46A3									CCR5
SLAMF7	AL159163.1									BUB3
ABI3	GRINA									MZT2A
TCAF2C	CHP1									ENSMPUG00000018221
IRAK2	SUCLG1									ZNF292
LXN	LAPTM4A									NIBAN1
ARHGAP22	DGAT1									CCDC138
FNBP4	RPS6KC1									HP1BP3
EPSTI1	ZCCHC24									STK26
PIANP	HSPA1B									TSPAN13
KDM2B	MDFIC									YWHAH
NRROS	ENSMPUG00000009169									GMNN
SLC46A3	PLIN2									CD40LG
SLC20A1	SLK									CTBP1
ENSMPUG00000026844	SCPEP1									EGLN3
HLA-DOB	CYBB									TOPBP1
GALNT7	DOCK1									POLD1
MTMR4	LPIN2									CLEC2D
RPS29	TSPAN19									RAB27A
ARID4A	DOK3									GNAS
RPL10A	PTPN12									ENSMPUG00000019021
PON2	GADD45A									CDC42SE2
PLXND1	ZFHX3									RFC2
CORO1C	WASHC4									HNRNPD
PCYT1A	NAA20									RASAL3
UPF2	JDP2									SHMT2
RPL38	CRTAP									CTCF
CLNK	SREBF1									TRIOBP
NSMCE2	ENSMPUG00000006318									CNTRL
PPARGC1B	TMEM43									HK1
PLA2G2F	LRIG1									ANP32B
ATP5PB	ALDH1L2									CEP44
GSDMD	CCDC15									FMC1-LUC7L2
EGFL7	ATP6AP2									STK17B
CYTH1	EPSTI1									IKZF1
ENSMPUG00000003891	ENSMPUG00000000060									HAUS5
HACD1	RGCC									MPHOSPH9
CAMK1	ENSMPUG00000020098									MSH2
RDX	GALNT7									ARPC5L
NQO2	SKAP2									GBP6
MAPK9	ADA2									SF3B2
N4BP1	POLE4									ATP2B4
MRPL14	POR									SLC20A1
ENSMPUG00000004876	MAP1LC3B2									AC116366.3
ITGA4	KCNN4									YBX3
FNBP1L	CPNE3									SEPTIN9
ENSMPUG00000015185	BMT2									WDHD1
MILR1	WLS									SSRP1
ENSMPUG00000004029	FBXL5									FAM117A
BLOC1S6	TAPT1									FAS
ENSMPUG00000000172	RREB1									ENSMPUG00000014103
PLAT	ENSMPUG00000010697									TCEA3
PDE6D	ETV2									ENSMPUG00000018190
CFLAR	HSPH1									CRLF3
WNT10B	EGR2									TAF15
EIF2B3	RAB18									BAZ1B
STRIP2	NDUFC2									ITGAE
TCTEX1D2	SNX8									DUT
DNAJB12	AP2A2									DAZAP1
ENSMPUG00000017189	GPX1									IL16
BMP2K	GNAI1									MYO1G
GABPB1	LAMA3									CNN2
RPS6KA4	FGR									SPSB1
P2RY10	NAGLU									PPA1
ENSMPUG00000018063	AKR1B1									ENSMPUG00000008550
ENSMPUG00000007413	SRC									IGSF9
PLEKHS1	TGFBR1									HNRNPA2B1
EEF2	PPM1H									SNRPF
MAP3K1	ARSA									HAUS3
RAP1GDS1	FLNA									RORA
ENSMPUG00000027754	PMP22									ACD
EBI3	SYNJ1									SH2D3C
ENSMPUG00000019845	CD38									SSBP3
COMMD3	SASH1									ACAT2
SLC25A3	CSF2RB									LSM5
PACSIN2	SLC25A13									CYTIP
RPL23	ENSMPUG00000003903									NSL1
ARPC5L	SDC3									AC079594.2
SNX20	TRAK1									UBE2I
PDLIM7	ENSMPUG00000014609									IL7R
CYP7B1	IFRD1									APBB1IP
ENSMPUG00000017066	OSBPL2									LTB
TBC1D9	ENSMPUG00000026060									SON
RBM17	ATRN									DNMT1
TWF1	CMPK2									PUF60
PTPRD	MFSD11									RASSF1
PHACTR1	RAB3IL1									ID2
ENSMPUG00000009353	LYRM1									CBFB
PRR14	ITM2B									BRCA2
RPL11	OGFRL1									NSMCE4A
DENND4A	ACYP2									KCNAB2
NUP210	C1QTNF5									GLIPR1
CERS6	STAU1									PRPF40A
CEP83	TGFB1									ENSMPUG00000010427
RPS6KC1	MRAS									SRSF4
ENSMPUG00000011738	ENSMPUG00000009651									SERBP1
ENSMPUG00000006166	SIGLEC14									TFDP1
JAK3	ENSMPUG00000009626									SNRPA
TMEM65	TMEM131									PARP1
SPAG9	CEBPB									DBF4
TP53	SLC24A2									PRDX4
FXR1	AC136616.1									ARHGAP15
NET1	NRIP1									SAMSN1
ENSMPUG00000014753	DAPK1									CGAS
MALT1	DUSP5									PFKP
RPS8	FUCA1									XRCC2
SP110	BRCA2									MRPS26
TXNL1	ZC2HC1A									STK4
POLB	PIGT									CASP8AP2
SOX4	LPCAT2									HUS1
FGF9	CLTC									RFC1
ATP5MC3	DUSP10									CSK
PFDN4	ZDHHC24									LCP1
PRMT1	PAFAH1B2									FNBP1
TRPV2	TMBIM6									UPF3B
ZC3H13	RRAS									PHF11
TAOK1	CORO1C									SMC6
DDX39B	ANKRD12									ENSMPUG00000013069
CRLF2	ENSMPUG00000004157									TPR
RPL22L1	HSDL2									RRP1B
TNFSF13B	TGFBI									HMGXB4
ENSMPUG00000029798	CYP1B1									SP140
DPP9	ENSMPUG00000005476									ENSMPUG00000015831
RPS10	ATP6V0B									ENSMPUG00000010179
C11orf71	HEATR5A									EWSR1
CISH	PTGR1									WRNIP1
	SNX2									DKC1
	ABCD1									NUDC
	MGAT4A									TAP2
	ACSS1									CMC2
	CCR2									RFWD3
	C15orf39									ENSMPUG00000008872
	ENSMPUG00000029992									DPAGT1
	MILR1									FLT3LG
	PTGFRN									CKAP5
	PGD									U2AF1
	CD46									NT5C
	AP2S1									ODF2
	DENND6A									TCERG1
	IL10RB									CALM1
	ASPH									UBTF
	CFB									ENSMPUG00000012858
	EPB41L3									FAM111B
	AOAH									COX20
	FAM20C									LAPTM5
	HIPK3									CISD3
	MTHFD1									JAK3
	STX2									RBM8A
	ARIH2									GBP1
	SCP2									PNP
	SLC20A2									UBAP2
	CCDC34									ENSMPUG00000011642
	ITSN1									FAM122B
	RAI14									DNAJC21
	OSTM1									AC011511.4
	ABHD6									MDM1
	MOSPD3									SMARCC1
	PLEK									MAP4K1
	SLC16A7									CARD19
	DHRS4									ARID5A
	ATP6V1H									SUN2
	TXN									ZNF250
	TMEM205									CAPZB
	SH3TC1									RBM3
	SPART									ERAP2
	NFKBIZ									KRAS
	PITPNA									GRIN3B
	MGAT4B									POLE3
	FGF10									HDAC1
	FES									ETFB
	AP1B1									SNRNP70
	SDHAF4									SAE1
	GPR155									NDUFAF3
	GLB1									DGCR8
	EFHD2									PSME2
	ENSMPUG00000013922									ENSMPUG00000016612
	DPY19L4									IRF3
	RUNX1									VRK1
	ATP1B1									SLC39A6
	BSG									GSDMD
	VTI1B									ACTL6A
	Z84488.2									BRD7
	GOLM1									PPP1CA
	OAT									ENSMPUG00000019485
	ENSMPUG00000001653									ENSMPUG00000001663
	GNS									SRSF10
	PDLIM5									ENSMPUG00000011639
	NPC2									REEP4
	SEC14L4									CCDC77
	GABARAP									CBX4
	ARFGEF2									ARHGEF6
	ENDOG									HNRNPU
	AP1S2									COPS6
	LAP3									SNRNP40
	AFTPH									SMARCA4
	KIFAP3									TMEM50B
	DIPK2A									MRPL57
	DENND4A									PSMD13
	FNIP1									LSM8
	IRF2BP2									ENSMPUG00000014695
	LONP2									NUBP1
	ATF6									DIAPH3
	USP9X									FAM161A
	ENSMPUG00000015930									ENSMPUG00000008331
	BLOC1S1									BCL2L2-PABPN1
	GLCCI1									BCAS2
	NDUFV2									MRPS35
	AKR1A1									CSRP1
	HYI									CDC5L
	ENSMPUG00000003536									NUP37
	ENSMPUG00000018570									LRRC45
	B4GALT1									ATF7IP
	NAGPA									ARHGAP4
	CPQ									NAA16
	EAF1									ITGB1BP1
	TP53INP1									TSC22D4
	CTSV									ANP32A
	STING1									NAA10
	EPHX2									RNF19A
	ACADVL									IFI44
	TMEM50A									PPIG
	ENSMPUG00000009476									PI4K2B
	PLEKHA5									ACTR3
	SSPN									TUBB2A
	CDC14A									PSMB10
	ENSMPUG00000004064									MBD2
	PPP1R15B									ENSMPUG00000018732
	PTPRJ									MSH6
	RAB7A									OBI1
	PRXL2A									ENSMPUG00000018849
	BLOC1S2									RBM25
	KCNQ1									RHEB
	HIVEP3									EML4
	AP3M1									PNN
	APC									POC5
	PCNA									ENSMPUG00000017256
	APLP2									GAPDH
	PSEN1									DHX58
	ALDH16A1									SNRPB
	SORT1									ENSMPUG00000007221
	OXCT1									ENSMPUG00000014660
	CNNM4									CALM3
	ESYT2									ENSMPUG00000003517
	ZNF780A									TDG
	PRKAG2									LSM4
	NAGA									CCAR1
	FGD4									TRIR
	GBE1									MAGOH
	MCUR1									ABHD17A
	MFSD5									RBPJ
	AL358472.6									SF3B6
	GPR83									CCL4
	PNKD									KMT2A
	DENND4B									ENO3
	PRELID1									CD2BP2
	CPD									CALM2
	FBXW8									EIF2S2
	AP001453.5									PSMB8
	ENSMPUG00000001671									NSD3
	RAB42									RTN3
	HSCB									MPHOSPH6
	CIAO2A									LTA4H
	N4BP2									CLIC1
	CEP170									NUP85
	SLC38A10									PARP12
	NIN									WAS
	GALNT12									TNFRSF14
	UBE2D1									CCSER2
	SLC7A8									AC104389.5
	IDH2									PAFAH1B3
	SNX24									ENSMPUG00000015208
	DOCK4									HNRNPUL2
	TFEB									PPM1G
	NAMPT									AC068896.3
	HSD17B6									SRRM2
	REST									ENSMPUG00000014753
	NCOA1									HABP4
	NXPH3									HDAC2
	ENSMPUG00000015547									KIAA0586
	FRMD4B									TRAF5
	CDC42BPB									SHFL
	TFEC									PTBP1
	AL049629.2									ENSMPUG00000013479
	LEPROTL1									POC1B
	OSBPL9									TMEM156
	RAB8B									EIF2S3B
	CERCAM									NOP58
	ABR									PBRM1
	SDAD1									OAS2
	DNAJC10									JAK1
	FAM186B									ENSMPUG00000009515
	MRPS10									PSME1
	SLC46A1									SFPQ
	ARHGEF15									SNTB2
	AC002996.1									TP53
	AMMECR1L									MTF2
	LAMTOR4									MAPRE2
	SCAMP5									VPS13A
	ENSMPUG00000029416									RBBP8
	CTBP2									WDR1
	SERPINB2									HNRNPM
	RRAGC									LSM2
	ADGRL4									FAM107B
	L3HYPDH									RBM17
	NAP1L1									EIF4A3
	SLC12A4									ARHGAP45
	LRRC8A									ARID4B
	ENSMPUG00000029370									DDX46
	ITGAM									ENSMPUG00000015898
	DCTPP1									CEP295
	FAM122A									APOBEC3H
	ATP6V0C									GTF2H3
	MEF2A									ADD3
	GNPDA2									CCNG2
	FAM114A2									AP1S1
	CAPRIN1									UBA2
	RTN4									THRAP3
	PARP3									LIN54
	HGSNAT									SRSF11
	NCSTN									RPL3
	SAC3D1									SF3A2
	RPN1									GMPS
	TRIM16L									HTATSF1
	HERPUD2									RABL6
	PRTFDC1									ENSMPUG00000011339
	PLK1									MIIP
	MMUT									RPSA
	TM7SF3									NUP107
	RAB5A									IFIT2
	P2RX4									ARHGAP25
	ABHD14B									CHTOP
	NUS1									SNX5
	DOK2									DBR1
	STX8									ENSMPUG00000007162
	SEC11A									ATRX
	ATP13A3									YWHAB
	CETN2									ENSMPUG00000005658
	RAC1									TPM3
	IGSF8									IGFLR1
	RHOQ									U2SURP
	SIPA1L1									SH2D1A
	BNIP2									TERF1
	ENSMPUG00000004168									PRRC2C
	PRNP									PSMA2
	TEP1									HIRIP3
	STX12									RALA
	TRAF6									RTRAF
	FNDC3B									RBL2
	LARP4									PCNP
	MPST									SMS
	GET3									LRRC8C
	HAAO									DAP3
	FNDC3A									RTF1
	GSTO1									NUDT5
	TSPO									FGL2
	ENSMPUG00000002458									REV3L
	BIRC5									GLUD1
	SPATA18									CABLES2
	TSPAN14									EMP3
	ABHD14A									CTNNBL1
	CTDSP2									CARS1
	THBS3									FKBP5
	TBC1D23									KHDRBS1
	ARHGAP17									R3HDM1
	ATF5									SF3B4
	ENSMPUG00000011800									MFSD6
	CHMP2B									ROMO1
	B4GALT6									CWC15
	PES1									RASSF5
	C16orf72									ENSMPUG00000003310
	USP6									TRIM28
	TTLL7									PDS5B
	PLBD2									HNRNPAB
	BRI3									ENSMPUG00000011619
	PLEKHB2									NUP205
	ENSMPUG00000001639									BOD1L1
	ATG5									NUDT4B
	IFTAP									ENSMPUG00000015830
	HADH									IQGAP2
	BNIP3									PKN1
	TRAF7									ENSMPUG00000007718
	TRAPPC2L									ENSMPUG00000000152
	TBC1D9									NHP2
	NARS1									PRKACB
	PAPSS1									IL17F
	LPCAT3									TRAPPC1
	ARPIN									LUC7L3
	ELL2									ABCA7
	CHMP4B									NUP50
	ITGB2									UCHL3
	NBN									RSBN1L
	TMEM260									ZCRB1
	FEZ2									HSPE1-MOB4
	CD40									ENSMPUG00000001589
	RANGRF									BIN2
	TAB2									REX1BD
	CISD2									THYN1
	PPDPF									ABI3
	MFSD14B									PIN4
	MANBA									AHI1
	ARFGAP3									SLC35F2
	PACS2									ENSMPUG00000003952
	SAMD9L									CASP12
	DUSP1									PCNA
	CDKN2A									CDIPT
	CXCR4									SAP18
										SNX6
										TKT
										USP48
										LEO1
										RTF2
										NOL7
										TIA1
										ISG15
										SEPTIN11
										ENSMPUG00000004023
										CDK5RAP2
										GGNBP2
										C17orf49
										CORO7-PAM16
										NFYB
										RNF7
										HBS1L
										ARID4A
										UQCRQ
										CDC37
										PPP1CC
										PSMB2
										ENSMPUG00000005496
										CEP57
										TXNDC17
										CAPZA1
										NOP56
										TERF2IP
										PIK3R1
										ENSMPUG00000011948
										BDP1
										HNRNPH3
										PRKX
										CHD4
										STIM1
										MAP2K3
										GALK1
										SUN1
										BCL2L12
										AHCY
										RIF1
										ENSMPUG00000004876
										MVD
										MTHFD1L
										ENSMPUG00000000066
										NME2
										PAXBP1
										MFAP1
										CD33
										ENSMPUG00000012787
										DOCK2
										SF3A3
										UPF2
										MED30
										PPP2R5E
										SACS
										STK10
										CHD3
										SP100
										EED
										ZC3H18
										MRPL22
										ENSMPUG00000013967
										LPXN
										ANAPC5
										DPY30
										PPP1CB
										DTX3L
										PQBP1
										ACIN1
										ARFGAP1
										RNF20
										ZC3H13
										ZBTB38
										VPS25
										LCP2
										PPP4R3A
										PHIP
										ARFRP1
										NMT1
										TRIM22
										EMC8
										FBXO10
										ENSMPUG00000015185
										SETX
										USP18
										IDH2
										ANTXR2
										NFYC
										MAP3K1
										COPS3
										RNF213
										TCP1
										SUPT16H
										TAF12
										MED10
										POLR2G
										LRRCC1
										ENSMPUG00000013971
										BCKDHB
										CCT4
										MRPL40
										ENSMPUG00000011426
										TBCB
										MGST3
										PHF20L1
										DDX39B
										PRELID3B
										MYO1F
										IL18
										OXR1
										PREX1
										ARHGAP30
										PRMT2
										ENSMPUG00000010298
										CEP135
										PSMD14
										IWS1
										XPO1
										AP1M1
										LYAR
										SLTM
										GARS1
										PRRC2A
										SMG6
										EIF3A
										RESF1
										OGDH
										UTRN
										MRPS25
										GNLY
										LAIR1
										FNBP4
										SYNE1
										ENSMPUG00000015341
										MAP7D3
										SNRNP200
										MRPS6
										ROCK1
										NSD1
										IPO5
										LENG8
										THOC2
										TTF1
										HUWE1
										TNF
										PNISR
										AC013394.1
										PPIH
										KIAA2026
										PDE3B
										ENSMPUG00000013084
										BIRC6
										HCLS1
										MYCBP2
										OAS1
										ENSMPUG00000014381
										SETD2
										NKTR
										KLRB1
