## Supplementary material for "Single-cell Transcriptome of Bronchoalveolar Lavage Fluid Reveals Dynamic Change of Macrophages During SARS-CoV-2 Infection in Ferrets": Suppl. tables: table S2.xlsx

### Sheet: NK clusters
0	1	2	3	4
GNLY	NKG7	FRMD4A	ARHGAP22	TOP2A
HTRA1	GZMK	ENSMPUG00000028729	MSR1	FOXM1
S100A6	GZMH	PSAP	SNX7	SGO2
IL7R	KLRD1	CD302	EPS8	ENSMPUG00000017619
S100A4	ENSMPUG00000000853	LYZ	CRACR2B	CDCA3
ENSMPUG00000005725	ENSMPUG00000013479	CTSZ	ARHGAP29	SHCBP1
JAML	FXYD2	PLEKHO1	FAM167A	CENPF
FGL2	DAPL1	TGFBR3	C19orf38	AURKB
ENSMPUG00000026895	SYCE2	MFHAS1	DCHS1	KIF15
CAPG	LAIR1	GLUL	CRYBG3	PCLAF
ENSMPUG00000018778	SEMA4A	STAB1	SRC	CEP55
LMNA	SAMD3	TMEM150B	PDLIM1	NDC80
DHRS7	ENSMPUG00000004752	SHTN1	GLDN	KIFC1
CD3E	ENSMPUG00000018221	NFAM1	ESRP1	KIF11
XCL2	PVRIG	ENSMPUG00000015670	EPHX2	NUF2
SAMHD1	ZAP70	HLA-DMA	NRP2	KIF20A
LGALS1	DKKL1	LIMA1	GNG11	KNL1
CD2	NCR3	DPYD	PPM1H	ECT2
CDH17	GZMA	DNASE2	MRAS	PRC1
CD79A	OASL	ZNF385A	JDP2	RRM2
IGHM	SEPTIN6	RND3	WLS	ENSMPUG00000018857
	ETS1	ENSMPUG00000009561	TNFAIP2	SPC25
	KLRF1	MAP1A	TBXAS1	ENSMPUG00000006147
	CD33	SPI1	SEMA3C	MCM10
	GBP6	LGMN	NXPH3	TTK
	MX1	UPP1	PNKD	CDK1
	GZMB	RNF144B	WDFY3	ENSMPUG00000009309
	ARPC5L	LRP1	HK3	SPAG5
	CD47	ENSMPUG00000030418	MCTP1	TPX2
	EGLN3	AL159163.1	SLC24A2	CDC25C
	PRF1	DAPK1	ENSMPUG00000009651	CDCA8
	TRBC2	NDRG2	NYNRIN	UBE2T
	STAT4	PDGFC	SLC12A4	DEPDC1B
	YBX3	SULT1B1	ALDH1L2	KIF23
	TRAT1	LY96	PKIB	E2F2
	TRIM22	TRAV5	ADIPOQ	NCAPH
	IL2RB	LMO2	PCDHAC2	KNTC1
	OCIAD2	ADAM9	CRYAB	OIP5
	MAGOHB	METRNL	GPC3	ESPL1
	ENSMPUG00000031484	RGS18	DMXL2	BIRC5
	ALOX5AP	HLA-DMB	EGFR	ARHGAP11A
	SIGLECL1	ETS2	C1QTNF5	CKAP2
	IL18	APOE	LRP6	RACGAP1
	EFHC2	NPL	GAS2L1	CENPE
	ENSMPUG00000007297	WDR72	PROS1	DCK
	CD69	HEXB	ENSMPUG00000008233	CDC20
	ENSMPUG00000006532	TNFRSF21	ADGRL4	CENPT
	GNAS	LPL	CLEC12A	CDCA2
	IDH2	MYOF	CPQ	NCAPG
	MNDA	IRF8	ENSMPUG00000010695	DLGAP5
	PLAC8	ATP6V1A	HAAO	GTSE1
	NCR1	ENSMPUG00000009361	RAB3IL1	ESCO2
	CLEC2D	ARHGAP5	ENSMPUG00000009626	ENSMPUG00000018612
	CD27	HIPK3	CERCAM	FANCD2
	ATP6V1G3	HSPB1	ITSN1	KIF18B
	SEPTIN7	ENSMPUG00000030033	GPR83	ENSMPUG00000019338
	ENSMPUG00000006569	FGL2	SCARB2	KNSTRN
	PSMB9	TRIB1	ENSMPUG00000004157	CIP2A
	CD3D	TGFBR1	ANKRD29	ASF1B
	ENSMPUG00000011610	HHEX	TMEM145	CCNF
	RPS29	POR	PIP4P2	CCDC18
	ENSMPUG00000017866	IRF5	TGFB2	KIF14
	TXK	KIAA0319	SASH1	DMC1
	PDZD11	CTDSP2	SLC7A8	SPC24
	CASP12	TXNIP	FLYWCH2	MKI67
	SERPINB9	PAPSS1	TNS3	CCNB2
	SH2D1A	MACF1	ENSMPUG00000018570	ARHGAP19
	CORO1A	IFNGR1	FGF10	ENSMPUG00000008844
	ENSMPUG00000003310	ANKRD12	NOTUM	KIF22
	VAV3	SPEN	UACA	KIF20B
	AL590764.2	PPP1R10	ENSMPUG00000020098	TROAP
	PARP12	SEH1L	RASSF4	CCNA2
	PLEK	IL7R	ABHD6	POLQ
	CCR5	AHNAK	ASAH1	CLSPN
	PSME2	SRRM2	ARHGEF15	SKA1
	ARHGDIB	SYNE1	FAH	ZNF367
	BST2		LRP5	HMMR
	ATP8A1		CFB	BARD1
	SEC61G		CYP1B1	UHRF1
	TNFSF10		MYCL	NEIL3
	ENSMPUG00000026219		NCEH1	PKMYT1
	ETFB		HSD17B14	E2F8
	AL355916.3		DOCK4	KIF2C
	CWC27		FAM186B	CCNB3
	ENSMPUG00000010179		PRTFDC1	CENPH
	APOL6		PRNP	ENSMPUG00000001445
	AGFG2		SEZ6L2	EZH2
	MYBPHL		ENSMPUG00000031555	ENSMPUG00000011202
	KLC3		SDC4	MAD2L1
	CRTAM		FRMD4B	MNS1
	ENSMPUG00000019637		EPB41L3	NCAPD2
	ITGA4		LRIG1	EXO1
	EPDR1		GPR34	SMC2
	COG8		SREBF1	CENPK
	CTNNBL1		CNTLN	CDCA4
	FASLG		NACC2	ENSMPUG00000014648
	SAMSN1		CTSF	DEPDC1
	RAMP1		CLEC7A	H2AC21
	TBX21		SNX8	RECQL4
	KLRG1		TRIM16L	ASPM
	RASAL2		IL13RA1	TRAIP
	KLRK1		TBC1D9	H2AW
	CADPS2		KMO	DIAPH3
	ITGB2		FADS3	BUB1B-PAK6
	NEDD8-MDP1		SDC3	TCF19
	AUH		CD55	ENSMPUG00000009265
	MAGED4		LRMDA	ENSMPUG00000018462
	IFIT2		EIF4EBP1	CHAF1A
	IL16		PER1	BRCA1
	HSH2D		GGH	PLK4
	PGLYRP1		NAGK	KIF18A
	SLC20A1		FGF13	RHNO1
	TMIGD2		LAMA3	MCM3
	DHX58		ENSMPUG00000001490	MIS18A
	ENSMPUG00000018375		NAGLU	TUBB
	CCL4		AFDN	MCM4
	VRK1		CFHR5	RFC3
	ISG15		PGLYRP2	BRCA2
	MRPS35		ARL11	SMC4
	PTPRCAP		BATF3	LMNB1
	ENSMPUG00000015185		TFEB	PRR11
	MFGE8		DOK3	ENSMPUG00000009729
	RNF19A		MYOF	CDKN2C
	STK39		MOB3B	NDC1
	TRAF3IP3		HGF	CENPJ
	ENSMPUG00000004876		EPHX1	CENPW
	TSC22D4		NLRP3	CDT1
	FGR		LIMCH1	ZWILCH
	PSTPIP2		ATP6V0D2	WDR76
	PIK3R1		ENSMPUG00000024263	ORC6
	ANXA6		ENSMPUG00000005017	ATAD2
	CTSW		ENSMPUG00000002034	NSL1
	KDM5B		P2RX4	POLE2
	ZBP1		OCRL	POC1A
	C1GALT1		HK2	BRIP1
	STK26		PDLIM5	ENSMPUG00000018203
	SKAP1		TMEM205	ENSMPUG00000005342
	HSD17B10		OSBPL11	FAM83D
	CDADC1		CDCA5	FANCB
	CHRNE		ENSMPUG00000005476	CEP152
	SDF2L1		LAYN	NCAPD3
	COX7A1		DMKN	EMSY
	MYO1F		CDC42BPB	CENPS
	ENSMPUG00000018974		BMX	STIL
	LCP2		ENSMPUG00000012806	HELLS
	PRKX		KAZN	CCDC34
	APBB1IP		ENSMPUG00000007046	HAUS3
	PRPS1		ENSMPUG00000029992	LIN54
	FSCN1		ENSMPUG00000001116	CHAF1B
	F2RL3		SCIMP	ENSMPUG00000001606
	BATF		HSD17B11	ENSMPUG00000018619
	FYB1		CCL8	AC079594.2
	SPATS2L		WDFY4	ATAD5
	C12orf75		ENSMPUG00000005669	TOPBP1
	SP100		ENSMPUG00000010926	KIF4A
	CHCHD7		GPHN	SPDL1
	C17orf64		CD40	SGO1
	CRISPLD2		ENSMPUG00000006749	ENSMPUG00000017119
	PHF11		AVEN	PKP4
	JAK1		ENSMPUG00000028044	STMN1
	WRNIP1		PMP22	ENSMPUG00000014695
	CXCR3		DNASE1L3	NUP210
	ORC1		SMCO2	SLBP
	DBI		ITGAV	CMC2
	ENSMPUG00000003605		SCPEP1	CHEK1
	EPSTI1		C11orf54	HMGB2
	PTPN6		TAPT1	FANCI
	DUSP2		SUMF1	CBX5
	DDX60		TRAK1	RAD51
	PDLIM4		ZDHHC24	RRM1
	ENSMPUG00000006561		IFT46	ENSMPUG00000018814
	RBL2		TCTN1	MCM7
	AC116366.3		GSTK1	MCM2
	USP18		LIPE	ENSMPUG00000019021
	LTB		TTYH3	SKA2
	ENSMPUG00000019311		AL049629.2	RARRES1
	TIMP1		SERPINB2	STK35
	IFIH1		SMAD1	ENSMPUG00000027777
	ENSMPUG00000008486		ENSMPUG00000004168	CENPU
	IFI44		MGST1	C12orf75
	MAP1LC3A		SORBS3	DNAJC9
	SMC6		BANK1	ENSMPUG00000009519
	SERPINB1		CEBPB	ZNF362
	ENSMPUG00000013084		FMNL2	DHFR
	SAMD9L		GPNMB	MIS18BP1
	CD96		LRP3	UBE2S
	BCL2A1		ENSMPUG00000007851	SNRPA
	ADGRG1		NRP1	CDC6
	KLRB1		IL1RAP	H2AZ2
	OAS1		FCGR1A	TUBB4B
	TRDC		CD38	PBX3
	CCL5		ACYP2	LIG1
	CD3G		BTK	NFATC2IP
	CD3E		SPNS1	TMPO
			DDHD1	BRMS1L
			CPVL	ANKRD13A
			CPO	ENSMPUG00000004570
			FBP1	ENSMPUG00000026811
			HNMT	CDC25B
			ATP6V0C	XRCC2
			ENSMPUG00000002962	RMI1
			AC093525.1	NUCKS1
			AIF1	ASF1A
			STX2	RBMX2
			TM7SF3	DDX39A
			TNFSF13	ENSMPUG00000004182
			MAST2	USP1
			DAB2	ENSMPUG00000014609
			SPATS2	HDGF
			DRAM2	FAM111A
			TGFBI	ENSMPUG00000004579
			VPS13D	PCNA
			F13A1	ZDHHC4
			LRP1	NOP14
			ABCG1	DARS2
			QPCT	HAUS5
			CPD	HMGB1
			SPI1	TUBA1A
			INTS4	ENSMPUG00000018732
			PLPP2	MBOAT1
			CD14	KIAA0586
			TLR8	NCAPG2
			LYPLAL1	SASS6
			RBM47	FH
			FAM20C	DEK
			LPCAT2	ENSMPUG00000027233
			LYRM1	GPR180
			UPP1	ENSMPUG00000018657
			PLBD1	AC026464.4
			SELP	TAB2
			ENSMPUG00000012837	SHFL
			CGRRF1	CCDC167
			ENSMPUG00000010656	ACYP1
			S100P	ENSMPUG00000017012
			BPI	FBXO10
			MRC1	ABRAXAS2
			CLEC10A	PPP2R5C
			RXRA	PSMG2
			FABP4	TEDC2
			HLA-DMB	ENSMPUG00000031862
			CD36	TRAPPC6A
			ENSMPUG00000014197	WEE1
			ENSMPUG00000003304	BSDC1
			ENSMPUG00000014030	DTYMK
			ABHD14A	IFT27
			CTSH	ENSMPUG00000005567
			SNX9	DUT
			CD74	PAQR4
			CD68	GLI4
			ENSMPUG00000027069	RAD9A
			F5	ARHGAP27
			GAMT	RAD18
			SAT1	RFWD3
			ENSMPUG00000007293	CABLES2
			LONP2	PRDM4
			HLA-DRB1	ZNF32
			IGSF6	LRIF1
			IFNGR2	WDR73
			CTSA	ANP32B
			IFI30	ENSMPUG00000016524
			CLEC4E	TUBA4A
			LIPA	FAM122B
			TYROBP	CFAP36
			GKAP1	MFSD14B
			RHBDF1	MTHFD1L
			CTSS	BLK
			RNASE6	GTF2H2C
			MS4A7	TPMT
			STARD13	PIGF
			ASPH	ING2
			CST3	ARL17A
			GALNT3	DNAJC21
			MAN2B1	TST
			STAU1	LSM8
			IL1B	ENSMPUG00000010143
			CCDC15	NUP37
			PRDX6	CERS4
			SYNJ1	COPRS
			CAT	RNASEH2A
			SMPDL3A	SOCS6
			LHX2	ADSS2
			HEATR5A	ACTL6A
			ENSMPUG00000030591	ENSMPUG00000018641
			PYCARD	ATG4B
			FNDC3A	ENSMPUG00000009515
			PLCB2	WTAP
			NPC1	CIZ1
			C1orf226	KIN
			SLC46A3	WDR34
			C1QC	PAF1
			SLC38A6	NUP85
			RETN	TMEM71
			ENSMPUG00000015670	IP6K2
			ENSMPUG00000009561	ATP8A1
			ADRB2	TRAF3
			ENSMPUG00000018764	SMC1A
			ENSMPUG00000010692	ENSMPUG00000018849
			CYBA	C7orf57
			TMEM192	PPIH
			HLA-DMA	EMC8
			LRRK2	CD8A
			FILIP1L	RHEB
			PLD3	KCTD10
			RABIF	ZC3H4
			FOLR3	SUMO3
			SWAP70	SRF
			PECAM1	LGALS1
			NAGA	IDH3A
			NAAA	ENSMPUG00000007162
			LST1	MOGS
			GNS	RFC2
			PPARG	AC116366.3
			TGM2	CEP70
			HSPB1	POLD1
			HPCAL1	PCYT2
			FCHO2	HUS1
			SSPN	GMNN
			PLEKHA5	NSD2
			ST7	ARAP2
			DCBLD1	PHGDH
			ASRGL1	NSMCE4A
			ATF3	COMMD5
			ENSMPUG00000013916	TDRD7
			KIF1B	HMGXB4
			PLCD1	TAF6
			PDLIM4	C12orf4
			MAVS	SREK1
			BSG	TRA2A
			CNNM4	GLYR1
			GPR155	PTBP1
			ENSMPUG00000012802	C1orf35
			FAM8A1	ENSMPUG00000001347
			FAN1	REEP4
			TTLL7	RFC4
			ABCA8	SIKE1
			ENSMPUG00000029370	MRPS21
			UBE2D1	PPWD1
			BLVRA	MAGOHB
			RIN2	CBLB
			EPB41L4A	ILF2
			TPP1	CENPQ
			NCF4	RNASEH2C
			ITGAM	C17orf49
			CNTN1	NCR1
			TRPS1	UBE4B
			THAP4	SNTB2
			ATF5	ORC2
			TBC1D2	CBFB
			RREB1	PPM1D
			PPARD	SAMSN1
			PITPNA	SACM1L
			AL358113.1	CREB3
			FKBP7	UBE2I
			SCAMP5	TUBB2A
			PLIN3	RBBP8
			AL132780.3	GMDS
			IGSF8	GLE1
			SERPINB10	HACD3
			SCD	HIVEP3
			COPRS	ENSMPUG00000011948
			TMEM120A	SF3A2
			ARNTL2	AHCY
			IMPACT	SKP1
			CD86	SAP30BP
			SLC25A13	CNOT1
			TMEM168	TIMM44
			ABCC5	NCOA4
			ZCCHC24	ATE1
			POR	DCLRE1A
			HEXB	PPM1G
			TBC1D12	LAIR1
			BCAR3	BMS1
			STEAP3	TIA1
			MAPK14	DCBLD1
			PPT1	RASEF
			NAGPA	TBXA2R
			ENSMPUG00000006045	CORO7-PAM16
			TMEM92	LDB1
			DHCR24	KHDRBS1
			ATRN	SAE1
			ERGIC3	TBX21
			ENSMPUG00000003275	LSM2
			SDAD1	AL110118.2
			ENSMPUG00000009476	CSPP1
			UFM1	CD70
			DENND2D	EEF1AKNMT
			TBC1D13	EMC9
			CCDC34	ANP32E
			DOCK1	THYN1
			GSAP	CD7
			GBE1	RFC1
			DCLRE1C	UTP4
			PGRMC2	SNRNP70
			CHCHD10	FCHO1
			IPO8	ENSMPUG00000000066
			TCF7L2	PRKCQ
			L3HYPDH	PTPN6
			COL12A1	SIGLECL1
			DGAT1	WBP1
			PTGR1	PLAA
			ZDHHC3	SLC11A2
			KLF4	NIPA2
			DPY19L1	TMEM9
			NDUFA8	SLC4A1AP
			NANS	CHMP7
			GLB1	OGDH
			UFSP2	CSTF2
			RNASE4	CYFIP2
			AC068580.4	RNF40
			NUMB	CARD11
			AVPI1	NUDT2
			ENSMPUG00000010387	ETS1
			MME	MIIP
			BTF3L4	SIVA1
			EGR2	ECI2
			SLC20A2	CIC
			PRDX5	HTRA2
			Z84488.2	PAICS
			CHP1	ELP5
			ATG5	NOMO1
			SIGLEC1	ENSMPUG00000002560
			RHOQ	PFKP
			TRAV5	SUN2
			TALDO1	CD69
			MFSD11	NNT
			PDE8A	CRYZL1
			GOLM1	NPAT
			CSTB	TMEM69
			HEBP1	NUP58
			XPA	SCLY
			C1QB	MYBPHL
			NUBPL	ARFGAP1
			DIAPH3	PIP4K2A
			CLUH	AL590764.2
			TIMP2	AGGF1
			NCLN	SIGIRR
			GLCE	RAD21
			NDRG2	ENSMPUG00000003517
			CSF2RB	KATNA1
			PTGFRN	VARS2
			CD9	KRIT1
			KDR	ENSMPUG00000016994
			AGA	PRIM1
			HCK	ENSMPUG00000007221
			GLCCI1	DENND6B
			BLVRB	RNF214
			MCCC2	ENSMPUG00000006246
			AFF1	AKAP17A
			CD302	CSF1
			IRAK3	NFYC
			ZBTB21	PSIP1
			REEP3	ARHGAP1
			SHTN1	APEX2
			MILR1	CCDC124
			KIFAP3	LSR
			TMEM43	ROCK1
			CFP	HNRNPUL2
			PON2	DBR1
			LPL	SNRNP40
			PIEZO1	RPS6KB2
			AP5B1	TAF13
			POP7	FASTK
			SYNE3	CEP57
			GNG5	FAM76A
			ENSMPUG00000002950	FEM1B
			LIMA1	CCDC77
			APOL2	CTC1
			ENSMPUG00000004064	FAAH
			HTT	AP3M1
			SCARB1	UBAP2
			NDUFC2	PSME3IP1
			CCNJ	USO1
			ITGB5	STK39
			PLA2G4A	NMNAT1
			MAP3K11	HCCS
			ERH	CCNG2
			LRPAP1	CDKL2
			SUCLG1	ENSMPUG00000008774
			TEF	TSSC4
			MOSPD2	AP1S1
			ENSMPUG00000030418	PPP6R1
			ENSMPUG00000030033	RUNX3
			CDC42EP3	MCUB
			C19orf53	LEO1
			COMMD4	GATAD2A
			C6orf89	IWS1
			EPS15L1	PPP1R8
			VPS53	SMC3
			BNIP2	ENSMPUG00000006569
			MARCO	INTS13
			MESD	RANGAP1
			BDH2	DECR2
			GUSB	CLIC1
			SLC25A33	ESCO1
			TNFRSF21	NKG7
			ARPIN	CSGALNACT1
			GPCPD1	TMED9
			ITM2C	R3HCC1
			TSPAN14	XPO1
			SLC25A16	DDX55
			AP1B1	ZFX
			OGFOD3	PRPS1
			PCYOX1	ETFB
			GADD45A	KLF10
			SLC15A3	FBXL6
			MAL	ENSMPUG00000010179
			SLC16A13	ITGB7
			ALCAM	PDS5B
			MYO1D	SMS
			FNIP2	OXCT1
			MAP1LC3B2	ENSMPUG00000014753
			RHBDF2	ARHGEF1
			ARHGAP21	AL117348.2
			ENSMPUG00000005859	ELOC
			WASHC2C	DLST
			RFESD	MRPS5
			TGFBR3	ANKHD1
			CHPT1	AC012488.2
			EXOC7	GABPB1
			LRRC8D	TNRC6A
			P4HA2	UCHL5
			ENSMPUG00000015547	HAUS1
			NIT1	XPOT
			ZNF780A	DNPEP
			CTSZ	TP53
			CTSB	UBLCP1
			DCP1B	PQBP1
			LAMTOR2	LRRC8C
			ENSMPUG00000006937	ENSMPUG00000012217
			CAMK1	RAB5A
			GNB2	FBXW5
			ABCD1	GART
			PNKP	CWC15
			NASP	AC108488.2
			GPX1	ZDHHC6
			FRA10AC1	PTPN11
			RMND1	NUP188
			HSDL2	TNFRSF14
			U3.5	CMA1
			SMPD2	KIFBP
			C5orf63	IGSF9
			STUB1	SF3B4
			EMC1	TTC7A
			ATP6AP1	LIN7B
			MGLL	ENSMPUG00000011642
			MAP1A	IKZF1
			AC009690.1	VIM
			RND3	MAGOH
			ATP6V1H	HIVEP2
			PRKAG2	VPS72
			SCAMP1	GNAS
			HSD17B12	INO80E
			VRK2	SRSF6
			G6PC3	ENSMPUG00000000853
			COMTD1	SMG9
			FBXL15	ARID5A
			GLUL	OBI1
			RGCC	ERG28
			BABAM1	FBXW7
			PLEKHO1	MATK
			GGA1	ANXA6
			ENSMPUG00000009669	ENSMPUG00000005433
			TWF1	EMP3
			NID2	UQCRQ
			WDR72	MUL1
			GLMP	UBE2R2
			VAMP5	ENSMPUG00000008550
			ATP5F1D	FZR1
			ABRACL	ENSMPUG00000005800
			RNF103-CHMP3	SRPRB
			ZC2HC1A	ZCRB1
			SERPINE2	GPR137
			LY96	PGRMC2
			GFM1	SUZ12
			TMEM184C	RMND5B
			INSR	BRAT1
			SCO1	TAF15
			LRRC25	CWF19L2
			NCF2	ZNF75D
			ENSMPUG00000031718	RNF19A
			RGS2	BIRC6
			SLC16A7	AL035078.4
			APEH	MIF
			ZNF706	SMNDC1
			SVIL	CETN3
			TRIM38	NFX1
			ENO1	SYCE2
			KIAA0319	CST7
			GSTZ1	RALB
			STAB1	TMEM223
			SCP2	PPP2R3C
			FCGR3B	ENSMPUG00000001589
			MYO5A	MRPS22
			CIAO2A	STX12
			LMO2	ENO3
			PUDP	ENSMPUG00000010685
			NPEPPS	TFAM
			HP	CPT1B
			VTI1B	MDH1
			LGMN	TMEM126B
			CHMP2B	CHCHD5
			SEC11A	ST6GALNAC4
			USP33	ENSMPUG00000007776
			CCL24	EIF2A
			DIS3L	CABIN1
			ALG3	PBDC1
			DPYD	PLRG1
			DNASE1L1	CALM3
			ATP6V1C1	SCAPER
			NFAM1	ILK
			CDC14A	FLOT1
			FNIP1	ENSMPUG00000011610
			TUBGCP2	PRELID3B
			FEZ2	MRPL3
			HMGN4	MORF4L1
			ENSMPUG00000005164	DHX29
			ANXA7	RDX
			ENSMPUG00000001424	BUD31
			KCNQ1	GNPAT
			DPH5	CRYL1
			VAT1	ARHGAP25
			ALOX5AP	PGAM4
			GSK3B	TGS1
			SFT2D2	GATA3
			UNC50	ENSMPUG00000014681
			CD63	ENSMPUG00000017256
			POLR2A	MATR3
			ENSMPUG00000001703	CCDC59
			GALNT12	TRIOBP
			BLOC1S2	TMEM68
			EXOSC5	GFM1
			HADH	ICE2
			ATP6V1B2	ENSMPUG00000008331
			CMC2	ENSMPUG00000016707
			TP53BP2	TRIR
			ZEB2	PHIP
			AKR1B1	ENSMPUG00000013967
			SPRYD7	ENSMPUG00000015003
			LAMP2	PSMB9
			APP	ATIC
			GABARAPL2	EIF2B4
			FCGRT	POLDIP3
			TSTA3	SLC25A46
			CHIC2	NRROS
			DAPK1	LRRFIP2
			CLDN1	RPN1
			HPF1	CTCF
			ADA2	NFYA
			IKBIP	GRAMD1A
			NEMP2	IL18R1
			ALDH16A1	ENSMPUG00000004752
			OGFRL1	CALM1
			FCGR2B	SUGT1
			RELA	GTF2H3
			AASDH	XCL2
			PPCS	IFI35
			FBXO22	PPP1CA
			GLRX	CARD19
			TTLL12	ARHGEF6
			KEAP1	CHTOP
			TREH	NSMCE2
			FLNA	Z83844.3
			CHCHD5	UROD
			TXN	UBE2D2
			GDI2	NECAP1
			CHID1	NFKB1
			NBN	RTN3
			FAM122A	MEA1
			TPD52	OTULIN
			PPIF	HP1BP3
			ENSMPUG00000002539	CASP8AP2
			VAC14	GRIPAP1
			AP2A2	LSM5
			TIRAP	GTF2F2
			CCS	PSMC2
			ENSMPUG00000005562	COPS6
			PLTP	ENSMPUG00000019311
			FARS2	ENSMPUG00000018063
			RNF187	ASH2L
			CIAPIN1	COG3
			CORO1C	RPA3
			AZI2	CRELD2
			TRAPPC5	DENND4A
			AC018523.2	CASP10
			MED24	SEPTIN7
			UCHL3	ITGB1BP1
			SLC33A1	ENSMPUG00000010298
			GADD45G	IFI6
			ATP6V1F	AK6
			COLGALT1	ENSMPUG00000013337
			ANAPC1	CARD18
			PPIC	SPOUT1
			ZNF428	ZMIZ1
			RANGRF	NCAPH2
			MTERF3	RSRC1
			ACSS1	IRAK2
			ENSMPUG00000003903	ZNF207
			ARFGEF2	TPR
			PRXL2A	PI4K2B
			LAPTM4A	PSMD5
			SPP1	CMAS
			PLA2G15	DPAGT1
			ENSMPUG00000017556	SNRPC
			ATP6AP2	APAF1
			SPART	DDX20
			RCL1	RNF115
			DCTPP1	HDAC1
			ECH1	UPF3B
			TMEM150B	ENSMPUG00000018974
			MMUT	UBN1
			CD37	COPS2
			U3.6	TRAF7
			HHEX	CD79A
			MRPS10	JAK2
			HSP90B1	ITPR2
			DGCR2	MPND
			ATG3	FBXO28
			TRIO	SFPQ
			METTL25	SCAF11
			TMEM102	GLRX2
			IMMT	MAP3K1
			MON2	ENSMPUG00000014103
			OXA1L	TAF4
			ENSMPUG00000007504	GPM6A
			EDEM1	NPEPPS
			AL159163.1	KMT5A
			AKAP1	CORO1A
			UBE2K	CWC27
			ALAS1	SSRP1
			MEF2A	GNAI1
			ENSMPUG00000010300	RABL6
			ENSMPUG00000000060	DHX30
			IGFBP7	HCFC1
			CETN3	LRRC45
			BMT2	DNAJC19
			PAFAH1B2	BCL2L2-PABPN1
			NDUFS8	CYTH2
			CIB1	ENSMPUG00000018190
			C12orf45	STRN
			DCPS	TAF12
			TREM1	TWF1
			ADK	MRPL57
			ASB6	DDX39B
			MARCHF2	PIGA
			GET3	NSMAF
			EDEM2	FOXN2
			PAQR4	ENSMPUG00000016248
			CNPY2	LYAR
			TMEM131	YBX3
			ENSMPUG00000001671	TBRG1
			PDK1	SETD5
			TDRD3	PPAT
			TRAF6	NELFB
			PNPLA6	EIF2AK1
			DNAJC25-GNG10	UIMC1
			MEA1	ENSMPUG00000017866
			DNASE2	CCT4
			TYW3	NDUFA10
			PPP4R3B	PPIC
			NDUFV2	SRFBP1
			KLF7	ATP6V1G3
			TRAF7	RARS1
			MMP12	GPBP1
			EBNA1BP2	TES
			ZNF511	ENSMPUG00000031561
			CISD1	EWSR1
			NDUFA9	SYNE3
			ADGRL2	MRPS36
			CREBL2	ENSMPUG00000010805
			WASHC4	FAM210A
			ZNF385A	PEX16
			ANKS1A	STARD3NL
			JMJD4	CTDNEP1
			NUFIP1	ATF7IP
			TMEM126B	MDM1
			TAF3	IBTK
			PGAM4	DNMT1
			ENSMPUG00000008121	PRKX
			GRPEL2	MEX3C
			DDX58	FAM117A
			TP53INP1	TESC
			TMX1	PCK2
			ITGA6	DAXX
			INSIG2	IL2RB
			STIM2	PSMA2
			SDHA	SCFD1
			MRPS5	CERS5
			NSUN2	ENSMPUG00000005736
			PEMT	SF3B6
			MRPS14	ENSMPUG00000018221
			ADAM9	AL355916.3
			MFHAS1	CTNNBL1
			SAR1A	USP47
			ENSMPUG00000002919	CCAR1
			MMP14	SSBP1
			TOB1	ATP5PB
			CTNNA1	ARID4A
			SERPINB6	MTSS1
			ENSMPUG00000006129	SNAPC2
			TOMM20	DHRS4
			DNAJB14	HSPE1-MOB4
			XRN1	FNBP1
			ENSMPUG00000015930	SRPK2
			WIPI2	RASSF5
			SNRNP25	ROMO1
			GABARAP	RUVBL2
			UCP2	CDC5L
			ENSMPUG00000003209	HNRNPAB
			TDP2	GCDH
			POLR2B	CYTIP
			ENSMPUG00000004792	CDIPT
			INSIG1	ENSMPUG00000010427
			DPY19L4	PRKACB
			AOAH	PMS1
			SERPINA2	VAV1
			VAMP8	PARP1
			SETD3	PRF1
			TEP1	HBS1L
			CCDC124	CALM2
			ENSMPUG00000027296	TRIB2
			PNPLA2	TTLL12
			FAM53B	BUB3
			PLBD2	OXR1
			TSPAN17	ZFP91
			AGPAT4	TDG
			NDUFA4	ENSMPUG00000019485
			ZFHX3	CNTRL
			NSD1	EIF3M
			ENSMPUG00000008784	GZMH
			OSBPL2	COX20
			AK9	CSRP1
			FBXW8	HTATSF1
			ACP5	PMPCB
			BRAP	IPO5
			BRCA2	GNL3L
			ELL	CHD1L
			DMAP1	OSBPL8
			CHPF2	CENPC
			CISD2	CEP44
			BST1	STOML2
			ENSMPUG00000014083	VRK1
			MAT2B	STUB1
			RRAS	DPYSL2
			HYOU1	ENSMPUG00000013463
			CHMP4B	NUDCD2
			DDX20	NIBAN1
			VPS35	PIN4
			PDK4	CZIB
			ACADM	CHURC1
			ENSMPUG00000011800	ARHGAP15
			NBAS	RBBP6
			LEPROTL1	GALK1
			REEP4	CTBP1
			CPT1B	SRSF10
			AK6	CEP57L1
			EIF1AX	ABI3
			TMEM165	STIP1
			ST3GAL5	CCDC91
			SOD2	RUVBL1
			PIGT	EXOSC9
			TMEM131L	ABR
			SDC2	SLTM
			STX12	MRPL22
			SSBP1	ELF4
			PRMT7	ITSN2
			PHF20	KLRG1
			FLOT2	YWHAH
			ETHE1	TRERF1
			ZNF106	SAP30
			ARHGAP5	CYP51A1
			SNX3	CHCHD1
			SUCLG2	EXOSC8
			CATSPER3	PRRC2A
			DCTN3	SRP19
			TXNIP	RBM22
			UROD	P2RY10
			PCNA	TRIM11
			SEC31A	MCTS2P
			PHF6	PTPRCAP
			DBF4	CRLF3
			COLEC12	CRNKL1
			PAF1	CD27
			ETS2	TXK
			RAB1A	ENSMPUG00000015831
			PRDX3	IDNK
			RRBP1	TTC31
			OXCT1	KIAA2026
			PIAS1	ENSMPUG00000010940
			ENSMPUG00000007687	SF3B2
			ANXA13	ENSMPUG00000013730
			ARIH2	ERAP2
			YAF2	LRRCC1
			TOLLIP	SLC20A1
			BTBD1	KPNA4
			SNX13	RECQL
			SUPT5H	SAFB2
			WDR13	PPP1CB
			NAP1L1	RASGRP2
			GALNT7	ENSMPUG00000015726
			ESYT2	DRAP1
			ACADS	RTCB
			SGMS1	PIAS1
			ENSMPUG00000019191	PCNP
			DHPS	GOLPH3
			CFL1	KAT6A
			HEATR1	NGDN
			FES	VPS26C
			FH	MACROH2A1
			UBE2J1	ITPRID2
			AKR1A1	MFGE8
			DTX2	VPS35
			WSB1	DAZAP1
			LPCAT3	U2SURP
			AP2S1	USP34
			TGFBR1	VAV3
			TTC7A	PPIG
			DENND4A	LSM4
			ATOX1	FXR1
			CRTAP	UBE2A
			RFC2	ENSMPUG00000005810
			ATP6V1A	TREH
			TMEM183A	TP53BP2
			MRPS22	MFAP1
			ZMPSTE24	ARHGAP9
			MKKS	EEF2
			AIMP2	MRPS16
			IAH1	PDLIM7
			MTHFD1	PRKACA
			CPT1A	TMEM147
			NDUFS6	ARPC5L
			MICAL1	DPY30
			DHRS4	ENSMPUG00000016874
			SYAP1	SNRNP25
			SLC39A7	SPCS2
			USP9X	GRK2
			CANX	GZMB
			COMMD5	FYB1
			ADNP	TRAT1
			PSTK	MCL1
			AC084337.2	ENSMPUG00000005059
			ENSMPUG00000001774	CD3D
			TM9SF3	UQCR10
			ENSMPUG00000013888	MPHOSPH9
			ZNRD1	ENSMPUG00000019191
			KIFBP	ZNF24
			MANSC1	PIP4P1
			ENSMPUG00000031710	U2AF1
			MYLIP	ITGA5
			ENSMPUG00000001712	RPUSD1
			N4BP2	STK4
			MAN1A1	IDH2
			PCYT2	WDR3
			FN3KRP	MRPS25
			SLC38A10	WARS1
			GALNS	SEPTIN6
			PGD	PPP1CC
			PBDC1	UBXN4
			ENSMPUG00000006258	GPR18
			LYZ	PLIN2
			ENSMPUG00000005206	MNDA
			MGAT4B	GPATCH2
			ACBD6	SRPK1
			HSCB	BDP1
			PPP1R11	DNAJA4
			PRELID2	AGFG2
			NPC2	PTP4A2
			NIPSNAP2	VCP
			PSAP	CD101
			PAK1IP1	AC011511.4
			ENSMPUG00000016492	LZIC
			ACOX1	MTPN
			CLECL1	ENSMPUG00000012787
			RNASEH2B	SYTL2
			IFRD1	LCP2
			DNAJB12	CD47
			ENSMPUG00000011347	LGALS9C
			ENSMPUG00000018800	ENSMPUG00000011619
			SLC39A14	ANP32A
			RCN2	TKT
			ENDOG	ZNF518A
			RNASEL	MRPL30
			GOLGA5	C2CD5
			MCTS2P	SMC6
			MFSD5	DENND1C
			MRPL39	GZMA
			PLOD3	CDK17
			CCL23	MKRN1
			ENSMPUG00000011948	MGST3
			XPO1	ENSMPUG00000001240
			HMOX1	UBA1
			ARHGAP17	POLE3
			ATP11C	ENSMPUG00000004127
			AP1S2	PPP2R5E
			ATP10A	RRAS
			MTMR6	HNRNPA2B1
			METRNL	NEK1
			WAC	DBF4
			PYGL	ENSMPUG00000001437
			FAM3C	RTN4
			FRMD4A	RFXAP
			RAB5A	PSMD4
			RGS18	VDAC2
			SULT1B1	ELOVL5
			DEGS1	C15orf39
			ENSMPUG00000000834	OPA1
			RAB37	DOK2
			DENND4B	PLSCR1
			GSTO1	SUN1
			HNRNPAB	ZC3H13
			ZFAND5	PSMD7
			OSTM1	STK10
			MOSPD3	PAFAH1B3
			PPP2R5A	WDR1
			ABHD3	CEP135
			GBA	PPP4R2
			STX4	RUFY3
			NGLY1	TMEM183A
			ENSMPUG00000013922	DNAJC1
			GRN	BATF
			AC073610.2	PHF3
			SSR3	ENSMPUG00000025642
			TM2D3	ENSMPUG00000015185
			PLRG1	SBF2
			EIF5A	PLEK
			BLOC1S1	KPNA3
			TRIB1	SEPTIN11
			FUCA1	SF3A3
			ATP5MC3	PHF20L1
			GRINA	PARK7
			STXBP2	NUDC
			STOML2	THOC2
			KRTCAP2	TRIP12
			EFR3A	CYC1
			PRELID1	VEZF1
			CPNE3	C16orf87
			ERP44	NMT1
			RNF130	WASHC3
			RPS13	RABGGTB
			IGF2R	KLC3
			NFYC	ID2
			CCDC47	ZC3H18
			ENSMPUG00000013463	EED
			DNAJC10	ENSMPUG00000002988
			RC3H1	RALGAPB
			TIPRL	USP4
			ELF2	C1orf131
			SYNE2	ENSMPUG00000002772
			DMAC1	CLNK
			NCOA1	POLR2F
			PDGFC	AC104389.5
			ENSMPUG00000016054	CD33
			ENPP1	SEC61A1
			CD46	ENSMPUG00000007718
			MFF	RNF20
			SNX2	CPSF3
			POLR3H	UTP3
			IRF2BP2	HNRNPH3
			MCRS1	ENSMPUG00000003423
			RPA3	MAPRE2
			METTL22	ANXA5
			SEC11C	OPTN
			ZMYND8	TOX
			LARP4	PDCD10
			CLTC	TMEM134
			DHRS1	RAD23A
			ENSMPUG00000016113	EIF3A
			ENSMPUG00000018760	PNP
			PLEK	ARL6IP5
			NSMCE2	DHPS
			POMP	NFYB
			RUNX1	NDUFAF3
			AARS1	SNRPF
			SDCBP	ARFRP1
			ENY2	ENSMPUG00000012858
			INO80B-WBP1	CCDC107
			MACROH2A1	ING1
			KPNA3	MZT2A
			CMAS	ENSMPUG00000012274
			UBA1	SLC39A7
			ATP6V0B	CRKL
			TSPAN6	ALOX5AP
			ENSMPUG00000018778	MRPL39
			TRAPPC2L	UFL1
			CAPRIN1	FAM120A
			HIBADH	FGR
			DNAJC3	PTGFRN
			PPDPF	NDUFB11
			WDR36	AHR
			RASA3	ESYT1
			PHACTR2	CCL4
			TMEM50A	SLU7
			YEATS4	GGTLC1
			SMC2	ACTR1B
			RAB18	INO80B-WBP1
			YIPF3	CDC37
			BSCL2	ENSMPUG00000005496
			ENSMPUG00000005725	TCERG1
			MCM3AP	SNRNP200
			PKM	MAGED2
			ITM2B	IL18
			TRA2A	ENSMPUG00000003536
			GSPT1	TCP1
			SHLD2	PSMD6
			RAB31	PBRM1
			UBL4A	SRSF4
			RNF181	TARS1
			MCUR1	ZEB1
			TMEM106C	KIAA1143
			AP3M1	PSMD1
			WDR70	NDFIP1
			PICALM	TMEM14C
			DUSP5	MRPL11
			PPAT	HK1
			TCIRG1	FSCN1
			ACADVL	DCPS
			EXOSC7	WASF2
			ENSMPUG00000005800	PUS1
			ENSMPUG00000013971	PAXX
			CDKN1A	CHST11
			SIGLEC14	ENSMPUG00000011639
			SNX1	CLEC2B
			ATP1A1	MYO1G
			HAGH	ATP10A
			COPB2	NUDT4B
			ANKRD12	RPAP2
			HDLBP	ARID4B
			MSRA	ARFIP1
			NDUFA12	CTSW
			ERGIC2	TRBC2
			TANK	KLRB1
			TGFB1	PSMB1
			HARS1	ITGA4
			WDR43	PHF14
			ENSMPUG00000000337	COMMD8
			IQGAP1	HNRNPD
			ENSMPUG00000010428	ACAT2
			TMEM260	ENSMPUG00000002738
			TGIF1	PREX1
			GTF2F1	JAML
			DTNBP1	GP6
			LGALS9C	TXN
			ARL6IP4	ITGB1
			SPTBN1	ENSMPUG00000006561
			IRF5	CWC22
			TPP2	FLI1
			NAA20	PPID
			NCOA7	ZDHHC20
			SLC11A1	ENSMPUG00000011339
			NPL	DAPL1
			CETN2	JUN
			LIMS1	IGFLR1
			CNKSR1	SEC14L1
			RAB5C	ENSMPUG00000013386
			TOMM70	ENSMPUG00000006532
			IFT27	IFT57
			TBC1D14	SH2D1A
			NDUFB9	SAMD3
			PCK2
			APOC1
			TXLNG
			NRBF2
			AMFR
			RAP1A
			FAM162A
			DPYSL2
			ENSMPUG00000007818
			TNIK
			TECR
			LSM8
			BACH1
			GOLGA7
			ARHGAP18
			ENSMPUG00000010697
			TSPO
			SLC25A4
			PGLS
			AF196969.1
			CYBB
			NDUFC1
			ENSMPUG00000000762
			GALNT1
			ZSWIM6
			MAP9
			RNF144B
			CLTA
			DST
			ISCU
			LMAN2
			GLIPR2
			UBR4
			TIMM23
			COA1
			NDUFAF3
			EXOC1
			LYN
			RNF125
			AFTPH
			LAMTOR4
			UQCC2
			FIBP
			IL10RB
			AP001453.5
			RRAGC
			HYI
			CLPP
			TARS1
			ETV2
			MTREX
			CDKN2A
			ENSMPUG00000000591
			POLR2I
			ANXA5
			LAP3
			ACAA1
			ENSMPUG00000026026
			TMEM18
			SNX10
			DPF2
			MDFIC
			ENSMPUG00000012787
			ELOC
			U3.7
			CAD
			CEP170
			MALT1
			COX5A
			NECAP2
			LPIN2
			HINT2
			RAC1
			HSPA1B
			HM13
			CCDC88A
			ARSA
			SURF1
			ARRDC4
			POLE4
			IVNS1ABP
			PPP1CC
			AC068631.3
			HSPH1
			IRF8
			OAT
			AL358472.6
			INTS3
			DNMT1
			HIPK3
			MTX1
			DUSP1
			JUN
			FOS
			LSP1
			ENSMPUG00000028729
			AHCTF1
			IL4I1
			ADIPOR2
