## Supplementary material for "Single-cell Transcriptome of Bronchoalveolar Lavage Fluid Reveals Dynamic Change of Macrophages During SARS-CoV-2 Infection in Ferrets": Suppl. tables: table S3.xlsx

### Sheet: CD8 clusters
0	1	2	3
GZMB	AHNAK	ENSMPUG00000018228	CCL4
GZMA	FABP4	TRDC	KLRD1
ENSMPUG00000008486	ENSMPUG00000014030	ENSMPUG00000018221	KLRB1
ISG20	MRC1	ENSMPUG00000017866	SH2D1A
ISG15	BPI	CTSW	DAPL1
CD79A	MACF1	XCL2	S100A6
OASL	C1QB	TM4SF5	GZMK
ENSMPUG00000013479	ENSMPUG00000007687	ENSMPUG00000018230	NCR3
GNLY	CLEC10A	IGHM	S100A4
CD8B2	S100P	ENSMPUG00000000853	ENSMPUG00000017866
KLRK1	CD14	CD96	PRF1
GZMH	ENSMPUG00000009361	RPS16	LTB
LAG3	SEH1L	CCL5	CD33
NKG7	TYROBP	ALOX5AP	IL18
CD2	SMPDL3A	ITGAE	NKG7
ENSMPUG00000015202	CD36	PTPRCAP	GNLY
ENSMPUG00000008567	ANKRD12	CST7	ENSMPUG00000018221
MX1	PPP1R10	TRAT1	ENSMPUG00000003778
PVRIG	PLBD1	EPCAM	DKKL1
LTB	SAT1	ENSMPUG00000009353	TIMP1
GZMK	LYZ	ENSMPUG00000004150	ENSMPUG00000026215
OAS1	U3.7	ENSMPUG00000005294	CYTIP
C17orf64	ENSMPUG00000014381	ENSMPUG00000018226	ENSMPUG00000019843
YBX3	SPI1	CDH17	FABP4
GBP6	HSPB1	ENSMPUG00000003778	ENSMPUG00000018190
ITGB1	TNFSF13	ENSMPUG00000013316	GZMH
ENSMPUG00000013084	ENSMPUG00000010256	ENSMPUG00000013424	PLEK
CXCR3	GOLGB1	CD70	YBX3
ENSMPUG00000008499	MYCBP2	CD3E	LYZ
BST2	ENSMPUG00000030033	RPS25	ANXA1
SEPTIN6	CTSH	ENSMPUG00000005990	ALOX5AP
BCKDHB	ENSMPUG00000015670	ENSMPUG00000010240	VIM
TRIM22	LIPA	RPL12	UBA52
CD247	CST3	TRAV19	ANXA5
ENSMPUG00000004752	MMP12	ENSMPUG00000000204	ENSMPUG00000013424
METTL27	ENSMPUG00000019825	JAML	RPL11
CD3D	HP	LGALS1	ENSMPUG00000009320
TRBC2	ANKRD11	ENSMPUG00000003891	SYCE2
CD3G	ENSMPUG00000003304	ENSMPUG00000015547	ATP6V1G3
ZBP1	JUN	RPS11	TPT1
IL2RB	RETN	RPL13A	RPS19
ANXA6	IFNGR2	ENSMPUG00000015571	RPS25
CD8A	F5	ENSMPUG00000019809	ENSMPUG00000004124
ENSMPUG00000011610	FBP1	ENSMPUG00000007297	FAU
SEMA4A	ITGAL	RPS12	ENSMPUG00000019809
ENSMPUG00000007297	LHX2	NPM3
IFIH1	CTSS	TRAV18
ZAP70	SETX	ENSMPUG00000004124
SERPINF1	MME	RPL17
TKT	ENSMPUG00000002962	ENSMPUG00000002526
IGFLR1	ABCA8	RPS18
CCL5	PYCARD	ENSMPUG00000018223
AC011511.4	LRP1	ENSMPUG00000018190
GBP1	FILIP1L	RPL11
LAPTM5	AIF1	TCEA3
CTNNBL1	ITPR2	CRTAM
ARHGDIB	ENSMPUG00000030591	ENSMPUG00000016488
APOBEC3H	SETD2	ENSMPUG00000010428
SYCE2	UTRN	ENSMPUG00000017961
COX7A1	KDR	IL7R
PDCD1	ARHGAP21	ENSMPUG00000007139
MFGE8	ENSMPUG00000009561	DHRS7
CD5	ENSMPUG00000012802	ENSMPUG00000006054
IFI44	DAB2	ENSMPUG00000007477
CD3E	LGMN	ENSMPUG00000007455
BCL2A1	PRRC2C	RPS3
GMFG	TBC1D12	SRPK1
RMND5B	HCK	RPL3
ETS1	CPO	TNFSF14
IFIT2	WDFY4	ENSMPUG00000015726
ENSMPUG00000010452	KMT2C	ENSMPUG00000001597
PSMB9	KIAA0319	RPL8
USP18	CPVL	CRYL1
ENSMPUG00000004570	FNIP2	TUBB4A
CDADC1	MMP14	ENSMPUG00000019141
ARPC5L	RNF213	IKZF3
C12orf75	FOLR3	RPL18A
CORO1A	RBM47	MIF
ENSMPUG00000003275	RNASE6	ENSMPUG00000008114
TNFRSF14	ENSMPUG00000005859	ATG7
PSMB10	SNX9	KLRD1
STARD10	ENSMPUG00000014197	RPL19
TRAF3IP3	PECAM1	ENSMPUG00000001358
SDF2L1	F13A1	RPL27
PCED1B	PLPP2	ENSMPUG00000017189
PHF11	ZFC3H1	HSP90AB1
TMEM50B	MYOF	ENSMPUG00000011738
IL16	CD68	RPL23A
ITM2A	CNTN1	ENSMPUG00000012858
ENSMPUG00000003310	PRPF4B	EIF3K
IRF3	TLR8	CNBP
LAIR1	PMP22	ENSMPUG00000013950
PSME2	RXRA	ISOC1
MX2	ENSMPUG00000013916	CD82
CD33	AKAP9	FAS
SAMSN1	OGFRL1	RPL34
ENSMPUG00000010179	SPEN	TRERF1
LTA4H	LPL	PCBD1
ENSMPUG00000007127	MAN2B1	RIN3
SAMHD1	HSPA1B	RPSA
ADAM19	PLD3	RPL23
ENSMPUG00000015185	ELL2	ENSMPUG00000003055
MRPS6	ENSMPUG00000005669	MYL12A
CASP12	DENND4B	VAV3
DHX58	ZFP36L2	ENSMPUG00000012532
AL590764.2	ENSMPUG00000009669	PIK3R1
S100A4	WDR72	ENSMPUG00000014448
ARPC3	CD9	RPL36A
SMC6	SLC16A13	FAU
TMEM156	TRAV5	RPL10A
PTPRCAP	LST1	RETREG1
CD47	COL12A1	EIF3G
ICAM2	ADK	CD3D
HSH2D	SYNE1	ENSMPUG00000003423
GLIPR1	TRIB1	ZBTB38
CNN2	SPP1	UBB
FAM3B	KMT2A	ENSMPUG00000001712
PRF1	ITGA6	ACSL5
CALM3	LIMA1	ENSMPUG00000008287
OAS2	MILR1	RPS8
RPS27A	MARCO	RPLP2
APOL6	UPP1	ENSMPUG00000016612
TRAF3	SYK	CD3G
JAML	FLNA
ENSMPUG00000013971	FCGR3B
CASTOR1	SHTN1
TMIGD2	CD302
LGALS1	CHD9
AURKAIP1	DENND4A
BCL2L11	STAB1
PFDN4	ATF7IP
FASLG	CTSB
MRPS35	GALNS
APBB1IP	ATP10A
SP140	PPP1R15B
B2M	TGM2
GATA3	TXNIP
IDH2	NFAM1
GAPDH	ENSMPUG00000030418
ADD3	C1QC
IL18	RPS6KC1
THEMIS	ENSMPUG00000012837
ICOS	MYO1G
IFI44L	PON2
ENSMPUG00000003517	PLEKHO1
VRK1	SRRM2
SP100	COLGALT1
TSC22D4	GADD45G
EIF3F	ENSMPUG00000002919
PSMA6	ZNF385A
DLGAP4	IL17RA
PSMA2	HHEX
PSME1	TMEM150B
STAT4	GLUL
DBF4	MFHAS1
SERPINB1	SON
COX20	HNMT
CARHSP1	BTG2
CHCHD7	FRMD4A
PARP12	GALNT7
MYBPHL	TGFBR3
RPS29	USP9X
HMGB2	PYGL
CMA1	BACH1
SIGIRR	CTNNA1
IFI35	U3.5
SRP19	ENSMPUG00000010656
STK39	CFP
ENSMPUG00000019843	PPARG
TUBA4A	PPT1
ITGB1BP1	ATP11C
LGALS9C	ATRX
SEPTIN7	MAL
PSTPIP1	DNASE1L1
BZW2	RUNX1
VASP	SERPINA2
ENSMPUG00000015208	SKAP2
ERAP2	LRRC25
SUMO3	FNBP4
ENSMPUG00000014103	HEXB
SEPTIN9	ASH1L
GSDMD	LAMP2
MVD	RNASEL
PTPN7	DYNC1H1
CD27	MAP1A
MAGOHB	DNASE2
CLEC2D	ADAM15
IGSF9	MANSC1
PIP4K2A	FOS
EIF2AK2	NKTR
DDX58	TGFBR1
OSTF1	ESYT2
ATP2B4	MS4A7
ATP1B1	FCGR1A
H2AZ2	DPYD
PUDP	ZRANB2
BUB3	SCD
TBX21	NCSTN
RNF19A	TIMP2
TOX	ADA2
TMEM71	NIN
TNFSF10	LPIN2
RASGRP2	ZNF407
IFIT3	CD63
DAPL1	SLC38A10
SKAP1	POR
CD48	ALAS1
BATF	C15orf39
CALCOCO2	ENSMPUG00000001671
ENSMPUG00000009320	PRR14L
SLBP	TET2
GALK1	RND3
MNDA	SLC15A3
MALT1	CD86
GNAS	CTSA
AC104389.5	IL4I1
UBA52	AKAP13
ENSMPUG00000016612	CDC42EP3
DTX3L	RRBP1
DCTN5	SPNS1
PSIP1	UACA
CD69	ARHGAP17
CARNMT1	IGSF6
CAPZB	OSBPL2
NT5C	IGHG4
TUBB	TMEM168
ARHGAP15	WSB1
UBE2L6	HERC1
DKKL1	MSRA
CAPZA1	AC009690.1
PDE3B	AC068580.4
C16orf87	DUSP1
SH2D1A	ARHGAP5
ENSMPUG00000018849	HIPK3
ENSMPUG00000013261	PNPLA6
AP1S1	AL358472.6
FAM107B	ITGB5
LMNB1	ZC3H11B
ENSMPUG00000010394	PHACTR2
PRKCQ	JCHAIN
RPL26	VPS13C
ETFB	NAAA
DDX60	CD2AP
ABHD17A	LARP4
TDG	C16orf72
ABI3	HLA-DMB
MARCHF2	CHCHD10
QARS1	AP1S2
NTAN1	CTSZ
LCP2	SPTBN1
HSPE1-MOB4	PSAP
WAS	ENSMPUG00000008121
ENSMPUG00000011734	ACSS1
MKRN1	ARHGAP18
ACTR3	BRD2
RPS19	CCNL1
CFAP298	IRF2BP2
GMPS	MICAL1
ENSMPUG00000008875	ALCAM
EZR	TRIM25
PSMB8	PRRC2A
MYO1F	RUFY3
RASAL3	NCOA1
MFNG	UBE2J1
N4BP3	RNF144B
TBC1D17	ENSMPUG00000027069
FAM102A	SAMD9L
ENSMPUG00000003055	VAT1
HDAC1	BRD4
	FCER1G
	IFRD1
	XPO1
	TPP1
	ADAM9
	SWAP70
	CEP350
	APOE
	RANBP2
	KLF3
	RRAS
	GPR155
	PNN
	DAPK1
	SIGLEC14
	TRIP12
	CCL23
	SPATS2L
	TTF1
	NDRG2
	CORO1C
	MAMDC2
	RESF1
	INTS3
	ETS2
	KCNN4
	AHI1
	SULT1B1
	IFNGR1
	TREM1
	APP
	ENSMPUG00000010300
	ENSMPUG00000028729
	CRTAP
	OGA
	LUC7L3
	NR3C1
	TBC1D1
	JMJD1C
	SLK
	BST1
	MGAT4B
	IRF8
	CLTC
	MYH9
	NRBF2
	SVIL
	UPF2
	PRXL2A
	SYNE2
	USP34
	LRCH4
	AP2A2
	LYST
	ZNF292
	CEP170
	PDGFC
	RAB1A
	KIF1C
	BLVRB
	AHCTF1
	LAPTM4A
	ENSMPUG00000021554
	OSTM1
	DDX46
	PUM1
	LMNA
	CTDSP2
	RAB18
	RPN1
	CCDC88A
	PLSCR1
	HLA-DMA
	BPTF
	PLA2G15
	PAFAH1B2
	ATP6AP1
	RAP2C
	ENSMPUG00000000060
	SLC38A2
	TRPV2
	MCUR1
	TTC3
	TNIK
	USP15
	CHPT1
	ENSMPUG00000002080
	RRAGC
	KDM2A
	CSTB
	KIAA1109
	PHIP
	CHP1
	PTPN12
	TRIM38
	NRDC
	SLC4A7
	SMC1A
	7SK.267
	SLC15A4
	HYI
	NRP1
	IFI30
	RBBP6
	GUSB
	TMEM92
	CANX
	CYBB
	CDV3
	DNAJC10
	TNF
	HPCAL1
	HEBP1
	ATP6V1A
	HDLBP
	RARA
	EIF4A2
	VWA5A
	TGOLN2
	RAB31
	TMEM260
	DUSP5
	AMFR
	ZC3H13
	SPTAN1
	PRDM2
	DST
	QPCT
	NPL
	ENSMPUG00000031718
	PRDX3
	SLC20A1
	SLC11A1
	TAF1D
	TLE3
	TCIRG1
	EP300
	CCDC50
	RAB5A
	AP3M1
	ENSMPUG00000026026
	MFSD5
	CAPRIN1
	SDC2
	SOD2
	LYN
	ARRDC4
	KAT6A
	LMO2
	CREBBP
	COLEC12
	GBA
	AL159163.1
	SAFB
	TGIF1
	ACIN1
	HMOX1
	MDFIC
	MTHFD1
	LGALS8
	DCTPP1
	HERC2
	BLVRA
	ZBTB7A
	DUSP6
	IQGAP1
	PLOD3
	CBX4
	RNF125
	PLBD2
	LENG8
	ATP2B1
	AZIN1
	GOLGA4
	HOOK3
	SGK1
	NFAT5
	NCOA7
	NIPBL
	PPIF
	ENSMPUG00000002738
	PDLIM7
	ENSMPUG00000019191
	RIN2
	ZSWIM6
	NOTCH2
	GPR108
	LRRC8D
	PRPF8
	ESF1
	STAT3
	BIRC6
	BDP1
	CCL24
	TRANK1
	PIM1
	ANKRD17
	IVNS1ABP
	PAPSS1
	LRRFIP2
	NDRG3
	PGD
	CLIP1
	ATP6V1H
	SNX3
	BOD1L1
	ETV2
	BCLAF1
	EFR3A
	RASAL2
	PTBP1
	BHLHE40
	ENSMPUG00000002539
	SEC63
	NPC2
	TNFAIP3
	PCMTD1
	NSD3
	IGF2R
	REV3L
	MCL1
	ARNTL2
	PREX1
	ITSN2
	TANK
	PDK4
	BNIP3
	ERGIC3
	VMP1
	HIVEP3
	SDAD1
	CPNE3
	ENSMPUG00000018619
	RGS18
	RNPC3
	NUS1
	ENSMPUG00000004064
	TNFRSF21
	AHR
	PPIC
	SNX14
	ATP6V0B
	DHRS4
	CHD6
	PURA
	RGCC
	GGNBP2
	EIF4E3
	MTCH2
	EEA1
	SNRNP70
	GRINA
	ARFIP1
	LPGAT1
	FOXN2
	SAC3D1
	PNISR
	RSF1
	IRF5
	PRKCSH
	ZFAND5
	FBXL5
	ENPP1
	NFIC
	USP8
	VTI1B
	PTGER4
	ENDOG
	SDHAF4
	ENSMPUG00000002088
	TIAM1
	ADIPOR1
	LY96
	CETN2
	KLF10
	SNX1
	MAP1LC3B2
	UBA1
	EFCAB14
	KLF4
	ENSMPUG00000003209
	TRAF7
	DNMT1
	EID2
	PCYOX1
	ARAP2
	DPP7
	CLECL1
	LRBA
	UBR4
	PHF3
	SKIL
	PRKACA
	MBTPS1
	DPF2
	LGALS9C
	MAP1LC3A
	PRDX5
	KIAA2026
	PPP2CB
	CHST11
	CSF2RB
	GIT2
	THOC2
	TCF7L2
	WAPL
	STARD7
	SERPINE2
	PAXBP1
	ZEB2
	TALDO1
	ABHD16A
	PSEN1
	MACO1
	ZNF37A
	PFKL
	SRSF11
	INSIG1
	NNT
	ACAT1
	TPP2
	FRYL
	SMG6
	WAC
	H2AW
	ENSMPUG00000012274
	CCR2
	GPCPD1
	MOSPD3
	ARHGAP45
	AGA
	ENSMPUG00000005331
	ADIPOR2
	DNTTIP2
	RB1CC1
	IPO5
	PEMT
	SP3
	BTBD1
	EPRS1
	SERPINB10
	EML4
	CLDN1
	GDI1
	REST
	NUFIP2
	SEC61A1
	RNASE4
	ENSMPUG00000008535
	ATXN7L3B
	GNPDA2
	CCAR1
	GRN
	YY1AP1
	CSRP1
	IL10RB
	CHD4
	AC073610.2
	RALB
	SIGLEC1
	PPP4R3A
	ITPR1
	RAB7A
	FCGRT
	LAMTOR4
	KPNA3
	PRKDC
	CHD3
	ARHGEF1
	ATOX1
	UTP3
	ANTKMT
	NCF2
	PLEC
	RNF130
	ENSMPUG00000010387
	SETD5
	NID2
	RSBN1L
	ZZEF1
	NSD1
	RASSF5
	RERE
	PNPLA8
	CYBA
	ACOX1
	PTPRE
	LEPROTL1
	RABGGTB
	CLTA
	SREK1
	UCP2
	TCF25
	GPATCH8
	CTBP2
