## Supplementary material for "Single-cell Transcriptome of Bronchoalveolar Lavage Fluid Reveals Dynamic Change of Macrophages During SARS-CoV-2 Infection in Ferrets": Suppl. tables: table S4.xlsx

### Sheet: Macrophage cluster
Resting tissue macrophage	APOE+ FABP4h tissue macrophage	activated tissue macrophage	SPP1h profibrogenic M2	Weakly activated M1	Highly activated M1	Infiltrating macrophage	Prolifeating macrophage	Engulfing macrophage	Unclassified
ENSMPUG00000010428	APOE	CCL8	SPP1	S100A8	ISG15	ENSMPUG00000014983	CENPF	ENSMPUG00000007687	TRBC2
FABP4	APOC1	IL4I1	FCGR2B	S100A9	LTB	ENSMPUG00000012060	STMN1	ENSMPUG00000014381	ENSMPUG00000015202
JUN	CFP	ENSMPUG00000003275	HP	LYZ	APOBEC3G	CCL2	H2AW	ENSMPUG00000014996	CD3E
RETN	EPHX1	C1QB	HLA-DRB1	CCL23	CSF3R	CCL23	PCLAF	ENSMPUG00000009361	CD3G
ENSMPUG00000027296	SDC2	DDX60	SCD	CSF3R	BASP1	S100A4	SPC24	WFDC2	ENSMPUG00000007297
ENSMPUG00000001671	CNTN1	LGALS9C	ATP6V0D2	THBS1	ISG20	IL4I1	TOP2A	ENSMPUG00000010256	IL7R
CDKN2A	SLC11A1	IFI44	GPNMB	CXCL14	NFKBIA	MATK	BIRC5	VMO1	CCL5
MARCO	MYLIP	FCGR3B	ENSMPUG00000008121	APOBEC3G	RGS2	LYZ	HMGB2	ENSMPUG00000008486	ETS1
PLBD1	CD68	CMPK2	GLDN	RGS2	CLEC5A	CHIT1	ENSMPUG00000018619	ANKRD12	CD3D
KLF4	HLA-DRB1	SAMHD1	MRC1	CLEC4D	CXCR4	FCGR2B	CLSPN	ENSMPUG00000019825	PTPRCAP
PDK4	PLTP	MARCO	CD63	ENSMPUG00000009169	BTG2	CDKN1A	ASPM	ENSMPUG00000015202	JAML
ENSMPUG00000009320	TSPAN19	C1QC	MGST1	IL1B	CCL4	VCAN	SMC4	JCHAIN	CD247
ALOX5AP	AC068580.4	SIGLEC1	CDKN2A	CLEC5A	S100A9	ENSMPUG00000028729	CENPE	TRBC2	CD2
SERPINE2	PLD3	SAMD9L	ENSMPUG00000005725	BTG1	SGK1	CCL8	AURKB	CHST11	CORO1A
F13A1	SCD	EPSTI1	ENSMPUG00000010692	VCAN	IL1B	ENSMPUG00000003275	ENSMPUG00000014609	CHD9	LGALS1
SEH1L	FKBP5	ENSMPUG00000008121	ENSMPUG00000007293	CRISPLD2	GMFG	SAMHD1	MCM3	CD3E	BST2
ENSMPUG00000005294	LGMN	CD74	BPI	ENSMPUG00000016737	RSAD2	ANXA5	KIF11	ENSMPUG00000030591	ENSMPUG00000004752
MRC1	C1QTNF5	BPI	ENSMPUG00000014197	ENSMPUG00000028729	CLEC4D	RGS10	LMNB1	SYNE2	AL590764.2
ENSMPUG00000001712	AC009690.1	MAL	GPC3	ID2	LST1	SMPDL3A	CENPS	PTPRCAP	CD5
F5	PLA2G15	TRIM22	ENSMPUG00000010697	FCGR2B	CCRL2	LMNA	TMPO	SRRM2	ANXA6
ENSMPUG00000000204	COL12A1	ENSMPUG00000010692	ENSMPUG00000018778	FGL2	ENSMPUG00000028729	SLAMF9	DCK	CD3G	EZR
ENSMPUG00000002962	ATP6V0D2	OAS1	ENSMPUG00000009651	ENSMPUG00000030230	IFIT2	LY86	DTYMK	PRPF4B	SKAP1
RND3	VIM	ENSMPUG00000013479	ENSMPUG00000012802	CXCR4	B2M	PSMB9	PRC1	MYCBP2	FGL2
DNASE1L1	TMEM106C	ENSMPUG00000013084	CSTB	IL1R2	ADGRE3	ANXA1	H2AZ2	AHNAK	KLRB1
SULT1B1	SCAMP5	ENSMPUG00000007293		CLEC4E	CLEC4E	TKT	ENSMPUG00000017619	DDX46	PVRIG
UCP2	CD63	IFIH1		IER5L	CDKN1A	ENSMPUG00000010692	KIF20B	SON	ENSMPUG00000015726
ENSMPUG00000003055	CD74	ENSMPUG00000013916		BTG2	S100A8	ENSMPUG00000003517	UBE2T	KIAA0319	LTB
RPS8	LIPA	PYCARD		SPP1	EHD1	TIFAB	UHRF1	PNN	SPOCK2
CLEC10A	MMP14	ENSMPUG00000026844		S100A4	OAS1	ENSMPUG00000013479	CDK1	ADA2	ENSMPUG00000008486
ADGRL2	HSD17B14	ENSMPUG00000026026		H2AC18	SOD2	ENSMPUG00000014197	NCAPG	GOLGB1	CTSW
ENPP1	TGM2	CD81		PLA2G7	ACOD1	HLA-DRB1	RRM2	CCNL1	ENSMPUG00000007687
ENSMPUG00000015547	GPNMB	PPT1		SORL1	SNX10	BATF3	TPX2	MACF1	GATA3
ADIPOQ	CTSH	TLR3		CORO1A	COX7A1	ENSMPUG00000018800	KIF15	KIF1C	ARHGDIB
CCL24	PLPP2	ENSMPUG00000030591		ENSMPUG00000017740	FAS	CD81	KIF22	CCL5	PTPRC
TDP2	TNFRSF21	CPVL		CDKN1A	FOLR3	FN1	CDKN2C	ZRANB2	PSMB9
ENSMPUG00000010697	ETV2	HLA-DMB		ADGRE3	LTF	YBX3	NUCKS1	PNISR	IL2RB
CTSF	TMEM92	TNFSF13		NFKBIA	JAML	ENSMPUG00000014998	SMC2	AKAP9	ZAP70
TRAPPC5	SDC3	SMPDL3A		TREM1	PTGS2	ENSMPUG00000005476	MCM7	FNBP4	C17orf64
CLDN1	GPCPD1	HSPB1		AC011511.4	AC011511.4	GLIPR1	GTSE1	SLC38A10	CD40LG
ENSMPUG00000012398	ENSMPUG00000014197	ADIPOR2		SOD2	CORO1A	VIM	LTC4S	PRRC2C	CARD19
ENSMPUG00000002526	SORBS3	ENSMPUG00000009669		LY86	ENSMPUG00000010883	EMP3	KNL1	BRD2	TRAT1
RPS11	NOTUM	ENSMPUG00000005859		BASP1	HBA2	METRNL	NUF2	PPP1R10	ENSMPUG00000014381
EEF1B2	CTSA	PKIB		PREX1	ENSMPUG00000016737	CD163	SIVA1	LRP1	ENSMPUG00000011023
TPT1	CYP1B1	USP18		BCL2A1	TRIM22	ID2	RRM1	ANKRD11	ID2
ENSMPUG00000001148	ENSMPUG00000005725	CLEC10A		CST3	VASP	S100A6	HMGB1	DENND4B	CYFIP2
RPL8	TYROBP			SERPINA2	ENSMPUG00000011345	GBP1	CDC20	TTF1	TBC1D10C
COL12A1	ITGB5			SGK1	SAMD9L	TIMP1	RNASEH2C	KMT2C	TRAF3IP3
LHX2	DNASE1L3			DUSP2	DUSP1	APOL2	ASF1B	ENSMPUG00000010427	CD6
ENSMPUG00000004150	GNG11			ENSMPUG00000002165	SP100	CLEC7A	SPC25	SNRNP70	GZMH
ENSMPUG00000027303	VAT1			UPP1	ZFP36	ANPEP	KIF23	STAB1	ZBP1
CDC42EP3	MAMDC2			ENSMPUG00000001451	BTG1	RESF1	CKAP2	GOLGA4	RAB27A
RPL3	ENSMPUG00000000204			DUSP1	NFKBIZ	PTPRC	DLGAP5	PTPRC	PMEPA1
ENSMPUG00000010240	S100P			AL590764.2	CLEC2D	ENSMPUG00000004752	CDCA3	VMP1	CADPS2
TMEM92	DNASE1L1			FOS	IFIT3	RPS27L	UBE2S	ENSMPUG00000007297	CXCR3
ENSMPUG00000007139	ENSMPUG00000008233			CCL8	LCP1	ITGAM	RAD21	MYO1G	TNFSF10
TOB1	GPC3			JAML	ITM2B	NCF2	ATAD5	SETD2	FAM102A
RGS1	PMP22			FGR	CXCL8	B2M	DEK	ENSMPUG00000005331	TIAM1
ENSMPUG00000012148	CDKN2A			ENSMPUG00000010883	TOP1	ENSMPUG00000008121	TUBB4B	FILIP1L	GRIN3B
NID2	ENSMPUG00000007293			SNX10	H3-5	ENSMPUG00000005859	ENSMPUG00000004579	ATF7IP	ENSMPUG00000028780
RPS18	C1QB			ACOD1	ENSMPUG00000004023	MMP12	TUBB	MAP1A	ENSMPUG00000003517
ENSMPUG00000019809	ENSMPUG00000018778			SMPDL3A	TXNIP	ENSMPUG00000015202	SGO2	EZR	BATF
SLC25A33	ATP13A2			IL18	ZBP1	GLUD1	HMMR	IL7R	TNFRSF18
FOS	RAB42			PTPRC	TMEM154	SGMS1	NDC80	TAF1D	SEPTIN9
DDHD1	PPT1			DDIT4	RGS18	TSPAN8	CCDC34	SRSF11	CST7
QPCT	APP			CLEC2D	SORL1	IDH2	NCAPG2	ENSMPUG00000002034	ABCA7
RPS27A	BLVRA			LAPTM5	MNDA	CKAP4	BRCA2	DYNC1H1	P2RY10
RPS5	MME			ANTXR2	AL590764.2	SDC4	SKA2	ABCA8	DOCK10
C1QB	PPM1H			ENSMPUG00000001347	FGR	AHNAK	ENSMPUG00000014648	VPS13C	CYTIP
TALDO1	CSTB			MAPK13	RNASE6	CMPK2	CENPW	CBX4	ENSMPUG00000011610
EEF1G	ENSMPUG00000010656			LCP1	CCL5	RBPJ	CCNB2	ENSMPUG00000026026	GBP6
ENSMPUG00000001597				ENSMPUG00000010685	CXCL14	IL1R1	ATAD2	ATRX	MNDA
ENSMPUG00000008114				IL17RA	PTPRC	TCF4	CEP55	NCOA7	HTRA1
				LMO2	ENSMPUG00000023976	ANXA6	ARHGAP11A	OGA	RASGRP2
				TMEM154	SERPINA2	DDX60	ENSMPUG00000005342	AKAP13	CAST
				IRF2BP2	STK17B	MGST1	OIP5		ANTXR2
				NFKBIZ	OLR1	ENSMPUG00000007293	ENSMPUG00000018857		GLIPR1
				SLC19A3	PDE4B	TIMP2	PTTG1		C12orf75
				EFHD2	PPP1R10	PLEKHO1	CBX5		ITGB7
				GMFG	N4BP1	PADI2	ENSMPUG00000009265		ENSMPUG00000004570
				CD82	SEC14L1	UPP1	MIS18BP1		MFGE8
				ENSMPUG00000015202	TAGAP	FCGR3B	MKI67		RPL38
				NUDT4B	BAZ1A	MDM2	MAD2L1		EMP3
				ENSMPUG00000008900	TREM1	ENSMPUG00000002919	SMC1A		CD79A
				ZFP36	LYN	IER5L	CDCA2		STK17B
				MNDA	PLA2G7	GSDMD	HELLS		SEPTIN6
				CCRL2	PNRC1	AC011511.4	PCNA		YWHAH
				H3-5	IL10	MGST3	GMNN		FAS
				SELP	ENSMPUG00000008900	SDCBP	SLBP		GATM
				AUH	CRISPLD2	MALT1	NCAPD2		TSPAN13
				TRAPPC5	RBP7	CFB	CENPK		LAPTM5
				RBPJ	ARRDC3	PLTP	ANP32B		ENSMPUG00000004023
				ZFP36L2	ENSMPUG00000018969	PRKX	LGALS1		ENSMPUG00000011738
				PLEKHO1	H2AC18	CORO1A	USP1		SEPTIN7
				BCL6	PSMB9	AOAH	BUB1B-PAK6		CD96
				ENSMPUG00000005433	SEMA4A	ENSMPUG00000018778	SMC3		SAMHD1
				TMEM150B	NOTCH2	VMP1	RFC4		ENSMPUG00000016612
				NFKB2	LAPTM5	ALAS1	CHAF1A		PPP1R12A
				VASP	CD47	ENSMPUG00000004023	CENPH		ENSMPUG00000019843
				FAS	PREX1	CLEC4D	CMC2		FYB1
				EZR	MAFF	CKB	MIF		UBA52
				CHST11	BCL2A1	CD74	MCM10		TNFSF14
				CCNL1	CSF1	ODC1	CDC25B		RPL34
				RAB7B	DDIT3	PSME2	DUT		CD69
				MATK	G0S2	AL590764.2	DDX39A		ENSMPUG00000017189
				ALAS1	FCGR1A	PDLIM4	LIG1		RPL23A
				APBB1IP	ENSMPUG00000002165	RHOQ	NCAPH		LCP1
				VSIR	CNN2	CD40	RNASEH2A		ENSMPUG00000019637
				KLF10	HSH2D	THY1	ENSMPUG00000008844		STK39
				NOTCH2	IFI44	LAPTM5	ECT2		CISH
				DOCK8	GABARAP	GNAS	BRCA1		THEMIS
				ITGB2	ENSMPUG00000002088	PLEK	MIS18A		PRKCQ
				ENSMPUG00000027382	ANTXR2	FGR	KIF20A		NFATC2
				ENSMPUG00000004752	CALCOCO2	HLA-DMB	ENSMPUG00000009519		FAM107B
				PSMB9	ENSMPUG00000027382	FAM20C	SGO1		ENSMPUG00000004124
				ATP2B1	ENSMPUG00000016612	AGPAT4	DHFR		ICOS
				TNFAIP3	ID2	SERPING1	ESCO2		GRAP2
				VMP1	ENSMPUG00000013084	ENSMPUG00000006341	SHCBP1		RPL11
				EHD1	RAB8A	ST3GAL5	RFC2		JAK1
				RGS18	TXN	ANTXR2	CDCA8		ENSMPUG00000018221
				B2M	ENSMPUG00000031811	TNFSF10	ANLN		SYTL3
				CSF2RB	IGSF6	LAP3	ENSMPUG00000009035		CLEC2D
				IVNS1ABP	RASSF5	ENSMPUG00000004029	IDH2		ENSMPUG00000003778
				LYN	PTPN6	FGL2	PRR11		RPS29
				SEC14L1	PLK1	PPA1	CDT1		RPS11
				ABCA7	CHST11	ENSMPUG00000005725	AHCY		RPS10
				SP100	CCPG1	TMEM150B	ENSMPUG00000005567		IKZF3
				PDE4B	GRAMD1A	VAV3	TUBB2A		IGSF9
				NAMPT	TNFSF14	CBR3	ENSMPUG00000006147		PIP4K2A
				IGSF6	GFI1B	GPNMB	NNT		ENSMPUG00000009361
				APOBEC3H	DDX3X	TNFRSF14	ZWILCH		DHRS7
				TKT	CYRIA	SNX10	ENSMPUG00000019021		ENSMPUG00000013424
				CLEC7A	FYB1	PDGFA	SKA1		SRPK1
				ENSMPUG00000004023	XPO6	ATP5MPL	ENSMPUG00000009309		ENSMPUG00000013316
				CNN2	TMBIM6	CASP12	BARD1		IFI6
				IL13RA1	EFHD2	TCIRG1	CDC6		SLA
				DUSP6	ENSMPUG00000015202	PGD	FOXM1		PSIP1
				ENSMPUG00000015670	ENSMPUG00000009361	ENSMPUG00000009651	FANCD2		PRDX4
				TRAF3	CHD1	NIBAN1	FAM111A		SON
				METRNL	ENSMPUG00000015670	GBP6	PSIP1		SUMO3
				ENSMPUG00000004029	CASS4	ATP5ME	ZNF367		SYTL2
				NIBAN1	ITGA4	ZFAND2A	KIF14		MYCBP2
				ENSMPUG00000006341	NUDT4B	PLXNB2	ANP32E		BTG1
				ENSMPUG00000014030	ALAS1	ENSMPUG00000016054	TOPBP1		RPL13A
				PNRC1	PRDM1	IFIT2	RFC3		RPS16
				PPP1R10	PTPRCAP	NTAN1	TTK		CALM1
				AHR	CD3E	YWHAH	PRDX4		RABAC1
				RBM25	GTF2B	CD48	ENSMPUG00000001445		ENSMPUG00000016488
				TRIM22	BIRC3	MACROH2A1	NSL1		AHNAK
				PGD	UPP1	SNX6	TUBA4A		STK26
				XPO6	TRIB1	SGPL1	CD109		SF3B1
				TUT7	TRBC2	FBXO27	KNTC1		PTPN7
				SON	MAP2K3	IL27RA	MSH6		SF3B6
				AGPAT4	BST2	TRAF3	TCF19		CBX4
				METTL9	LAPTM4A	AIFM2	KIF2C		REX1BD
				TLR2	UBE2L6	BATF	E2F8		ENSMPUG00000015571
				ENSMPUG00000009361	INSIG1	SLC39A14	ENSMPUG00000018063		CRLF3
				RNASE6	HCK	CSTB	REEP4		RUNX2
				CD47	KLF10	CAPNS1	PAFAH1B3		MGST3
				SAMHD1	FGL2	ANO6	MZT2A		PDCD1
				MAP2K3	THAP5	CLINT1	WDR76		RPL17
				RAB8A	CTNNBL1	CST3	ENSMPUG00000011639		RPL12
				ODC1	TPM3	HSPH1	KIFC1		ITGB1
				LAIR1	SH2D3C	TSPAN13	HP1BP3		SYTL1
				TLR8	CHMP4B	WARS1	ENSMPUG00000019191		ZNF292
				PLK1	PARP12	LIMCH1	ENSMPUG00000009729		NDFIP1
				ITGAM	ENSMPUG00000004029	IGSF6	KIF4A		EPB41
				TOP1	TRANK1	HK1	MCM2		TRIM22
				HMGB2	PIM1	TSPO	TUBA1A		OCIAD2
				ENSMPUG00000013084	CD3G	CAPG	LSM4		ENSMPUG00000010256
				USP6	RTF2	ITGA5	ENSMPUG00000018190		DAPL1
				GADD45A	PAK2	OPTN	HUS1		RNF7
				KMT2E	NFKB2	VAT1	DIAPH3		ITGA4
				TRBC2	INO80E	ACTN1	SPAG5		APBB1IP
				RASGRP2	TAP2	NAMPT	EXO1		TESC
				PPP4R1	TNFAIP3	NDUFS8	ENSMPUG00000007221		TNFSF8
				TP53INP1	OAS2	EMILIN2	CBFB		SEMA4A
				IFNGR2	IL17RA	ATP1B1	BUB3		PIK3IP1
				SKIL	SEMA7A	IFI30	B4GALNT2		ENSMPUG00000008872
				CYTIP	CYB5R4	TRIM47	MPHOSPH9		ENSMPUG00000006054
				RARG	EZR	REV3L	SASS6		TMEM71
				SF3B1	AZIN1	LMO2	RAD18		TOX
				COX7A1	ENSMPUG00000003304		ENSMPUG00000017012		ENSMPUG00000001148
				N4BP1	CD82		SSRP1		CCSER2
				BAZ1A	ACTR3		PLK4		RESF1
				CYRIA	RASGRP2		FAM111B		ADAM19
				CD14	SEC62		DBF4		B2M
				CALCOCO2	HMGB2		DNMT1		CLIC1
				RPS27L	SAT1		LSM8		PTGER4
				TRIB1	FCER1G		DEPDC1		ARMC12
				ARRDC2	SKIL		ENSMPUG00000017256		ENSMPUG00000005496
				GRB2	YWHAZ		POLE3		BTF3
				GLIPR1	PLEK		ENSMPUG00000018462		ENSMPUG00000013950
				FOLR3	ARPC3		CEP44		STAT4
				GAPDH	OGA		NCAPH2		CD99
				RRP12	ENSMPUG00000015802		HDGF		ANP32E
				BATF3	RNF7		CEP70		MIF
				ADA2	PPP4R1		POLD1		RPL10A
				ENSMPUG00000009262	RARA		CCDC88A		RBM3
				GADD45B	RNASEH2C		ORC6		MTSS1
				CYRIB	SLC19A3		NEK2		TSC22D3
				SLC41A1	KAT5		ESPL1		ENSMPUG00000006166
				RASSF2	PLSCR1		ENSMPUG00000018849		TUBA1A
				TLE3	IFNGR1		CHEK1		TMEM156
				ARID4B	CCNL1		PBX3		SLC38A1
				ITGA4	TNFAIP2		CIP2A		ARHGEF1
				SPEN	CHMP4A		LSM5		STARD10
				RGS14	PRDX5		ENSMPUG00000015003		ACAP1
				PNISR	ANP32A		XPO1		FLT3LG
				ARRDC3	IL7R		KIF18B		MYO1G
				HCK	GLRX		ENSMPUG00000008550		GLUD1
				EP300	LY96		ERAP2		ENSMPUG00000004876
				OGA	ENSMPUG00000013479		RHEB		ENSMPUG00000012532
				HNRNPD	GRK2		ENSMPUG00000014695		CARD11
				GGH	IFIH1		FANCI		ENSMPUG00000012197
				PPP1R12A	NAMPT		RNASEH2B		CDADC1
				GABARAP	COTL1		AL132780.3		TMIGD2
				STK17B	PLEKHO1		ENSMPUG00000002772		IKZF1
				PSME2	ATF7IP		FAM83D		OAS1
				ETS2	TANK		ENSMPUG00000011202		EIF3K
				LYST	TAF12		BCL2L12		CNBP
				ATP6V0A1	GADD45B		SLC43A3		RMND5B
				SRRM2	SH3BGRL3		CNTLN		EML4
				SAMD9L	ATG101		PRIM1		ZEB1
				AC090527.3	TUT7		SMC6		KMT2E
				FCER1G	RBPJ		POLQ		DKKL1
				OAS1	WSB1		RACGAP1		RPL18A
				APLP2	STK4		CCNA2		ENSMPUG00000013776
				CD3E	USP10		ENSMPUG00000018612		BIN2
				RARA	SKAP2		RAD51		ENSMPUG00000019809
				AZIN1	APBB1IP		SPDL1		SORL1
				RESF1	TSC22D3		CDC25C		EGLN3
				NCF4	TTF1		RFC1		HNRNPD
				ANP32A	TRAF3		CALM3		ENSMPUG00000003891
				PRRC2C	RAP1A		CENPU		ENSMPUG00000012148
				LENG8	ARID4B		ENSMPUG00000014103		SLAMF1
				SIGLEC14	SPEN		ENSMPUG00000011339		PSTPIP1
				DDX3X	ABCA7		NSD2		ENSMPUG00000004150
				TSC22D3	BOLA2		RSRC1		ANXA1
				ACTR3	IL18		CDCA4		MBD2
				RASSF5	GLIPR1		KHDRBS1		PRKACB
				RSRC2	BCL6		UCHL3		TUBA4A
				CISH	KMT2E		FAM122B		RPS25
				LUC7L3	FNBP4		NUP85		NUB1
				EIF5	PSME2		AC116366.3		ENSMPUG00000017012
				ARRDC4	METTL9		ARHGAP19		LMNA
				TMCO6	EMC6		WDHD1		GMFG
				ENSMPUG00000004953	PTRH1		EZH2		ATP2B4
				ENSMPUG00000003275	DUSP5		RIF1		MRPS35
				PAK2	VMP1		POC1A		NIBAN1
				PIM1	MYD88		LRRCC1		ENSMPUG00000015831
				INO80E	ARRDC4		FBXO10		EIF4E3
				RTF2	ENSMPUG00000019485		ENSMPUG00000030218		ENSMPUG00000009262
				TXNIP	DTX3L		E2F2		HMGB1
				KIF1C	ETS2		TYMS		RPL3
					FEM1C		CENPC		HK1
					LCP2		NOP58		ENSMPUG00000019141
					ATG2A		NUDT1		ENSMPUG00000003423
					IFNGR2		RANGAP1		TCEA3
					RSRC2		ERCC6L		IGFLR1
					DEDD2		NSMCE4A		PAXX
					ENSMPUG00000013967		CNTRL		ZBTB38
					SON		CRYL1		ARL2
					SQSTM1		ENSMPUG00000012787		RPL19
					CD48		ENSMPUG00000018732		SMCHD1
					MIER1		MDM1		AC011511.4
					MORC3		ENSMPUG00000001606		SEC62
					DDIT4		CCDC77		RPL27
					HCLS1		CENPJ		UBAP2
					TKT		POLE2		KMT2A
					USP6		RBBP8		RBPJ
					LYST		LIN9		SNX6
					ENSMPUG00000014601		MSH2		LIME1
					ENSMPUG00000004953		DCPS		RPL23
					RESF1		ENSMPUG00000011426		PNN
					RAP2C		UNG		TUBB4B
					ACSL3		TRIM28		ELOB
					CMPK2		MCM4		ATP8A1
					BRI3		HNRNPA2B1		RORA
					CFLAR		C1orf35		SF3B2
					DOCK8		PKMYT1		PAFAH1B1
					ENSMPUG00000014394		SYNE2		RPL8
					CALM2		HAUS3		WFDC2
					RASSF2		NDC1		HP1BP3
					CLIC1		HORMAD1		NSD3
					ENSMPUG00000014030		MRPL51		EIF3G
					PPP1R12A		PDS5B		RAD21
					MYL12B		MTHFD1L		LRRFIP2
					ARHGDIB		AURKA		FNBP1
					GADD45A		CEP135		STK4
					SYK		POLA1		PFKP
					VAV1		CEP128		POC1B
					RIPOR2		MGMT		RBM8A
					PRR13		CTCF		KCNA3
					IER3		MCM6		DAAM1
					GRB2		RTN3		TMED9
					SF3B1		DHRS4		ENSMPUG00000006059
					LMO2		SPATS2L		ENSMPUG00000014660
					PXN		LYAR		CNN2
					SEPTIN9		AAAS		PRPF40A
					ENSMPUG00000007297		SLF1		TNF
					METRNL		SNRPF		CD48
					SPI1		POLE		SNRPF
					ADORA2A		FANCM		ENSMPUG00000012858
					PRKAG2		SAP30		SERBP1
					BCAS2		NUP37		PARP1
					TGOLN2		NCAPD3		BOD1L1
					KIF1C		SUZ12		ENSMPUG00000001597
					WAPL		ZWINT		DDX24
					MCL1		OBI1		RUNX3
					PAIP2		TROAP		PUF60
					IFI44L		CHTF18		PSMB8
					IGSF9		AC079594.2		PNRC1
					SLU7		NUDC		ENSMPUG00000012398
					PTK2B		HEATR1		ITGB1BP1
					SNRNP35		MRPL40		STK17A
					PPP1R11		CSE1L		WRNIP1
					ATP6V1F		NUP155		PHF11
					ENSMPUG00000004555		CEP57		PSME2
					ARRDC2		SNX7		RASAL3
					ATP1B3		LPCAT3		ENSMPUG00000013069
					GLIPR2		C7orf57		PIK3R1
					TLE3		EMP3		TRAF5
					SMS		PAQR4		PSME1
					EGR2		TCERG1		ANP32A
					IRF2BP2		DBI		CAPG
					RAB11A		ENSMPUG00000004182		SRRM2
					PTGER4		RFWD3		TAF7
					SCAF11		SLC11A1		ATP6V0A2
					PTPN1		STIL		ENSMPUG00000007087
					KDM5A		SNRPA		PSMD13
					TRIM25		S100A6		RPL36A
					CYTIP		CENPQ		ARHGAP15
					RNF115		NME1		SRFBP1
					DNAJB1		KIF18A		ACTR3
					CYRIB		PARP1		ENSMPUG00000018190
					LPIN2		DERL3		ATG7
					CDIPT		ENSMPUG00000004127		ENSMPUG00000004579
					CAPZA1		MCM5		IGHG4
					NUB1		ENSMPUG00000001240		ENSMPUG00000008287
					USP15		ARL17A		SLC20A1
					RBBP6		RABL6		PREX1
					BACH1		CCDC15		ENSMPUG00000001589
					ENSMPUG00000003310		CENPT		GAPDH
					ZFAND5		INCENP		RPSA
					RPS27L		PSMD14		TRIR
					CRLF3		XRCC2		RTF2
					SNX20		IFT74		EIF5
					ACIN1		LSM2		ENSMPUG00000010240
					CARD19		CCDC18		NAA10
					JMJD1C		UQCRQ		ENSMPUG00000015003
					STAT3		CCNB3		BAZ1B
					ENSMPUG00000008522		SLC25A39		OAS2
					SAFB		TPR		IL18
					EAF1		SSR3		RETREG1
					BST1		ZFP91		PSMA4
					PNISR		PPIC		PRRC2C
					TRAPPC5		H3Y2		SPCS2
					LPGAT1		SUN2		TXNDC17
					RAB8B		HPF1		EIF4A3
					TDG		KIAA0586		YWHAZ
					ENSMPUG00000016492		HSP90B1		NUDC
					KRAS		DPAGT1		NUBP1
					LRRC25		CENPA		TMEM50B
					ENSMPUG00000004752		NUP107		CLINT1
					PSIP1		RHNO1		CAPN2
					UBE2A		HSPH1		ICAM2
					RALB		MTHFD1		CDC42SE2
							ENSMPUG00000015755		SYNE1
							GMPS		ROMO1
							SF3A3		ETFB
							HNRNPD		DPY30
							BAZ1B		THRAP3
							CDK5RAP2		NME2
							NEIL3		ARL6IP5
							GARS1		ENSMPUG00000014103
							NUP205		ARHGAP25
							REXO5		RASSF1
							ATP5MC3		PRKX
							GLRX3		ENSMPUG00000011642
							LRRC45		ENSMPUG00000005059
							NID2		EIF2S3B
							NUP160		CASTOR1
							TFDP1		ENSMPUG00000002526
							LRRC8D		DDX46
							AP2S1		PTPN1
							FAM126A		ENSMPUG00000005927
							CASP8AP2		ENSMPUG00000001663
							ODF2		PKN1
							SDC2		RHEB
							TSPO		TAX1BP1
							NUP35		TERF2IP
							POLR2I		CALM2
							ENSMPUG00000009515		TPR
							TEDC2		RPS8
							ENSMPUG00000026811		RALBP1
							TREH		MYL12A
							CGAS		UTRN
							ENSMPUG00000011606		ENSMPUG00000009353
							CDC45		ENSMPUG00000019230
							SUMO3		MED29
							TMTC4		ARPC5L
							IPO5		UBE2I
							COPRS		ENSMPUG00000011734
							PSMD1		ATF7IP
							SNRPB
							CETN2
							PPIH
							FAM120A
							DAG1
							U2AF1
							FABP4
							SF3B2
							TP53
							ENSMPUG00000011619
							CKAP5
							DEPDC1B
							EXOSC5
							MIIP
							ACAT2
							FLOT2
							CEP295
							HADH
							CDC25A
							AL110118.2
							SUPT16H
							MAGOH
							MNS1
							EXOSC4
							CHAF1B
							GLUD1
							RECQL
							POLE4
							SLC25A13
							EIF2AK1
							LHX2
							SRPK1
							CEP152
							DNAJC9
							RUVBL2
							SAE1
							CSRP1
							DPY19L1
							AP1M1
							CCNG2
							AC139530.2
							NUP93
							CDKN3
							WRN
							OAT
							GINS1
							ENSMPUG00000009299
							PGAM4
							MAGOHB
							ENSMPUG00000011642
							ADD3
							EIF3B
							LSM6
							C12orf45
							ENSMPUG00000014681
							NFIC
							CRELD2
							SF3B4
							HYLS1
							HNRNPAB
							ITGA6
							HNRNPU
							EXOSC8
							NEMP1
							EIF3A
							APLF
							SMARCA4
							TIMM50
							SUN1
							DBR1
							KIAA0319
							ROCK2
							IPO7
							DTL
							NME2
							POLR2G
							TTC3
							TMEM126A
							HAUS1
							NT5C
							MRE11
							USP48
							TPMT
							RPA3
							PLXNB2
							ATP5F1B
							PBRM1
							NAP1L1
							ENSMPUG00000007162
							TCP1
							NDUFS7
							TMEM147
							CHD4
							TRIOBP
							NHP2
							NOMO1
							NDUFA4
							PSMD5
							TTLL12
							HASPIN
							CEP83
							PAF1
							SERPINB10
							CORO7-PAM16
							TALDO1
							B4GALT6
							HNRNPUL2
							KIFBP
							H2AC21
							SNRPD3
							DDX39B
							ENSMPUG00000013971
							ENSMPUG00000003952
							COLEC12
							MACROH2A1
							MRPS25
							HAUS5
							EEA1
							OSER1
							PIDD1
							ENSMPUG00000012942
							ATIC
							FMC1-LUC7L2
							SIGIRR
							SRSF3
							GKAP1
							ARHGEF6
							CABLES2
							HMGXB4
							RBM17
							YIF1B
							HLTF
							ASH2L
							PPA1
							BLVRB
							UBAP2
							NASP
							MAP7D3
							ENPP1
							STK11
							ENSMPUG00000002560
							GPSM2
							NIN
							ZCCHC17
							THYN1
							MANEA
							G2E3
							UCHL5
							GAS2L1
							PCK2
							STIP1
							SCO1
							LMNA
							ACTL6A
							TONSL
							TRIP13
							ENSMPUG00000019992
							PCNT
							TAF15
							SF3B3
							THAP7
							ENSMPUG00000000923
							HAUS8
							ENSMPUG00000011948
							PTGFRN
							PCBP2
							SRRT
							DPY30
							PRPF40A
							ATP5PF
							VPS26C
							LIN54
							SACS
							CDC16
							RAN
							RECQL4
							BCAP31
							PNP
							CUTA
							FKBP4
							RDX
							MEPCE
							TXN
							AUNIP
							SRSF4
							SSBP1
							CCAR1
							RBMX2
							MGST1
							OXR1
							CYC1
							NOP56
							PPP2R3C
							CLDN1
							ACYP1
							TMED5
							HDAC2
							KNSTRN
							RWDD4
							CTC1
							FH
							ANAPC1
							TWISTNB
							PRDX3
							PPM1G
							SF3A2
							ELOVL5
							CEP290
							PTBP1
							ENSMPUG00000000066
							ENSMPUG00000001663
							ENSMPUG00000016054
							GLE1
							ASNS
							ING2
							PKP4
							RBL1
							AL355916.3
							COMMD4
							CPT1B
							AC104389.5
							MRPS6
							ENSMPUG00000018657
							PON2
							NUCB2
							USP36
							GAMT
							IWS1
							NDUFC2
							CPOX
							MED16
							HTATSF1
							BRMS1L
							VAC14
							CEP112
							VARS2
							TMEM126B
							PARP2
							ADSS2
							NUP50
							ZNF362
							DCLRE1B
							FAM162A
							NDUFV1
							APPL1
							ENSMPUG00000012837
							ZUP1
							CPSF7
							ENSMPUG00000001605
							MCM3AP
							C1QBP
							TST
							CIAO2A
							MCRS1
							NELFE
							CDC5L
							STIM2
							NDUFS6
							NSMCE2
							TMEM120A
							ENSMPUG00000015830
							POP5
