## Supplementary material for "Single-cell Transcriptome of Bronchoalveolar Lavage Fluid Reveals Dynamic Change of Macrophages During SARS-CoV-2 Infection in Ferrets": Suppl. tables: table S5.xlsx

### Sheet: Gene gradient - M1
1	2	3	4
LYZ	WARS1	NDUFS6	ITGAV
VWA5A	CMPK2	AHCY	ANO6
CST3	DDX60	PPP1R14B	PIK3R1
VSIR	BRI3	NRP1	PRR14L
TP53INP1	IFIH1	PDLIM1	NLRP3
SELP	UBE2L6	LRRC8D	PLXND1
IER5L	IFI44L	STARD3NL	FAM20C
AIF1	ISG15	TMEM126A	RASA3
SMPDL3A	IFIT2	MRPS14	PGAM4
SPP1	ZBP1	GRSF1	STK11
ENO1	RSAD2	FLOT2	MGAT4A
AP000311.1	IFIT3	DNAJC1	KIAA2026
FOS	DDIT3	ZEB2	SEMA4D
ARPC1B	CCL4	SERPINB6	TBC1D9
TALDO1	GRAMD1A	HSDL2	ARHGAP22
RETN	THAP5	DCPS	APLP2
RPS12	BIRC3	IL4I1	CCDC85B
ATP5ME	CYRIA	HSCB	PYCARD
RPS16	RBP7	GALK1	TIMP1
RPS3	HSH2D	MOB3B	CD74
IFI30	LTF	PDIA4	AGPAT4
AC009690.1	PTGS2	CPT1A	TET2
NDUFA4	ISG20	PSMC2	CCL23
ATP1B1	IL10	PARP1	LY86
HSPB1	HBA2	YIPF3	NIBAN1
RPLP2	GFI1B	AC011462.1	VCAN
RPS19	USP10	NARS1	FCGR2B
RPL18A	CTNNBL1	LARS1	RGS14
MCUB	PARP12	MRPL39	MS4A7
NME2	TAGAP	TOP2B	TLR2
CD14	TPM3	MAP9	RRBP1
KLF4	CYB5R4	KIFAP3	MACROH2A1
PPDPF	CHD1	GLDN	NAAA
RPS5	PLK1	SORBS3	AHNAK
RPL23A	NFKBIZ	BACE2	IFI27L2
CD9	IFI44	DRAM2	SERPINB10
PTPRE	OAS1	GPNMB	DBI
S100A8	SEMA4A	ATP6V0D2	SEC11C
EIF3A	FCGR1A	MSR1	NCF2
ANKRD12	CLEC2D	ANPEP	ATP6AP2
SNRPB	TRIM22	EPHX1	GNAS
PTPN2	TMEM154	GALNT3	PGD
STING1	XPO6	CMAS	APP
RPL26	ACOD1	PLTP	HPCAL1
ACADM	PDE4B	CFB	VIM
ITGB2	CCRL2	RAB42	CD68
RPL28	G0S2	ACO1	S100A6
RPL11	LTB	ABCC5	MGST3
RPL36A	ARRDC3	PPM1H	AP2S1
CTSS	BASP1	AVPI1	HSP90AB1
QPCT	FAS	CENPC	ACADVL
GPX1	CXCL8	BDP1	NDUFV2
MDFIC	MAFF	SNRNP200	KRTCAP2
HEBP1	CDKN1A	CEP135	CANX
HSPH1	CALCOCO2	EML4	ANXA1
RPSA	TXN	BANK1	PPARG
AC068580.4	SAMD9L	C19orf38	MAPK13
PLBD1	APOBEC3G	TUBGCP2	NDUFC1
CD81	COX7A1	C11orf71	CD36
DPYSL2	AL590764.2	RNF216	EMP3
SOD1	FYB1	ZNF326	NDUFS7
F5	GPCPD1	JDP2	TMEM147
MRPS6	EPSTI1	EMILIN2	PIGT
CSF3R	GLUL	ARFGAP1	F13A1
SORL1	CALR	MPDU1	TIMM13
SEC14L1	MAMDC2	CYTH1	TKT
CLEC4E	CLEC10A	REV3L	SLC25A3
CD82	PLOD3	SYAP1	ATP6AP1
PNRC1	AHR	ZFHX3	SLC15A3
BTG2	DAPK1	APC	POMP
CXCR4	HLA-DMA	TMEM259	ANP32B
LCP1	CTSZ	GPATCH2	AURKAIP1
CCPG1	ADA2	AC068896.3	COX5A
TOP1	CRISPLD2	HERC2	HNMT
BAZ1A	IL1R2	ZNF644	ITGB1
LYN	C1QB	GGA1	SUCLG1
NFKBIA	PSMD1	BCL2L11	ACP5
GMFG	LIMS1	BIRC6	MAL
STK17B	ACOX1	CTBP2	SGMS1
VASP	CTSA	FGD4	AGA
CLEC5A	LIPA	STX4	VAT1
TXNIP	FABP4	CPOX	GLUD1
H3-5	NME1	PPIP5K2	NAA20
RAB8A	SIGLEC1	GAK	ANXA5
SQSTM1	IL1B	SGPL1	CD86
ZFP36	EHD1	ABR	TIMP2
AC011511.4	N4BP1	ABCF1	CPVL
LST1	SGK1	CCDC174	ATP5MPL
ITM2B	ADGRE3	ZCCHC7	EIF4A1
B2M	LY96	MAP7D3	GUSB
SAT1	PIM1	TNS3	HLA-DMB
SNX10	SOD2	JMJD4	GLMP
SP100	OAS2	NSUN2	TGM2
FOLR3	ETS2	ZFP91	TPP1
RGS18	GADD45B	CHD3	NDUFS8
TMBIM6	RGS2	PNKD	LRP1
PTPN6	ITGA4	PHF14	ATP5MC3
BST2	CHMP4A	AC136616.1	BLVRB
CD63	ARID4B	AC004593.2	TSPO
HP	SKIL	PIP4K2A	CSTB
LGALS1	SPEN	PPCS	FBP1
PRDX5	INO80E	KCNAB2	DAB2
PTPRC	TNFAIP3	IGSF8	LGMN
IGSF6	RARA	TIPRL	PPT1
RNASE6	PPP1R10	SREK1	SDCBP
SEC62	PAK2	KCNQ1	BLVRA
CD47	TAF12	DICER1
CHMP4B	CNN2	ARL6IP4
GABARAP	RTF2	TBC1D2
PLD3	LAPTM4A	SAMHD1
FGR	TRIB1	ITGA5
FCER1G	KLF10	MGST1
MNDA	TANK	FAM122A
ARPC3	TRBC2	SAP30
CORO1A	ETV2	LRRC8C
BIN2	TLE3	RUFY1
FAM107B	CTSH	PBRM1
LAPTM5	FNBP4	RAB3GAP1
DUSP1	ANTXR2	BAZ1B
SERPINA2	DUSP5	GAPVD1
HMGB2	IFNGR1	TAPT1
CHST11	INSIG1	HTATSF1
EFHD2	RASSF5	IBTK
FCGRT	SKAP2	FAM102B
SIGLEC14	IL7R	SMARCA4
IPO7	RNF7	SRPK1
AKR1A1	SH3BGRL3	FN3KRP
PCYOX1	AZIN1	AC108488.2
RBM25	WSB1	CCDC66
CYBB	OGA	TM2D3
GSTO1	YWHAZ	MAP3K1
FUCA1	GTF2B	PDLIM4
FGL2	NOTCH2	PTPRA
DDIT4	JAML	LRCH1
NUDT4B	HCK	IL27RA
METTL9	DDX3X	CHCHD7
ARRDC4	MAP2K3	TRABD
ALOX5AP	GRK2	MRPL24
RASSF2	PMP22	ATP13A3
MAN2B1	CTSB	EDEM1
EZR	DPP7	ZNF24
MYL12B	SPNS1	AEBP2
ANP32A	PRXL2A	SUPT16H
CCNL1	NNT	MCM3AP
LSP1	GALNT7	VAV3
PPIC	ENDOG	DNAJC4
NAP1L1	ZNF37A	PSMD5
PREX1	IDH2	PSMD11
BCL2A1	SLK	UBAP2
PLA2G7	RAB1A	TPK1
BTG1	NOP58	NEMF
DPH7	TPD52	TTYH3
CLECL1	GPR155	TRPM7
MFNG	ADAM15	CERS5
ATP5IF1	SDHAF4	MPHOSPH10
RNASE4	PLSCR1	WDR74
RPL10A	RAP1A	CORO7-PAM16
CLEC4D	WAPL	HNRNPAB
RSRC2	HCLS1	PHC2
ARHGDIB	ATG101	TMEM131
TSC22D3	FNIP2	USP48
TREM1	FCGR3B	COPB2
IL17RA	MMP12	PCM1
TMEM150B	PLBD2	POLR2G
THBS1	SHTN1	C18orf21
AUH	UACA	SF3B3
IVNS1ABP	COL12A1	RTN4
LAP3	PLPP2	TTC7A
LRPAP1	MME	MRPS30
RNF144B	PTPRCAP	SCFD1
CCDC88A	CD3G	ARRDC1
CXCL14	CD3E	NSRP1
HEXB	LHX2	MAK16
EIF5B	KDR	FRA10AC1
SEH1L	HERC1	L3HYPDH
CAPN2	RAB11A	HARS1
RPL13A	CCL5	DCTN1
BZW2	APOE	POLR2B
S100A9	HYI	GFM1
EEF2		GTF2F1
PAXX		KRT10
JUN		EED
CLDN1		YEATS4
IL18		TTLL12
LMO2		RFC2
H2AC18		TBRG4
GOLGA4		CEBPZ
RPL12		VPS16
RPS8		UBAC2
TMEM106C		LSM8
TPT1		BNIP2
PSMD7		ETHE1
RGCC		USE1
CCT4		PPFIA1
PHB		PRMT2
CCR2		MBNL1
DOK2		VAPB
RPL17		MTIF3
RPS11		PUS1
PSMA7		CBX5
DUSP6		PLXNB2
GOLGB1		AL121900.1
RPS18		NOC3L
SLC11A1		MRC1
RPL8		PNKP
CD44		FAM76A
HPRT1		OXLD1
HMOX1		WDR13
AKAP9		SHPRH
EIF3C		NKAPD1
RIN2		PHF10
NDUFA12		DIPK2A
RPS25		STIM2
RPS27A		NPEPPS
AC010323.1		ABCE1
ID2		IRAK4
IRF2BP2		CHD6
ZFP36L2		CPSF1
RPL27		DDX1
UCP2		TCERG1
HSP90B1		ATP13A2
TRAPPC5		ARPC5L
RPL34		CRNKL1
FLNA		SLC35C2
RPS10		GLYR1
SON		APOL2
TNFSF13		AL592183.1
BRD2		NSMCE2
		ARIH2
		UBE2D1
		MCRS1
		HK2
		ST3GAL5
		POGLUT1
		SLAMF9
		SLC16A7
		PCBP2
		ZNF511
		PRDX6
		ABI3
		TBC1D17
		LLPH
		C2CD5
		SUN1
		RRP1B
		PPAN-P2RY11
		MAP4K1
		ZNHIT6
		DHX9
		MATK
		RERE
		LRRC8A
		CHIT1
		KAT6B
		BATF3
		S100P
		LMNA
		S100A4
		ITGAM
		ADD3
		BPI
		CRCP
		CKAP4
		FAM114A2
		CDC14A
		TM7SF3
		HSD17B11
		ST6GALNAC4
		CAMK1
		RPUSD1
		CCDC15
		AL355916.3
		AOAH
		WASHC2C
		MAT2B
		AC093525.1
		HTRA2
		PDLIM5
		NRP2
		CD38
		ID3
		ZNF106
		SCPEP1
		SPATS2
		SLC30A4
		ESRP1
		PPARD
		LIMCH1
		TTLL7
		ACYP2
		HADH
		ACOT9
		ERAP2
		TUBB
		RHOQ
		RASGRP3
		STX2
		B4GALT6
		PDGFA
		EHD4
		NAGK
		ARPIN
		COMTD1
		EPS8
		SLC25A16
		LTA4H
		GNG11
		GPR83
		FAM167A
		Z84488.2
		SLC35F2
		MGLL
		RANGRF
		TCF4
		MPST
		GBP6
		CHMP2B
		LPCAT2
		CCL8
		DOCK10
		OSBPL9
		MDM2
		FAM13B
		NRROS
		TEC
		HACD1
		SLC25A33
		LMNB1
		SRP19
		GBP1
		PAFAH1B3
		TSPAN8
		DNAJC19
		EEF1AKMT1
		PIP4P2
		COMMD1
		SDHA
		PTGR1
		ATF5
		ALG3
		PRMT1
		SEPHS1
		NASP
		SAMM50
		NUDT15
		RASSF4
		KNOP1
		MRPL22
		C15orf61
		RCL1
		LXN
		AKR1B1
		NUDT14
		MANEA
		CCDC58
		RIDA
		SLC12A4
		LPXN
		URI1
		DECR1
		SIGIRR
		COPRS
		RNASEH2B
		TSR1
		ZNF428
		VARS1
		SLC17A9
		FBXL6
		BAD
		PFDN4
		PUDP
		APPL1
		PMPCA
		CFAP298
		TWISTNB
		EIF2A
		MYC
		DYNC1I2
		PARK7
		PARL
		MRPL58
		DHX30
		GMPS
		SNAPC2
		RPS6KA4
		NLRP1
		HEATR5A
		IMP4
		ACADS
		ISOC1
		BRCA2
		ALDH16A1
		MRPL35
		TIFAB
		TK2
		PUM3
		NAPSA
		NDUFA9
		WDR43
		SLC25A46
		HEATR1
		NUP93
		LSM6
		IGFBP7
		PSMG2
		MRPS16
		PHF20
		RPIA
		ACTR10
		SRA1
		DNAJC7
		DENND1C
		TRAPPC3
		AC011005.1
		GSDMD
		TSPAN17
		EIF4G3
		TOLLIP
		NBN
		SAP30BP
		TAF11
		DGAT1
		TM9SF4
		SEPTIN6
		SRPK2
		CIB1
		UBL7
		NAGLU
		ZFAND2A
		CD40
		SERPING1
		SMC2
		FBXO6
		CSNK2A2
		SP140
		ANXA7
		VAMP5
		HBQ1
		DENND6A
		CALM3
		MFSD11
		FES
		ITGB1BP1
		TPMT
		COMMD5
		CHCHD1
		YIF1A
		BAX
		STARD13
		YBX3
		SLC7A8
		PPAT
		VRK2
		NANS
		MTHFD1L
		ABHD3
		CDK5
		C1orf53
		ENOPH1
		MRPL19
		DOCK1
		TRIO
		GAS2L1
		OGFOD3
		SNX8
		PPA2
		BABAM1
		AIMP2
		ADH5
		DCHS1
		BCAR3
		MTREX
		XRCC5
		EMG1
		CBR3
		USP36
		VPS35
		GNPTG
		CRYL1
		PRKAR2B
		SDC4
		USP14
		PMPCB
		GALNT12
		MAP1S
		SMN2
		MRPS5
		SMIM26
		CRACR2B
		ZNF780A
		METTL22
		TRMT61A
		NAGPA
		CISD1
		HDGFL3
		DUSP10
		TMEM126B
		UTP14A
		FBXO10
		RXYLT1
		EXOSC7
		DNPEP
		MPND
		ZNF358
		TMEM184C
		NCBP2
		PBDC1
		MRPS21
		RAP1GDS1
		NGLY1
		FEZ2
		STAU1
		GPATCH11
		PFKP
		MRPS23
		SEC11A
		EDEM2
		TWF1
		SYNE1
		PHTF2
		INO80B-WBP1
		PACS2
		EPB41L3
		RARS1
		PDHA1
		GRHPR
		SLC10A3
		WBP1
		SGPP1
		MRPS10
		SLC46A3
		TGFBI
		NUP37
		BTK
		AKAP1
		COPS3
		AL138752.2
		FN1
		RUVBL1
		MRPL46
		SCARB2
		ARHGEF6
		NCEH1
		TRAK1
		TMEM205
		ARFGAP3
		UBR5
		MLX
		ABHD14B
		UBE2Q2
		TMEM120A
		M6PR
		HSF1
		MMUT
		ABCF2
		IVD
		C16orf87
		YIF1B
		UBE2F-SCLY
		PDZD11
		CLASP2
		ARL6IP5
		TMEM43
		LRP3
		STEAP3
		BTBD6
		MRPS34
		WDR34
		DOCK4
		IL1R1
		SUMF1
		DAG1
		ZNF277
		FH
		MAGED2
		TSTA3
		FBXW8
		PRKACB
		SNX7
		PARP3
		PAK1IP1
		PPID
		ZDHHC24
		TREX1
		CRYBG3
		C12orf45
		TSFM
		MRAS
		TYW1
		SLC25A39
		SRC
		OSGEP
		WDR36
		STX8
		HIBADH
		LPCAT3
		ATIC
		ESD
		PCK2
		OPA1
		MCTS2P
		PAQR4
		SRFBP1
		MRPS28
		EEF1E1-BLOC1S5
		FKBP4
		NUFIP1
		ATP2B4
		EXOSC5
		MTERF3
		UROD
		DCTN3
		PTGFRN
		CINP
		MRPS9
		DDHD1
		AIFM2
		P4HA2
		IFT27
		SERPINF1
		PCNA
		SNX4
		FARSB
		NPC1
		MRPL9
		SHARPIN
		RDX
		NAA15
		EBNA1BP2
		NAGA
		CERS6
		HYOU1
		TM9SF3
		SREBF1
		RCN2
		CKB
		GLB1
		AKAP11
		EXOC3
		TNPO1
		CPT1B
		SNRPC
		PGAP6
		RREB1
		TXN2
		PDE8A
		MESD
		EIF4G1
		FBXW5
		XPOT
		CRELD2
		AP1B1
		SLC39A14
		INPP5B
		TFB2M
		LRRCC1
		PDIA6
		BRIX1
		PCYT2
		CHCHD5
		WDFY3
		GMPPA
		MTMR6
		ECPAS
		BMT2
		MRPL44
		DMXL2
		CZIB
		LYAR
		MYO5A
		PIEZO1
		COPS2
		EXOC7
		QARS1
		CETN3
		AARSD1
		NIPSNAP2
		AC084337.2
		FNDC3A
		UFL1
		DHCR24
		ARFGEF2
		TMED7
		TRIM4
		SLC52A2
		TM6SF1
		AFG3L2
		SLC25A38
		MRPS22
		NIPA2
		ACTL6A
		CCDC124
		MFSD6
		DLST
		OGFR
		DDX27
		GTF2H5
		SSBP1
		UBA5
		AARS1
		METTL26
		USO1
		SUCLA2
		SPTLC2
		SF3B4
		SNRNP25
		OGDH
		MLLT10
		RCC2
		FBXO15
		TFEB
		USP4
		LENG1
		HLA-DRB1
		SF3A3
		CCS
		DPP8
		VPS72
		ZDHHC6
		KLC1
		CCDC25
		HAX1
		MRPL40
		ACBD6
		ILKAP
		MAPKAP1
		TIMM44
		LEO1
		GTPBP4
		PRKX
		SSR3
		AP3B1
		DNAJC25-GNG10
		GNPTAB
		HADHA
		ATE1
		SSRP1
		CUL7
		TGS1
		PRELID2
		L3MBTL2
		VAC14
		PADI2
		TIMM50
		CCDC22
		UTP23
		WASHC4
		VIRMA
		FOPNL
		BCL2L12
		CLNS1A
		FAM53B
		TRPM4
		LONP1
		NOL8
		GOLT1B
		SETD3
		AL049844.3
		G6PC3
		ZMPSTE24
		MAP4K4
		DHRS1
		PTPN11
		MRPL3
		DHX29
		TXNDC15
		PDS5A
		PAM16
		IMMT
		FBXO22
		TIGAR
		DNAJB12
		RSL24D1
		PPP4R3B
		ZMYND8
		TMEM159
		SEC31A
		TLK2
		SCO1
		TEP1
		SRPRB
		GNPNAT1
		OSBPL11
		RHOT1
		AK6
		PES1
		TARS1
		CWC27
		MRPL1
		CDK5RAP3
		ITFG1
		WDR61
		SMG9
		SOCS6
		DHPS
		METAP2
		SEMA3C
		GARS1
		RGS10
		ATG4C
