## Supplementary material for "Single-cell Transcriptome of Bronchoalveolar Lavage Fluid Reveals Dynamic Change of Macrophages During SARS-CoV-2 Infection in Ferrets": Suppl. tables: table S6.xlsx

### Sheet: Gene gradient - M2
1	2	3	4
RPS8	NDRG2	TSPAN8	VIM
RPL26	STAB1	RESF1	S100A6
SERPINA2	COLEC12	ITGAM	TIMP1
SERPINE2	C1QB	FCGR2B	CAPG
DNMT1	GNLY	VCAN	EMP3
MAL	TRAV5	FGL2	LAPTM5
DUSP1	C1orf226	LYZ	SMPDL3A
F13A1	C1QC	NCF2	METRNL
BTG2	CD70	IL1R1	NFKBIA
ZSWIM6	SULT1B1	CORO1A	B2M
AHCTF1	KDR	LMO2	RPS27L
CLDN1	PEMT	PTPRC	CD81
GADD45G	SCD	ATP2B1	CAPNS1
TXNIP	MAN1A1	S100A4	LGALS1
HNMT	DUSP5	IL4I1	MGST3
CHPT1	HYI	RBPJ	ANXA1
MRC1	FAM3C	AC011511.4	YWHAH
GPCPD1	CD68	FGR	GLUD1
RETN	POLE4	SLAMF9	LMNA
ALOX5AP	CTSA	GLIPR1	ANXA5
CD36	NDUFC2	VMP1	TKT
DAB2	PNPLA6	ODC1	PSME2
LST1	FAM107B	CHST11	FCGR3B
QPCT	COL12A1	PSMB9	PLTP
F5	PLPP2	COX7A1	LY86
CPVL	SDC2	TIFAB	CLEC5A
JUN	NDRG3	CLEC4D	IER5L
RIN2	MARCO	CLEC2D	FN1
SPP1	ITM2C	NTAN1	AL590764.2
NAP1L1	NOTUM	RGS10	CKB
GLDN	LHX2	ANXA6	CDKN1A
CRYBG3	GPC3	PLXNB2	BATF3
SH2D1A	SPATA18	AGPAT4	H2AC18
NYNRIN	ADIPOQ	TCF4	SNX10
CCDC34	MME	ANTXR2	ALAS1
MFHAS1	CFHR5	CLEC4E	APOL2
SLC24A2	ADGRL4	PADI2	MDM2
SYNE2	EPHX2	PLEK	SOD2
LRIG1	LAMA3	CLEC7A	OAS1
SORT1	GNAI1	TNFRSF14	GSDMD
SDC3	TGFB2	CMPK2	SDC4
SLC25A13	SSPN	IFI44	SAMHD1
UACA	DNASE1L1	SAMD9L	IFIT2
ARHGAP29	MMP12	TRIM22	DDX60
RAI14	CDKN2A	MALT1	GBP1
MSR1	ADGRL2	HK1	ISG15
ENPP1		TMEM150B
TNIK		SP100
APP		UPP1
NPL		EPSTI1
CDC42EP3		MNDA
FABP4		SGMS1
TMEM92		AHNAK
PDK4		YBX3
KIAA0319		S100A8
CPO		ID2
NID2		MATK
GLCCI1		PLEKHO1
LRP6		CSF3R
ADK		CKAP4
DDHD1		PRKX
EGFR		CCL23
CTSF		IDH2
TGFBR3
CCL24
WDR72
SLC25A33
RND3
ARNTL2
PDGFC
ADIPOR2
DST
SAT1
SCP2
CLEC10A
PPARG
LIPA
PPT1
PLA2G15
CFP
CD302
ETV2
LPL
ALCAM
LIMA1
GRN
ARRDC4
ITGB5
TNFRSF21
HP
TCF7L2
